# Recurrent Cysteine Enrichment in Diverse Gut Phage Capsids Suggests Gut-Associated Structural Adaptation

**DOI:** 10.64898/2026.07.03.736451

**Authors:** Riley Anderson, Michael P. Wilczek

## Abstract

**Background:** The gut degrades free virions through low pH, bile salts, and proteases, yet the human virome, dominated by bacteriophages, persists. This persistence may be explained by structural adaptations within the major capsid protein (MCP). Many phage MCPs conserve the HK97 fold, allowing convergent features to be detected across populations.

**Methods:** The MCPs from the Gut Phage Database (GPD) (n=8,478) and INPHARED (n=4,905) were predicted using ProtPhage + Phold and clustered using MMseqs2 (GPD=901 vs INPHARED=606). Structural predictions, conservation analysis, and capsomere modeling were used to characterize cysteine environments.

**Results:** Analysis identified cysteine enrichment in GPD MCPs. Phylogenetic mapping was consistent with convergent evolution of high-cysteine MCPs. Within clusters, 59.6% of cysteine positions were ≥90% conserved; across clusters, 57.2% of high-cysteine MCPs shared at least one structurally conserved cysteine. Simulated N=12 capsomeres showed 83% of cysteines are buried (RSA <10%).

**Conclusions:** These findings suggest gut phages may have convergently evolved cysteine-based capsid stabilization, with implications for engineering therapeutic phages.
