## Supplemental ZIP for "Recurrent Cysteine Enrichment in Diverse Gut Phage Capsids Suggests Gut-Associated Structural Adaptation": all_hexamers_cys_neighbors_detailed.csv

pdb_file	protein_id	cys_chain	cys_residue	same_hydrophobic	same_acidic	same_basic	same_polar	other_hydrophobic	other_acidic	other_basic	other_polar	n_same_chain_neighbors	n_other_chain_neighbors	nearest_sg_dist_A	nearest_sg_chain	nearest_sg_residue	nearest_sg_type	within_disulfide_range	same_chain_neighbors	other_chain_neighbors
A11rep_Hexamer.pdb	A11rep	A	171	3	1	0	3	0	0	0	0	7	0	27.354	E	269	other_chain	no	ALA-A:165; ASP-A:129; GLN-A:172; GLY-A:170; LEU-A:167; SER-A:168; VAL-A:166
A11rep_Hexamer.pdb	A11rep	A	269	6	0	0	3	0	0	0	0	9	0	26.119	A	480	same_chain	no	ALA-A:279; ASN-A:262; ASN-A:270; ILE-A:281; LEU-A:271; PHE-A:280; PRO-A:278; SER-A:268; VAL-A:263
A11rep_Hexamer.pdb	A11rep	A	437	4	0	0	3	0	0	0	0	7	0	30.987	A	269	same_chain	no	ALA-A:439; PRO-A:444; THR-A:438; THR-A:443; TRP-A:436; TYR-A:462; VAL-A:464
A11rep_Hexamer.pdb	A11rep	A	480	7	2	0	2	0	0	0	0	11	0	26.119	A	269	same_chain	no	ALA-A:479; ASN-A:422; ASP-A:413; ASP-A:476; GLY-A:481; ILE-A:289; ILE-A:423; LEU-A:412; LEU-A:474; PHE-A:411; PRO-A:477
A11rep_Hexamer.pdb	A11rep	B	171	3	1	0	3	0	0	0	0	7	0	27.162	A	269	other_chain	no	ALA-B:165; ASP-B:129; GLN-B:172; GLY-B:170; LEU-B:167; SER-B:168; VAL-B:166
A11rep_Hexamer.pdb	A11rep	B	269	6	0	0	3	0	0	0	0	9	0	26.024	B	480	same_chain	no	ALA-B:279; ASN-B:262; ASN-B:270; ILE-B:281; LEU-B:271; PHE-B:280; PRO-B:278; SER-B:268; VAL-B:263
A11rep_Hexamer.pdb	A11rep	B	437	4	0	0	3	0	0	0	0	7	0	30.877	B	269	same_chain	no	ALA-B:439; PRO-B:444; THR-B:438; THR-B:443; TRP-B:436; TYR-B:462; VAL-B:464
A11rep_Hexamer.pdb	A11rep	B	480	7	2	0	2	0	0	0	0	11	0	26.024	B	269	same_chain	no	ALA-B:479; ASN-B:422; ASP-B:413; ASP-B:476; GLY-B:481; ILE-B:289; ILE-B:423; LEU-B:412; LEU-B:474; PHE-B:411; PRO-B:477
A11rep_Hexamer.pdb	A11rep	C	171	3	1	0	3	0	0	0	0	7	0	27.474	B	269	other_chain	no	ALA-C:165; ASP-C:129; GLN-C:172; GLY-C:170; LEU-C:167; SER-C:168; VAL-C:166
A11rep_Hexamer.pdb	A11rep	C	269	6	0	0	3	0	0	0	0	9	0	26.103	C	480	same_chain	no	ALA-C:279; ASN-C:262; ASN-C:270; ILE-C:281; LEU-C:271; PHE-C:280; PRO-C:278; SER-C:268; VAL-C:263
A11rep_Hexamer.pdb	A11rep	C	437	4	0	0	3	0	0	0	0	7	0	30.879	C	269	same_chain	no	ALA-C:439; PRO-C:444; THR-C:438; THR-C:443; TRP-C:436; TYR-C:462; VAL-C:464
A11rep_Hexamer.pdb	A11rep	C	480	7	2	0	2	0	0	0	0	11	0	26.103	C	269	same_chain	no	ALA-C:479; ASN-C:422; ASP-C:413; ASP-C:476; GLY-C:481; ILE-C:289; ILE-C:423; LEU-C:412; LEU-C:474; PHE-C:411; PRO-C:477
A11rep_Hexamer.pdb	A11rep	D	171	3	1	0	3	0	0	0	0	7	0	27.517	F	269	other_chain	no	ALA-D:165; ASP-D:129; GLN-D:172; GLY-D:170; LEU-D:167; SER-D:168; VAL-D:166
A11rep_Hexamer.pdb	A11rep	D	269	6	0	0	2	0	0	0	0	8	0	26.063	D	480	same_chain	no	ALA-D:279; ASN-D:262; ASN-D:270; ILE-D:281; LEU-D:271; PHE-D:280; PRO-D:278; VAL-D:263
A11rep_Hexamer.pdb	A11rep	D	437	3	0	0	2	0	0	0	0	5	0	30.937	D	269	same_chain	no	ALA-D:439; PRO-D:444; THR-D:438; THR-D:443; TRP-D:436
A11rep_Hexamer.pdb	A11rep	D	480	7	2	0	2	0	0	0	0	11	0	26.063	D	269	same_chain	no	ALA-D:479; ASN-D:422; ASP-D:413; ASP-D:476; GLY-D:481; ILE-D:289; ILE-D:423; LEU-D:412; LEU-D:474; PHE-D:411; PRO-D:477
A11rep_Hexamer.pdb	A11rep	E	171	3	1	0	3	0	0	0	0	7	0	27.298	D	269	other_chain	no	ALA-E:165; ASP-E:129; GLN-E:172; GLY-E:170; LEU-E:167; SER-E:168; VAL-E:166
A11rep_Hexamer.pdb	A11rep	E	269	6	0	0	2	0	0	0	0	8	0	26.151	E	480	same_chain	no	ALA-E:279; ASN-E:262; ASN-E:270; ILE-E:281; LEU-E:271; PHE-E:280; PRO-E:278; VAL-E:263
A11rep_Hexamer.pdb	A11rep	E	437	3	0	0	3	0	0	0	0	6	0	30.894	E	269	same_chain	no	ALA-E:439; PRO-E:444; THR-E:438; THR-E:443; TRP-E:436; TYR-E:462
A11rep_Hexamer.pdb	A11rep	E	480	7	2	0	2	0	0	0	0	11	0	26.151	E	269	same_chain	no	ALA-E:479; ASN-E:422; ASP-E:413; ASP-E:476; GLY-E:481; ILE-E:289; ILE-E:423; LEU-E:412; LEU-E:474; PHE-E:411; PRO-E:477
A11rep_Hexamer.pdb	A11rep	F	171	3	1	0	3	0	0	0	0	7	0	27.476	C	269	other_chain	no	ALA-F:165; ASP-F:129; GLN-F:172; GLY-F:170; LEU-F:167; SER-F:168; VAL-F:166
A11rep_Hexamer.pdb	A11rep	F	269	6	0	0	2	0	0	0	0	8	0	26.142	F	480	same_chain	no	ALA-F:279; ASN-F:262; ASN-F:270; ILE-F:281; LEU-F:271; PHE-F:280; PRO-F:278; VAL-F:263
A11rep_Hexamer.pdb	A11rep	F	437	3	0	0	3	0	0	0	0	6	0	31.089	F	269	same_chain	no	ALA-F:439; PRO-F:444; THR-F:438; THR-F:443; TRP-F:436; TYR-F:462
A11rep_Hexamer.pdb	A11rep	F	480	7	2	0	2	0	0	0	0	11	0	26.142	F	269	same_chain	no	ALA-F:479; ASN-F:422; ASP-F:413; ASP-F:476; GLY-F:481; ILE-F:289; ILE-F:423; LEU-F:412; LEU-F:474; PHE-F:411; PRO-F:477
A13rep_Hexamer.pdb	A13rep	A	62	0	1	0	1	0	0	1	0	2	1	6.551	F	90	other_chain	no	ASP-A:63; GLY-A:61	LYS-F:291
A13rep_Hexamer.pdb	A13rep	A	90	2	1	1	0	0	0	0	0	4	0	7.579	B	62	other_chain	no	ASP-A:93; LEU-A:91; LYS-A:291; VAL-A:89
A13rep_Hexamer.pdb	A13rep	A	182	5	1	1	2	0	0	0	0	9	0	3.485	A	313	same_chain	no	ALA-A:169; ASN-A:178; CYS-A:313; GLU-A:181; ILE-A:261; LEU-A:170; LEU-A:183; LYS-A:168; VAL-A:179
A13rep_Hexamer.pdb	A13rep	A	186	7	0	1	2	0	0	0	0	10	0	3.828	A	313	same_chain	no	CYS-A:182; CYS-A:313; ILE-A:187; ILE-A:261; LEU-A:183; LEU-A:312; LYS-A:311; PHE-A:200; PHE-A:263; TRP-A:185
A13rep_Hexamer.pdb	A13rep	A	313	3	0	1	3	0	0	0	0	7	0	3.485	A	182	same_chain	no	CYS-A:182; CYS-A:186; ILE-A:261; LEU-A:312; LYS-A:168; THR-A:314; TRP-A:185
A13rep_Hexamer.pdb	A13rep	B	62	0	1	0	1	0	0	1	0	2	1	7.579	A	90	other_chain	no	ASP-B:63; GLY-B:61	LYS-A:291
A13rep_Hexamer.pdb	A13rep	B	90	2	1	1	0	0	0	0	0	4	0	6.97	C	62	other_chain	no	ASP-B:93; LEU-B:91; LYS-B:291; VAL-B:89
A13rep_Hexamer.pdb	A13rep	B	182	5	1	1	2	0	0	0	0	9	0	3.552	B	313	same_chain	no	ALA-B:169; ASN-B:178; CYS-B:313; GLU-B:181; ILE-B:261; LEU-B:170; LEU-B:183; LYS-B:168; VAL-B:179
A13rep_Hexamer.pdb	A13rep	B	186	7	0	1	2	0	0	0	0	10	0	3.781	B	313	same_chain	no	CYS-B:182; CYS-B:313; ILE-B:187; ILE-B:261; LEU-B:183; LEU-B:312; LYS-B:311; PHE-B:200; PHE-B:263; TRP-B:185
A13rep_Hexamer.pdb	A13rep	B	313	3	0	1	3	0	0	0	0	7	0	3.552	B	182	same_chain	no	CYS-B:182; CYS-B:186; ILE-B:261; LEU-B:312; LYS-B:168; THR-B:314; TRP-B:185
A13rep_Hexamer.pdb	A13rep	C	62	0	1	0	1	0	1	1	1	2	3	6.97	B	90	other_chain	no	ASP-C:63; GLY-C:61	ASN-B:12; ASP-B:289; LYS-B:291
A13rep_Hexamer.pdb	A13rep	C	90	2	1	1	2	0	0	0	0	6	0	5.51	D	62	other_chain	no	ASN-C:12; ASP-C:93; LYS-C:291; SER-C:15; VAL-C:88; VAL-C:89
A13rep_Hexamer.pdb	A13rep	C	182	5	1	1	2	0	0	0	0	9	0	3.497	C	313	same_chain	no	ALA-C:169; ASN-C:178; CYS-C:313; GLU-C:181; ILE-C:261; LEU-C:170; LEU-C:183; LYS-C:168; VAL-C:179
A13rep_Hexamer.pdb	A13rep	C	186	7	0	1	2	0	0	0	0	10	0	3.788	C	313	same_chain	no	CYS-C:182; CYS-C:313; ILE-C:187; ILE-C:261; LEU-C:183; LEU-C:312; LYS-C:311; PHE-C:200; PHE-C:263; TRP-C:185
A13rep_Hexamer.pdb	A13rep	C	313	3	0	1	3	0	0	0	0	7	0	3.497	C	182	same_chain	no	CYS-C:182; CYS-C:186; ILE-C:261; LEU-C:312; LYS-C:168; THR-C:314; TRP-C:185
A13rep_Hexamer.pdb	A13rep	D	62	0	1	0	1	0	0	1	1	2	2	5.51	C	90	other_chain	no	ASP-D:63; GLY-D:61	ASN-C:12; LYS-C:291
A13rep_Hexamer.pdb	A13rep	D	90	1	1	1	1	0	0	0	0	4	0	7.326	E	62	other_chain	no	ASP-D:93; LYS-D:291; SER-D:15; VAL-D:89
A13rep_Hexamer.pdb	A13rep	D	182	5	1	1	2	0	0	0	0	9	0	3.55	D	313	same_chain	no	ALA-D:169; ASN-D:178; CYS-D:313; GLU-D:181; ILE-D:261; LEU-D:170; LEU-D:183; LYS-D:168; VAL-D:179
A13rep_Hexamer.pdb	A13rep	D	186	7	0	1	2	0	0	0	0	10	0	3.795	D	313	same_chain	no	CYS-D:182; CYS-D:313; ILE-D:187; ILE-D:261; LEU-D:183; LEU-D:312; LYS-D:311; PHE-D:200; PHE-D:263; TRP-D:185
A13rep_Hexamer.pdb	A13rep	D	313	3	0	1	3	0	0	0	0	7	0	3.55	D	182	same_chain	no	CYS-D:182; CYS-D:186; ILE-D:261; LEU-D:312; LYS-D:168; THR-D:314; TRP-D:185
A13rep_Hexamer.pdb	A13rep	E	62	0	1	0	1	0	0	1	0	2	1	7.326	D	90	other_chain	no	ASP-E:63; GLY-E:61	LYS-D:291
A13rep_Hexamer.pdb	A13rep	E	90	2	1	1	0	0	0	0	0	4	0	6.8	F	62	other_chain	no	ASP-E:93; LEU-E:91; LYS-E:291; VAL-E:89
A13rep_Hexamer.pdb	A13rep	E	182	5	1	1	2	0	0	0	0	9	0	3.535	E	313	same_chain	no	ALA-E:169; ASN-E:178; CYS-E:313; GLU-E:181; ILE-E:261; LEU-E:170; LEU-E:183; LYS-E:168; VAL-E:179
A13rep_Hexamer.pdb	A13rep	E	186	7	0	1	2	0	0	0	0	10	0	3.788	E	313	same_chain	no	CYS-E:182; CYS-E:313; ILE-E:187; ILE-E:261; LEU-E:183; LEU-E:312; LYS-E:311; PHE-E:200; PHE-E:263; TRP-E:185
A13rep_Hexamer.pdb	A13rep	E	313	3	0	1	3	0	0	0	0	7	0	3.535	E	182	same_chain	no	CYS-E:182; CYS-E:186; ILE-E:261; LEU-E:312; LYS-E:168; THR-E:314; TRP-E:185
A13rep_Hexamer.pdb	A13rep	F	62	0	1	0	1	0	0	1	0	2	1	6.8	E	90	other_chain	no	ASP-F:63; GLY-F:61	LYS-E:291
A13rep_Hexamer.pdb	A13rep	F	90	1	1	1	0	0	0	0	0	3	0	6.551	A	62	other_chain	no	ASP-F:93; LYS-F:291; VAL-F:89
A13rep_Hexamer.pdb	A13rep	F	182	5	1	1	2	0	0	0	0	9	0	3.498	F	313	same_chain	no	ALA-F:169; ASN-F:178; CYS-F:313; GLU-F:181; ILE-F:261; LEU-F:170; LEU-F:183; LYS-F:168; VAL-F:179
A13rep_Hexamer.pdb	A13rep	F	186	7	0	1	2	0	0	0	0	10	0	3.801	F	313	same_chain	no	CYS-F:182; CYS-F:313; ILE-F:187; ILE-F:261; LEU-F:183; LEU-F:312; LYS-F:311; PHE-F:200; PHE-F:263; TRP-F:185
A13rep_Hexamer.pdb	A13rep	F	313	3	0	1	3	0	0	0	0	7	0	3.498	F	182	same_chain	no	CYS-F:182; CYS-F:186; ILE-F:261; LEU-F:312; LYS-F:168; THR-F:314; TRP-F:185
A22rep_Hexamer.pdb	A22rep	A	76	1	1	0	2	0	0	0	0	4	0	12.085	F	76	other_chain	no	GLU-A:75; ILE-A:68; SER-A:73; THR-A:71
A22rep_Hexamer.pdb	A22rep	A	114	1	1	0	1	2	0	1	2	3	5	14.625	B	76	other_chain	no	ASP-A:112; GLY-A:113; LEU-A:109	ALA-B:80; GLY-B:79; LEU-B:97; LYS-B:96; SER-B:98
A22rep_Hexamer.pdb	A22rep	A	507	6	0	0	3	0	0	0	0	9	0	26.75	B	507	other_chain	no	ASN-A:508; ILE-A:544; LEU-A:505; LEU-A:506; LEU-A:515; MET-A:559; THR-A:511; THR-A:546; VAL-A:512
A22rep_Hexamer.pdb	A22rep	B	76	1	1	0	2	0	0	0	0	4	0	12.098	C	76	other_chain	no	GLU-B:75; ILE-B:68; SER-B:73; THR-B:71
A22rep_Hexamer.pdb	A22rep	B	114	1	1	0	1	2	0	1	2	3	5	14.676	C	76	other_chain	no	ASP-B:112; GLY-B:113; LEU-B:109	ALA-C:80; GLY-C:79; LEU-C:97; LYS-C:96; SER-C:98
A22rep_Hexamer.pdb	A22rep	B	507	6	0	0	3	0	0	0	0	9	0	26.75	A	507	other_chain	no	ASN-B:508; ILE-B:544; LEU-B:505; LEU-B:506; LEU-B:515; MET-B:559; THR-B:511; THR-B:546; VAL-B:512
A22rep_Hexamer.pdb	A22rep	C	76	1	1	0	2	0	0	0	0	4	0	12.098	B	76	other_chain	no	GLU-C:75; ILE-C:68; SER-C:73; THR-C:71
A22rep_Hexamer.pdb	A22rep	C	114	1	1	0	1	2	0	1	2	3	5	14.673	D	76	other_chain	no	ASP-C:112; GLY-C:113; LEU-C:109	ALA-D:80; GLY-D:79; LEU-D:97; LYS-D:96; SER-D:98
A22rep_Hexamer.pdb	A22rep	C	507	6	0	0	3	0	0	0	0	9	0	26.811	D	507	other_chain	no	ASN-C:508; ILE-C:544; LEU-C:505; LEU-C:506; LEU-C:515; MET-C:559; THR-C:511; THR-C:546; VAL-C:512
A22rep_Hexamer.pdb	A22rep	D	76	1	1	0	2	0	0	0	0	4	0	12.087	E	76	other_chain	no	GLU-D:75; ILE-D:68; SER-D:73; THR-D:71
A22rep_Hexamer.pdb	A22rep	D	114	1	1	0	1	2	0	1	2	3	5	14.682	E	76	other_chain	no	ASP-D:112; GLY-D:113; LEU-D:109	ALA-E:80; GLY-E:79; LEU-E:97; LYS-E:96; SER-E:98
A22rep_Hexamer.pdb	A22rep	D	507	5	0	0	3	0	0	0	0	8	0	26.793	E	507	other_chain	no	ASN-D:508; ILE-D:544; LEU-D:505; LEU-D:506; MET-D:559; THR-D:511; THR-D:546; VAL-D:512
A22rep_Hexamer.pdb	A22rep	E	76	1	1	0	2	0	0	0	0	4	0	12.087	D	76	other_chain	no	GLU-E:75; ILE-E:68; SER-E:73; THR-E:71
A22rep_Hexamer.pdb	A22rep	E	114	1	1	0	1	2	0	1	2	3	5	14.611	F	76	other_chain	no	ASP-E:112; GLY-E:113; LEU-E:109	ALA-F:80; GLY-F:79; LEU-F:97; LYS-F:96; SER-F:98
A22rep_Hexamer.pdb	A22rep	E	507	5	0	0	3	0	0	0	0	8	0	26.78	F	507	other_chain	no	ASN-E:508; ILE-E:544; LEU-E:505; LEU-E:506; MET-E:559; THR-E:511; THR-E:546; VAL-E:512
A22rep_Hexamer.pdb	A22rep	F	76	1	1	0	2	0	0	0	0	4	0	12.085	A	76	other_chain	no	GLU-F:75; ILE-F:68; SER-F:73; THR-F:71
A22rep_Hexamer.pdb	A22rep	F	114	1	1	0	1	2	0	1	2	3	5	14.638	A	76	other_chain	no	ASP-F:112; GLY-F:113; LEU-F:109	ALA-A:80; GLY-A:79; LEU-A:97; LYS-A:96; SER-A:98
A22rep_Hexamer.pdb	A22rep	F	507	5	0	0	3	0	0	0	0	8	0	26.78	E	507	other_chain	no	ASN-F:508; ILE-F:544; LEU-F:505; LEU-F:506; MET-F:559; THR-F:511; THR-F:546; VAL-F:512
A24rep_Hexamer.pdb	A24rep	A	124	6	0	1	3	0	0	0	0	10	0	7.027	A	158	same_chain	no	ARG-A:143; GLN-A:122; GLN-A:123; GLN-A:125; ILE-A:117; LEU-A:144; LEU-A:153; MET-A:102; PHE-A:115; VAL-A:142
A24rep_Hexamer.pdb	A24rep	A	158	5	1	0	1	0	0	0	0	7	0	7.027	A	124	same_chain	no	ASP-A:154; GLY-A:157; ILE-A:117; LEU-A:153; LEU-A:155; PHE-A:87; PRO-A:91
A24rep_Hexamer.pdb	A24rep	A	289	3	0	1	3	0	0	0	0	7	0	14.659	A	325	same_chain	no	GLY-A:290; ILE-A:285; LYS-A:291; MET-A:466; PRO-A:461; SER-A:464; TYR-A:465
A24rep_Hexamer.pdb	A24rep	A	325	7	0	0	2	0	0	0	0	9	0	14.659	A	289	same_chain	no	ASN-A:326; GLN-A:379; ILE-A:324; MET-A:329; PHE-A:323; PHE-A:393; TRP-A:330; VAL-A:333; VAL-A:380
A24rep_Hexamer.pdb	A24rep	A	347	1	0	1	0	0	0	1	5	2	6	1.673	B	347	other_chain	yes	LYS-A:345; PRO-A:346	CYS-B:347; CYS-C:347; CYS-D:347; CYS-E:347; CYS-F:347; LYS-F:345
A24rep_Hexamer.pdb	A24rep	B	124	6	0	1	3	0	0	0	0	10	0	7.022	B	158	same_chain	no	ARG-B:143; GLN-B:122; GLN-B:123; GLN-B:125; ILE-B:117; LEU-B:144; LEU-B:153; MET-B:102; PHE-B:115; VAL-B:142
A24rep_Hexamer.pdb	A24rep	B	158	5	1	0	1	0	0	0	0	7	0	7.022	B	124	same_chain	no	ASP-B:154; GLY-B:157; ILE-B:117; LEU-B:153; LEU-B:155; PHE-B:87; PRO-B:91
A24rep_Hexamer.pdb	A24rep	B	289	3	0	1	3	0	0	0	0	7	0	14.594	B	325	same_chain	no	GLY-B:290; ILE-B:285; LYS-B:291; MET-B:466; PRO-B:461; SER-B:464; TYR-B:465
A24rep_Hexamer.pdb	A24rep	B	325	7	0	0	2	0	0	0	0	9	0	14.594	B	289	same_chain	no	ASN-B:326; GLN-B:379; ILE-B:324; MET-B:329; PHE-B:323; PHE-B:393; TRP-B:330; VAL-B:333; VAL-B:380
A24rep_Hexamer.pdb	A24rep	B	347	1	0	1	0	0	0	1	5	2	6	1.673	A	347	other_chain	yes	LYS-B:345; PRO-B:346	CYS-A:347; CYS-C:347; CYS-D:347; CYS-E:347; CYS-F:347; LYS-A:345
A24rep_Hexamer.pdb	A24rep	C	124	6	0	1	3	0	0	0	0	10	0	7.029	C	158	same_chain	no	ARG-C:143; GLN-C:122; GLN-C:123; GLN-C:125; ILE-C:117; LEU-C:144; LEU-C:153; MET-C:102; PHE-C:115; VAL-C:142
A24rep_Hexamer.pdb	A24rep	C	158	5	1	0	1	0	0	0	0	7	0	7.029	C	124	same_chain	no	ASP-C:154; GLY-C:157; ILE-C:117; LEU-C:153; LEU-C:155; PHE-C:87; PRO-C:91
A24rep_Hexamer.pdb	A24rep	C	289	3	0	1	3	0	0	0	0	7	0	14.619	C	325	same_chain	no	GLY-C:290; ILE-C:285; LYS-C:291; MET-C:466; PRO-C:461; SER-C:464; TYR-C:465
A24rep_Hexamer.pdb	A24rep	C	325	7	0	0	2	0	0	0	0	9	0	14.619	C	289	same_chain	no	ASN-C:326; GLN-C:379; ILE-C:324; MET-C:329; PHE-C:323; PHE-C:393; TRP-C:330; VAL-C:333; VAL-C:380
A24rep_Hexamer.pdb	A24rep	C	347	1	0	1	0	0	0	1	5	2	6	1.782	B	347	other_chain	yes	LYS-C:345; PRO-C:346	CYS-A:347; CYS-B:347; CYS-D:347; CYS-E:347; CYS-F:347; LYS-B:345
A24rep_Hexamer.pdb	A24rep	D	124	6	0	1	3	0	0	0	0	10	0	7.037	D	158	same_chain	no	ARG-D:143; GLN-D:122; GLN-D:123; GLN-D:125; ILE-D:117; LEU-D:144; LEU-D:153; MET-D:102; PHE-D:115; VAL-D:142
A24rep_Hexamer.pdb	A24rep	D	158	5	1	0	1	0	0	0	0	7	0	7.037	D	124	same_chain	no	ASP-D:154; GLY-D:157; ILE-D:117; LEU-D:153; LEU-D:155; PHE-D:87; PRO-D:91
A24rep_Hexamer.pdb	A24rep	D	289	3	0	1	3	0	0	0	0	7	0	14.681	D	325	same_chain	no	GLY-D:290; ILE-D:285; LYS-D:291; MET-D:466; PRO-D:461; SER-D:464; TYR-D:465
A24rep_Hexamer.pdb	A24rep	D	325	7	0	0	2	0	0	0	0	9	0	14.681	D	289	same_chain	no	ASN-D:326; GLN-D:379; ILE-D:324; MET-D:329; PHE-D:323; PHE-D:393; TRP-D:330; VAL-D:333; VAL-D:380
A24rep_Hexamer.pdb	A24rep	D	347	1	0	1	0	0	0	1	5	2	6	1.795	E	347	other_chain	yes	LYS-D:345; PRO-D:346	CYS-A:347; CYS-B:347; CYS-C:347; CYS-E:347; CYS-F:347; LYS-C:345
A24rep_Hexamer.pdb	A24rep	E	124	6	0	1	3	0	0	0	0	10	0	7.041	E	158	same_chain	no	ARG-E:143; GLN-E:122; GLN-E:123; GLN-E:125; ILE-E:117; LEU-E:144; LEU-E:153; MET-E:102; PHE-E:115; VAL-E:142
A24rep_Hexamer.pdb	A24rep	E	158	5	1	0	1	0	0	0	0	7	0	7.041	E	124	same_chain	no	ASP-E:154; GLY-E:157; ILE-E:117; LEU-E:153; LEU-E:155; PHE-E:87; PRO-E:91
A24rep_Hexamer.pdb	A24rep	E	289	3	0	0	3	0	0	0	0	6	0	14.634	E	325	same_chain	no	GLY-E:290; ILE-E:285; MET-E:466; PRO-E:461; SER-E:464; TYR-E:465
A24rep_Hexamer.pdb	A24rep	E	325	7	0	0	2	0	0	0	0	9	0	14.634	E	289	same_chain	no	ASN-E:326; GLN-E:379; ILE-E:324; MET-E:329; PHE-E:323; PHE-E:393; TRP-E:330; VAL-E:333; VAL-E:380
A24rep_Hexamer.pdb	A24rep	E	347	1	0	1	0	0	0	1	5	2	6	1.765	F	347	other_chain	yes	LYS-E:345; PRO-E:346	CYS-A:347; CYS-B:347; CYS-C:347; CYS-D:347; CYS-F:347; LYS-D:345
A24rep_Hexamer.pdb	A24rep	F	124	6	0	1	3	0	0	0	0	10	0	7.006	F	158	same_chain	no	ARG-F:143; GLN-F:122; GLN-F:123; GLN-F:125; ILE-F:117; LEU-F:144; LEU-F:153; MET-F:102; PHE-F:115; VAL-F:142
A24rep_Hexamer.pdb	A24rep	F	158	5	1	0	1	0	0	0	0	7	0	7.006	F	124	same_chain	no	ASP-F:154; GLY-F:157; ILE-F:117; LEU-F:153; LEU-F:155; PHE-F:87; PRO-F:91
A24rep_Hexamer.pdb	A24rep	F	289	3	0	0	3	0	0	0	0	6	0	14.607	F	325	same_chain	no	GLY-F:290; ILE-F:285; MET-F:466; PRO-F:461; SER-F:464; TYR-F:465
A24rep_Hexamer.pdb	A24rep	F	325	7	0	0	2	0	0	0	0	9	0	14.607	F	289	same_chain	no	ASN-F:326; GLN-F:379; ILE-F:324; MET-F:329; PHE-F:323; PHE-F:393; TRP-F:330; VAL-F:333; VAL-F:380
A24rep_Hexamer.pdb	A24rep	F	347	1	0	1	1	0	0	1	5	3	6	1.765	E	347	other_chain	yes	LYS-F:345; PRO-F:346; SER-F:348	CYS-A:347; CYS-B:347; CYS-C:347; CYS-D:347; CYS-E:347; LYS-E:345
A25rep_Hexamer.pdb	A25rep	A	292	7	0	0	3	0	0	0	0	10	0	14.803	A	296	same_chain	no	ALA-A:113; ALA-A:139; ASN-A:112; ASN-A:277; MET-A:278; PHE-A:276; PRO-A:291; THR-A:293; TRP-A:114; VAL-A:290
A25rep_Hexamer.pdb	A25rep	A	296	4	0	1	1	0	0	0	0	6	0	14.803	A	292	same_chain	no	LEU-A:110; LEU-A:150; LYS-A:295; PHE-A:108; THR-A:297; VAL-A:147
A25rep_Hexamer.pdb	A25rep	B	292	7	0	0	3	0	0	0	0	10	0	14.805	B	296	same_chain	no	ALA-B:113; ALA-B:139; ASN-B:112; ASN-B:277; MET-B:278; PHE-B:276; PRO-B:291; THR-B:293; TRP-B:114; VAL-B:290
A25rep_Hexamer.pdb	A25rep	B	296	4	0	1	1	0	0	0	0	6	0	14.805	B	292	same_chain	no	LEU-B:110; LEU-B:150; LYS-B:295; PHE-B:108; THR-B:297; VAL-B:147
A25rep_Hexamer.pdb	A25rep	C	292	7	0	0	3	0	0	0	0	10	0	14.775	C	296	same_chain	no	ALA-C:113; ALA-C:139; ASN-C:112; ASN-C:277; MET-C:278; PHE-C:276; PRO-C:291; THR-C:293; TRP-C:114; VAL-C:290
A25rep_Hexamer.pdb	A25rep	C	296	4	0	1	1	0	0	0	0	6	0	14.775	C	292	same_chain	no	LEU-C:110; LEU-C:150; LYS-C:295; PHE-C:108; THR-C:297; VAL-C:147
A25rep_Hexamer.pdb	A25rep	D	292	7	0	0	3	0	0	0	0	10	0	14.827	D	296	same_chain	no	ALA-D:113; ALA-D:139; ASN-D:112; ASN-D:277; MET-D:278; PHE-D:276; PRO-D:291; THR-D:293; TRP-D:114; VAL-D:290
A25rep_Hexamer.pdb	A25rep	D	296	4	0	1	1	0	0	0	0	6	0	14.827	D	292	same_chain	no	LEU-D:110; LEU-D:150; LYS-D:295; PHE-D:108; THR-D:297; VAL-D:147
A25rep_Hexamer.pdb	A25rep	E	292	7	0	0	3	0	0	0	0	10	0	14.751	E	296	same_chain	no	ALA-E:113; ALA-E:139; ASN-E:112; ASN-E:277; MET-E:278; PHE-E:276; PRO-E:291; THR-E:293; TRP-E:114; VAL-E:290
A25rep_Hexamer.pdb	A25rep	E	296	4	0	1	1	0	0	0	0	6	0	14.751	E	292	same_chain	no	LEU-E:110; LEU-E:150; LYS-E:295; PHE-E:108; THR-E:297; VAL-E:147
A25rep_Hexamer.pdb	A25rep	F	292	7	0	0	3	0	0	0	0	10	0	14.863	F	296	same_chain	no	ALA-F:113; ALA-F:139; ASN-F:112; ASN-F:277; MET-F:278; PHE-F:276; PRO-F:291; THR-F:293; TRP-F:114; VAL-F:290
A25rep_Hexamer.pdb	A25rep	F	296	4	0	1	1	0	0	0	0	6	0	14.863	F	292	same_chain	no	LEU-F:110; LEU-F:150; LYS-F:295; PHE-F:108; THR-F:297; VAL-F:147
A2rep_Hexamer.pdb	A2rep	A	155	6	1	0	2	0	0	0	0	9	0	22.819	B	489	other_chain	no	ALA-A:119; ASN-A:159; ASP-A:156; LEU-A:146; LEU-A:160; PHE-A:102; PRO-A:95; THR-A:124; TRP-A:166
A2rep_Hexamer.pdb	A2rep	A	240	1	1	2	2	0	0	0	0	6	0	25.645	A	282	same_chain	no	ARG-A:241; ASP-A:237; HIS-A:236; ILE-A:470; THR-A:239; TYR-A:200
A2rep_Hexamer.pdb	A2rep	A	282	8	0	1	1	0	0	0	0	10	0	17.867	A	489	same_chain	no	ARG-A:283; GLN-A:486; ILE-A:279; ILE-A:281; ILE-A:415; LEU-A:414; MET-A:278; MET-A:484; MET-A:485; PHE-A:413
A2rep_Hexamer.pdb	A2rep	A	489	3	1	2	2	0	0	0	0	8	0	17.867	A	282	same_chain	no	GLU-A:292; GLY-A:291; HIS-A:400; HIS-A:410; LEU-A:491; MET-A:407; TYR-A:290; VAL-A:490
A2rep_Hexamer.pdb	A2rep	B	155	7	1	0	2	0	0	0	0	10	0	22.804	C	489	other_chain	no	ALA-B:119; ASN-B:159; ASP-B:156; LEU-B:146; LEU-B:160; PHE-B:102; PRO-B:95; THR-B:124; TRP-B:166; VAL-B:126
A2rep_Hexamer.pdb	A2rep	B	240	1	1	2	2	0	0	0	0	6	0	25.984	B	282	same_chain	no	ARG-B:241; ASP-B:237; HIS-B:236; ILE-B:470; THR-B:239; TYR-B:200
A2rep_Hexamer.pdb	A2rep	B	282	8	0	1	1	0	0	0	0	10	0	17.767	B	489	same_chain	no	ARG-B:283; GLN-B:486; ILE-B:279; ILE-B:281; ILE-B:415; LEU-B:414; MET-B:278; MET-B:484; MET-B:485; PHE-B:413
A2rep_Hexamer.pdb	A2rep	B	489	3	1	2	2	0	0	0	0	8	0	17.767	B	282	same_chain	no	GLU-B:292; GLY-B:291; HIS-B:400; HIS-B:410; LEU-B:491; MET-B:407; TYR-B:290; VAL-B:490
A2rep_Hexamer.pdb	A2rep	C	155	7	1	0	2	0	0	0	0	10	0	22.45	D	489	other_chain	no	ALA-C:119; ASN-C:159; ASP-C:156; LEU-C:146; LEU-C:160; PHE-C:102; PRO-C:95; THR-C:124; TRP-C:166; VAL-C:126
A2rep_Hexamer.pdb	A2rep	C	240	1	1	2	2	0	0	0	0	6	0	25.807	C	282	same_chain	no	ARG-C:241; ASP-C:237; HIS-C:236; ILE-C:470; THR-C:239; TYR-C:200
A2rep_Hexamer.pdb	A2rep	C	282	8	0	1	1	0	0	0	0	10	0	17.746	C	489	same_chain	no	ARG-C:283; GLN-C:486; ILE-C:279; ILE-C:281; ILE-C:415; LEU-C:414; MET-C:278; MET-C:484; MET-C:485; PHE-C:413
A2rep_Hexamer.pdb	A2rep	C	489	3	1	2	2	0	0	0	0	8	0	17.746	C	282	same_chain	no	GLU-C:292; GLY-C:291; HIS-C:400; HIS-C:410; LEU-C:491; MET-C:407; TYR-C:290; VAL-C:490
A2rep_Hexamer.pdb	A2rep	D	155	7	1	0	2	0	0	0	0	10	0	22.594	E	489	other_chain	no	ALA-D:119; ASN-D:159; ASP-D:156; LEU-D:146; LEU-D:160; PHE-D:102; PRO-D:95; THR-D:124; TRP-D:166; VAL-D:126
A2rep_Hexamer.pdb	A2rep	D	240	1	1	2	2	0	0	0	0	6	0	25.951	D	282	same_chain	no	ARG-D:241; ASP-D:237; HIS-D:236; ILE-D:470; THR-D:239; TYR-D:200
A2rep_Hexamer.pdb	A2rep	D	282	8	0	1	1	0	0	0	0	10	0	17.747	D	489	same_chain	no	ARG-D:283; GLN-D:486; ILE-D:279; ILE-D:281; ILE-D:415; LEU-D:414; MET-D:278; MET-D:484; MET-D:485; PHE-D:413
A2rep_Hexamer.pdb	A2rep	D	489	3	1	2	2	0	0	0	0	8	0	17.747	D	282	same_chain	no	GLU-D:292; GLY-D:291; HIS-D:400; HIS-D:410; LEU-D:491; MET-D:407; TYR-D:290; VAL-D:490
A2rep_Hexamer.pdb	A2rep	E	155	7	1	0	2	0	0	0	0	10	0	22.537	F	489	other_chain	no	ALA-E:119; ASN-E:159; ASP-E:156; LEU-E:146; LEU-E:160; PHE-E:102; PRO-E:95; THR-E:124; TRP-E:166; VAL-E:126
A2rep_Hexamer.pdb	A2rep	E	240	1	1	2	2	0	0	0	0	6	0	25.857	E	282	same_chain	no	ARG-E:241; ASP-E:237; HIS-E:236; ILE-E:470; THR-E:239; TYR-E:200
A2rep_Hexamer.pdb	A2rep	E	282	8	0	1	1	0	0	0	0	10	0	17.909	E	489	same_chain	no	ARG-E:283; GLN-E:486; ILE-E:279; ILE-E:281; ILE-E:415; LEU-E:414; MET-E:278; MET-E:484; MET-E:485; PHE-E:413
A2rep_Hexamer.pdb	A2rep	E	489	3	1	2	2	0	0	0	0	8	0	17.909	E	282	same_chain	no	GLU-E:292; GLY-E:291; HIS-E:400; HIS-E:410; LEU-E:491; MET-E:407; TYR-E:290; VAL-E:490
A2rep_Hexamer.pdb	A2rep	F	155	7	1	0	2	0	0	0	0	10	0	22.832	A	489	other_chain	no	ALA-F:119; ASN-F:159; ASP-F:156; LEU-F:146; LEU-F:160; PHE-F:102; PRO-F:95; THR-F:124; TRP-F:166; VAL-F:126
A2rep_Hexamer.pdb	A2rep	F	240	1	1	2	2	0	0	0	0	6	0	25.759	F	282	same_chain	no	ARG-F:241; ASP-F:237; HIS-F:236; ILE-F:470; THR-F:239; TYR-F:200
A2rep_Hexamer.pdb	A2rep	F	282	8	0	1	1	0	0	0	0	10	0	17.825	F	489	same_chain	no	ARG-F:283; GLN-F:486; ILE-F:279; ILE-F:281; ILE-F:415; LEU-F:414; MET-F:278; MET-F:484; MET-F:485; PHE-F:413
A2rep_Hexamer.pdb	A2rep	F	489	3	1	2	2	0	0	0	0	8	0	17.825	F	282	same_chain	no	GLU-F:292; GLY-F:291; HIS-F:400; HIS-F:410; LEU-F:491; MET-F:407; TYR-F:290; VAL-F:490
A32rep_Hexamer.pdb	A32rep	A	67	0	0	0	1	0	0	0	0	1	0	22.34	F	174	other_chain	no	GLY-A:66
A32rep_Hexamer.pdb	A32rep	A	95	1	1	1	1	0	0	0	0	4	0	25.644	B	67	other_chain	no	ALA-A:98; ARG-A:335; GLU-A:97; TYR-A:96
A32rep_Hexamer.pdb	A32rep	A	174	3	1	0	3	0	0	0	0	7	0	17.301	A	307	same_chain	no	ASP-A:175; GLY-A:176; GLY-A:345; ILE-A:344; PHE-A:141; THR-A:346; VAL-A:173
A32rep_Hexamer.pdb	A32rep	A	307	6	0	1	1	0	0	0	0	8	0	17.301	A	174	same_chain	no	ASN-A:308; HIS-A:311; ILE-A:354; LEU-A:312; MET-A:353; PHE-A:306; PRO-A:309; VAL-A:305
A32rep_Hexamer.pdb	A32rep	B	67	0	0	0	1	0	0	0	0	1	0	21.574	A	174	other_chain	no	GLY-B:66
A32rep_Hexamer.pdb	A32rep	B	95	1	1	1	1	0	0	0	0	4	0	25.689	C	67	other_chain	no	ALA-B:98; ARG-B:335; GLU-B:97; TYR-B:96
A32rep_Hexamer.pdb	A32rep	B	174	3	1	0	3	0	0	0	0	7	0	17.294	B	307	same_chain	no	ASP-B:175; GLY-B:176; GLY-B:345; ILE-B:344; PHE-B:141; THR-B:346; VAL-B:173
A32rep_Hexamer.pdb	A32rep	B	307	6	0	1	1	0	0	0	0	8	0	17.294	B	174	same_chain	no	ASN-B:308; HIS-B:311; ILE-B:354; LEU-B:312; MET-B:353; PHE-B:306; PRO-B:309; VAL-B:305
A32rep_Hexamer.pdb	A32rep	C	67	0	0	0	1	0	0	0	0	1	0	21.579	B	174	other_chain	no	GLY-C:66
A32rep_Hexamer.pdb	A32rep	C	95	1	1	1	1	0	0	0	0	4	0	25.55	D	67	other_chain	no	ALA-C:98; ARG-C:335; GLU-C:97; TYR-C:96
A32rep_Hexamer.pdb	A32rep	C	174	3	1	0	3	0	0	0	0	7	0	17.288	C	307	same_chain	no	ASP-C:175; GLY-C:176; GLY-C:345; ILE-C:344; PHE-C:141; THR-C:346; VAL-C:173
A32rep_Hexamer.pdb	A32rep	C	307	6	0	1	1	0	0	0	0	8	0	17.288	C	174	same_chain	no	ASN-C:308; HIS-C:311; ILE-C:354; LEU-C:312; MET-C:353; PHE-C:306; PRO-C:309; VAL-C:305
A32rep_Hexamer.pdb	A32rep	D	67	0	0	0	1	0	0	0	0	1	0	21.698	C	174	other_chain	no	GLY-D:66
A32rep_Hexamer.pdb	A32rep	D	95	1	1	1	1	0	0	0	0	4	0	25.593	E	67	other_chain	no	ALA-D:98; ARG-D:335; GLU-D:97; TYR-D:96
A32rep_Hexamer.pdb	A32rep	D	174	3	1	0	3	0	0	0	0	7	0	17.281	D	307	same_chain	no	ASP-D:175; GLY-D:176; GLY-D:345; ILE-D:344; PHE-D:141; THR-D:346; VAL-D:173
A32rep_Hexamer.pdb	A32rep	D	307	6	0	1	1	0	0	0	0	8	0	17.281	D	174	same_chain	no	ASN-D:308; HIS-D:311; ILE-D:354; LEU-D:312; MET-D:353; PHE-D:306; PRO-D:309; VAL-D:305
A32rep_Hexamer.pdb	A32rep	E	67	0	0	0	1	0	0	0	0	1	0	21.688	D	174	other_chain	no	GLY-E:66
A32rep_Hexamer.pdb	A32rep	E	95	2	1	1	1	0	0	0	0	5	0	25.734	F	67	other_chain	no	ALA-E:98; ARG-E:335; GLU-E:97; ILE-E:94; TYR-E:96
A32rep_Hexamer.pdb	A32rep	E	174	3	1	0	3	0	0	0	0	7	0	17.296	E	307	same_chain	no	ASP-E:175; GLY-E:176; GLY-E:345; ILE-E:344; PHE-E:141; THR-E:346; VAL-E:173
A32rep_Hexamer.pdb	A32rep	E	307	6	0	1	1	0	0	0	0	8	0	17.296	E	174	same_chain	no	ASN-E:308; HIS-E:311; ILE-E:354; LEU-E:312; MET-E:353; PHE-E:306; PRO-E:309; VAL-E:305
A32rep_Hexamer.pdb	A32rep	F	67	0	0	0	1	0	0	0	0	1	0	21.682	E	174	other_chain	no	GLY-F:66
A32rep_Hexamer.pdb	A32rep	F	95	1	1	1	1	0	0	0	0	4	0	25.16	A	67	other_chain	no	ALA-F:98; ARG-F:335; GLU-F:97; TYR-F:96
A32rep_Hexamer.pdb	A32rep	F	174	3	1	0	3	0	0	0	0	7	0	17.271	F	307	same_chain	no	ASP-F:175; GLY-F:176; GLY-F:345; ILE-F:344; PHE-F:141; THR-F:346; VAL-F:173
A32rep_Hexamer.pdb	A32rep	F	307	6	0	1	1	0	0	0	0	8	0	17.271	F	174	same_chain	no	ASN-F:308; HIS-F:311; ILE-F:354; LEU-F:312; MET-F:353; PHE-F:306; PRO-F:309; VAL-F:305
A40rep_Hexamer.pdb	A40rep	A	144	5	0	2	0	0	0	0	0	7	0	8.866	A	289	same_chain	no	ARG-A:143; ILE-A:344; LEU-A:141; LEU-A:228; LYS-A:145; PHE-A:341; VAL-A:140
A40rep_Hexamer.pdb	A40rep	A	200	3	0	0	3	0	0	0	0	6	0	21.829	A	373	same_chain	no	ALA-A:196; ALA-A:199; MET-A:203; SER-A:197; SER-A:201; TYR-A:211
A40rep_Hexamer.pdb	A40rep	A	289	5	0	0	2	0	0	0	0	7	0	8.866	A	144	same_chain	no	MET-A:290; PHE-A:229; PHE-A:341; TRP-A:288; TYR-A:326; TYR-A:337; VAL-A:287
A40rep_Hexamer.pdb	A40rep	A	373	7	0	0	2	0	0	0	0	9	0	14.851	A	144	same_chain	no	ALA-A:372; GLN-A:350; ILE-A:190; ILE-A:224; ILE-A:352; PHE-A:375; TYR-A:348; VAL-A:220; VAL-A:374
A40rep_Hexamer.pdb	A40rep	B	144	5	0	2	0	0	0	0	0	7	0	8.858	B	289	same_chain	no	ARG-B:143; ILE-B:344; LEU-B:141; LEU-B:228; LYS-B:145; PHE-B:341; VAL-B:140
A40rep_Hexamer.pdb	A40rep	B	200	4	0	0	3	0	0	0	0	7	0	21.639	B	373	same_chain	no	ALA-B:196; ALA-B:199; MET-B:203; PHE-B:208; SER-B:197; SER-B:201; TYR-B:211
A40rep_Hexamer.pdb	A40rep	B	289	5	0	0	2	0	0	0	0	7	0	8.858	B	144	same_chain	no	MET-B:290; PHE-B:229; PHE-B:341; TRP-B:288; TYR-B:326; TYR-B:337; VAL-B:287
A40rep_Hexamer.pdb	A40rep	B	373	7	0	0	2	0	0	0	0	9	0	14.767	B	144	same_chain	no	ALA-B:372; GLN-B:350; ILE-B:190; ILE-B:224; ILE-B:352; PHE-B:375; TYR-B:348; VAL-B:220; VAL-B:374
A40rep_Hexamer.pdb	A40rep	C	144	5	0	2	0	0	0	0	0	7	0	8.843	C	289	same_chain	no	ARG-C:143; ILE-C:344; LEU-C:141; LEU-C:228; LYS-C:145; PHE-C:341; VAL-C:140
A40rep_Hexamer.pdb	A40rep	C	200	3	0	0	3	0	0	0	0	6	0	21.75	C	373	same_chain	no	ALA-C:196; ALA-C:199; MET-C:203; SER-C:197; SER-C:201; TYR-C:211
A40rep_Hexamer.pdb	A40rep	C	289	5	0	0	2	0	0	0	0	7	0	8.843	C	144	same_chain	no	MET-C:290; PHE-C:229; PHE-C:341; TRP-C:288; TYR-C:326; TYR-C:337; VAL-C:287
A40rep_Hexamer.pdb	A40rep	C	373	7	0	0	2	0	0	0	0	9	0	14.729	C	144	same_chain	no	ALA-C:372; GLN-C:350; ILE-C:190; ILE-C:224; ILE-C:352; PHE-C:375; TYR-C:348; VAL-C:220; VAL-C:374
A40rep_Hexamer.pdb	A40rep	D	144	5	0	2	0	0	0	0	0	7	0	8.852	D	289	same_chain	no	ARG-D:143; ILE-D:344; LEU-D:141; LEU-D:228; LYS-D:145; PHE-D:341; VAL-D:140
A40rep_Hexamer.pdb	A40rep	D	200	3	0	0	3	0	0	0	0	6	0	21.742	D	373	same_chain	no	ALA-D:196; ALA-D:199; MET-D:203; SER-D:197; SER-D:201; TYR-D:211
A40rep_Hexamer.pdb	A40rep	D	289	5	0	0	2	0	0	0	0	7	0	8.852	D	144	same_chain	no	MET-D:290; PHE-D:229; PHE-D:341; TRP-D:288; TYR-D:326; TYR-D:337; VAL-D:287
A40rep_Hexamer.pdb	A40rep	D	373	7	0	0	2	0	0	0	0	9	0	14.825	D	144	same_chain	no	ALA-D:372; GLN-D:350; ILE-D:190; ILE-D:224; ILE-D:352; PHE-D:375; TYR-D:348; VAL-D:220; VAL-D:374
A40rep_Hexamer.pdb	A40rep	E	144	5	0	2	0	0	0	0	0	7	0	8.878	E	289	same_chain	no	ARG-E:143; ILE-E:344; LEU-E:141; LEU-E:228; LYS-E:145; PHE-E:341; VAL-E:140
A40rep_Hexamer.pdb	A40rep	E	200	3	0	0	3	0	0	0	0	6	0	21.697	E	373	same_chain	no	ALA-E:196; ALA-E:199; MET-E:203; SER-E:197; SER-E:201; TYR-E:211
A40rep_Hexamer.pdb	A40rep	E	289	5	0	0	2	0	0	0	0	7	0	8.878	E	144	same_chain	no	MET-E:290; PHE-E:229; PHE-E:341; TRP-E:288; TYR-E:326; TYR-E:337; VAL-E:287
A40rep_Hexamer.pdb	A40rep	E	373	7	0	0	1	0	0	0	0	8	0	14.823	E	144	same_chain	no	ALA-E:372; ILE-E:190; ILE-E:224; ILE-E:352; PHE-E:375; TYR-E:348; VAL-E:220; VAL-E:374
A40rep_Hexamer.pdb	A40rep	F	144	5	0	2	0	0	0	0	0	7	0	8.88	F	289	same_chain	no	ARG-F:143; ILE-F:344; LEU-F:141; LEU-F:228; LYS-F:145; PHE-F:341; VAL-F:140
A40rep_Hexamer.pdb	A40rep	F	200	3	0	0	3	0	0	0	0	6	0	21.782	F	373	same_chain	no	ALA-F:196; ALA-F:199; MET-F:203; SER-F:197; SER-F:201; TYR-F:211
A40rep_Hexamer.pdb	A40rep	F	289	5	0	0	2	0	0	0	0	7	0	8.88	F	144	same_chain	no	MET-F:290; PHE-F:229; PHE-F:341; TRP-F:288; TYR-F:326; TYR-F:337; VAL-F:287
A40rep_Hexamer.pdb	A40rep	F	373	7	0	0	2	0	0	0	0	9	0	14.756	F	144	same_chain	no	ALA-F:372; GLN-F:350; ILE-F:190; ILE-F:224; ILE-F:352; PHE-F:375; TYR-F:348; VAL-F:220; VAL-F:374
A43rep_Hexamer.pdb	A43rep	A	42	2	1	1	0	0	0	0	0	4	0	18.585	A	146	same_chain	no	ALA-A:41; ASP-A:43; LYS-A:44; PHE-A:40
A43rep_Hexamer.pdb	A43rep	A	137	6	2	1	0	0	0	0	0	9	0	8.679	A	146	same_chain	no	ALA-A:138; ALA-A:342; ARG-A:28; GLU-A:133; GLU-A:134; LEU-A:297; MET-A:136; PHE-A:27; PHE-A:32
A43rep_Hexamer.pdb	A43rep	A	146	4	0	0	3	0	0	0	0	7	0	8.679	A	137	same_chain	no	ALA-A:145; GLN-A:139; MET-A:136; MET-A:148; THR-A:140; THR-A:147; TRP-A:135
A43rep_Hexamer.pdb	A43rep	A	195	6	0	2	0	0	0	0	0	8	0	13.997	A	294	same_chain	no	ALA-A:205; ARG-A:196; LEU-A:262; LYS-A:192; MET-A:194; PHE-A:260; VAL-A:191; VAL-A:289
A43rep_Hexamer.pdb	A43rep	A	294	4	0	0	5	0	0	0	0	9	0	9.111	A	137	same_chain	no	ALA-A:291; GLY-A:293; GLY-A:295; MET-A:141; PHE-A:32; PRO-A:349; THR-A:290; TYR-A:31; TYR-A:350
A43rep_Hexamer.pdb	A43rep	A	348	0	1	2	3	0	0	0	0	6	0	11.092	A	294	same_chain	no	ARG-A:201; ASN-A:144; ASP-A:171; HIS-A:172; SER-A:170; TYR-A:347
A43rep_Hexamer.pdb	A43rep	B	42	2	1	1	0	0	0	0	0	4	0	19.408	B	146	same_chain	no	ALA-B:41; ASP-B:43; LYS-B:44; PHE-B:40
A43rep_Hexamer.pdb	A43rep	B	137	6	2	1	0	0	0	0	0	9	0	8.64	B	146	same_chain	no	ALA-B:138; ALA-B:342; ARG-B:28; GLU-B:133; GLU-B:134; LEU-B:297; MET-B:136; PHE-B:27; PHE-B:32
A43rep_Hexamer.pdb	A43rep	B	146	4	0	0	3	0	0	0	0	7	0	8.64	B	137	same_chain	no	ALA-B:145; GLN-B:139; MET-B:136; MET-B:148; THR-B:140; THR-B:147; TRP-B:135
A43rep_Hexamer.pdb	A43rep	B	195	6	0	2	0	0	0	0	0	8	0	13.985	B	294	same_chain	no	ALA-B:205; ARG-B:196; LEU-B:262; LYS-B:192; MET-B:194; PHE-B:260; VAL-B:191; VAL-B:289
A43rep_Hexamer.pdb	A43rep	B	294	4	0	0	5	0	0	0	0	9	0	9.123	B	137	same_chain	no	ALA-B:291; GLY-B:293; GLY-B:295; MET-B:141; PHE-B:32; PRO-B:349; THR-B:290; TYR-B:31; TYR-B:350
A43rep_Hexamer.pdb	A43rep	B	348	0	1	2	3	0	0	0	0	6	0	11.089	B	294	same_chain	no	ARG-B:201; ASN-B:144; ASP-B:171; HIS-B:172; SER-B:170; TYR-B:347
A43rep_Hexamer.pdb	A43rep	C	42	2	1	1	0	0	0	0	0	4	0	18.526	C	146	same_chain	no	ALA-C:41; ASP-C:43; LYS-C:44; PHE-C:40
A43rep_Hexamer.pdb	A43rep	C	137	6	2	1	0	0	0	0	0	9	0	8.655	C	146	same_chain	no	ALA-C:138; ALA-C:342; ARG-C:28; GLU-C:133; GLU-C:134; LEU-C:297; MET-C:136; PHE-C:27; PHE-C:32
A43rep_Hexamer.pdb	A43rep	C	146	4	0	0	3	0	0	0	0	7	0	8.655	C	137	same_chain	no	ALA-C:145; GLN-C:139; MET-C:136; MET-C:148; THR-C:140; THR-C:147; TRP-C:135
A43rep_Hexamer.pdb	A43rep	C	195	6	0	2	0	0	0	0	0	8	0	14.026	C	294	same_chain	no	ALA-C:205; ARG-C:196; LEU-C:262; LYS-C:192; MET-C:194; PHE-C:260; VAL-C:191; VAL-C:289
A43rep_Hexamer.pdb	A43rep	C	294	4	0	0	5	0	0	0	0	9	0	9.105	C	137	same_chain	no	ALA-C:291; GLY-C:293; GLY-C:295; MET-C:141; PHE-C:32; PRO-C:349; THR-C:290; TYR-C:31; TYR-C:350
A43rep_Hexamer.pdb	A43rep	C	348	0	1	2	3	0	0	0	0	6	0	11.048	C	294	same_chain	no	ARG-C:201; ASN-C:144; ASP-C:171; HIS-C:172; SER-C:170; TYR-C:347
A43rep_Hexamer.pdb	A43rep	D	42	2	1	1	0	0	0	0	0	4	0	18.539	D	146	same_chain	no	ALA-D:41; ASP-D:43; LYS-D:44; PHE-D:40
A43rep_Hexamer.pdb	A43rep	D	137	6	2	1	0	0	0	0	0	9	0	8.667	D	146	same_chain	no	ALA-D:138; ALA-D:342; ARG-D:28; GLU-D:133; GLU-D:134; LEU-D:297; MET-D:136; PHE-D:27; PHE-D:32
A43rep_Hexamer.pdb	A43rep	D	146	4	0	0	3	0	0	0	0	7	0	8.667	D	137	same_chain	no	ALA-D:145; GLN-D:139; MET-D:136; MET-D:148; THR-D:140; THR-D:147; TRP-D:135
A43rep_Hexamer.pdb	A43rep	D	195	6	0	2	0	0	0	0	0	8	0	14.037	D	294	same_chain	no	ALA-D:205; ARG-D:196; LEU-D:262; LYS-D:192; MET-D:194; PHE-D:260; VAL-D:191; VAL-D:289
A43rep_Hexamer.pdb	A43rep	D	294	4	0	0	5	0	0	0	0	9	0	9.099	D	137	same_chain	no	ALA-D:291; GLY-D:293; GLY-D:295; MET-D:141; PHE-D:32; PRO-D:349; THR-D:290; TYR-D:31; TYR-D:350
A43rep_Hexamer.pdb	A43rep	D	348	0	1	2	3	0	0	0	0	6	0	11.086	D	294	same_chain	no	ARG-D:201; ASN-D:144; ASP-D:171; HIS-D:172; SER-D:170; TYR-D:347
A43rep_Hexamer.pdb	A43rep	E	42	2	1	1	0	0	0	0	0	4	0	18.598	E	146	same_chain	no	ALA-E:41; ASP-E:43; LYS-E:44; PHE-E:40
A43rep_Hexamer.pdb	A43rep	E	137	6	2	1	0	0	0	0	0	9	0	8.694	E	146	same_chain	no	ALA-E:138; ALA-E:342; ARG-E:28; GLU-E:133; GLU-E:134; LEU-E:297; MET-E:136; PHE-E:27; PHE-E:32
A43rep_Hexamer.pdb	A43rep	E	146	4	0	0	3	0	0	0	0	7	0	8.694	E	137	same_chain	no	ALA-E:145; GLN-E:139; MET-E:136; MET-E:148; THR-E:140; THR-E:147; TRP-E:135
A43rep_Hexamer.pdb	A43rep	E	195	6	0	2	0	0	0	0	0	8	0	14.051	E	294	same_chain	no	ALA-E:205; ARG-E:196; LEU-E:262; LYS-E:192; MET-E:194; PHE-E:260; VAL-E:191; VAL-E:289
A43rep_Hexamer.pdb	A43rep	E	294	4	0	0	5	0	0	0	0	9	0	9.095	E	137	same_chain	no	ALA-E:291; GLY-E:293; GLY-E:295; MET-E:141; PHE-E:32; PRO-E:349; THR-E:290; TYR-E:31; TYR-E:350
A43rep_Hexamer.pdb	A43rep	E	348	0	1	2	3	0	0	0	0	6	0	11.112	E	294	same_chain	no	ARG-E:201; ASN-E:144; ASP-E:171; HIS-E:172; SER-E:170; TYR-E:347
A43rep_Hexamer.pdb	A43rep	F	42	2	1	1	0	0	0	0	0	4	0	18.605	F	146	same_chain	no	ALA-F:41; ASP-F:43; LYS-F:44; PHE-F:40
A43rep_Hexamer.pdb	A43rep	F	137	6	2	1	0	0	0	0	0	9	0	8.679	F	146	same_chain	no	ALA-F:138; ALA-F:342; ARG-F:28; GLU-F:133; GLU-F:134; LEU-F:297; MET-F:136; PHE-F:27; PHE-F:32
A43rep_Hexamer.pdb	A43rep	F	146	4	0	0	3	0	0	0	0	7	0	8.679	F	137	same_chain	no	ALA-F:145; GLN-F:139; MET-F:136; MET-F:148; THR-F:140; THR-F:147; TRP-F:135
A43rep_Hexamer.pdb	A43rep	F	195	6	0	2	0	0	0	0	0	8	0	14.055	F	294	same_chain	no	ALA-F:205; ARG-F:196; LEU-F:262; LYS-F:192; MET-F:194; PHE-F:260; VAL-F:191; VAL-F:289
A43rep_Hexamer.pdb	A43rep	F	294	4	0	0	5	0	0	0	0	9	0	9.051	F	137	same_chain	no	ALA-F:291; GLY-F:293; GLY-F:295; MET-F:141; PHE-F:32; PRO-F:349; THR-F:290; TYR-F:31; TYR-F:350
A43rep_Hexamer.pdb	A43rep	F	348	0	1	2	3	0	0	0	0	6	0	11.091	F	294	same_chain	no	ARG-F:201; ASN-F:144; ASP-F:171; HIS-F:172; SER-F:170; TYR-F:347
A46rep_Hexamer.pdb	A46rep	A	138	3	1	1	2	0	0	0	0	7	0	12.474	A	353	same_chain	no	ALA-A:31; ARG-A:137; GLN-A:139; GLU-A:134; ILE-A:280; LEU-A:279; TYR-A:257
A46rep_Hexamer.pdb	A46rep	A	192	5	1	0	0	0	0	0	0	6	0	11.569	A	353	same_chain	no	ASP-A:193; ILE-A:191; LEU-A:188; LEU-A:287; PRO-A:203; VAL-A:252
A46rep_Hexamer.pdb	A46rep	A	219	4	1	1	2	0	0	0	0	8	0	16.775	A	192	same_chain	no	ALA-A:182; ASN-A:215; ASN-A:218; ASP-A:220; LYS-A:179; MET-A:216; PRO-A:184; TRP-A:174
A46rep_Hexamer.pdb	A46rep	A	341	2	0	0	4	0	0	0	0	6	0	16.174	A	138	same_chain	no	GLY-A:321; MET-A:343; SER-A:340; THR-A:322; TYR-A:298; VAL-A:342
A46rep_Hexamer.pdb	A46rep	A	353	8	0	0	1	0	0	0	0	9	0	11.569	A	192	same_chain	no	ALA-A:349; ALA-A:354; ASN-A:352; ILE-A:350; LEU-A:287; LEU-A:293; MET-A:288; PHE-A:347; PRO-A:289
A46rep_Hexamer.pdb	A46rep	B	138	3	1	1	2	0	0	0	0	7	0	12.481	B	353	same_chain	no	ALA-B:31; ARG-B:137; GLN-B:139; GLU-B:134; ILE-B:280; LEU-B:279; TYR-B:257
A46rep_Hexamer.pdb	A46rep	B	192	5	1	0	0	0	0	0	0	6	0	11.565	B	353	same_chain	no	ASP-B:193; ILE-B:191; LEU-B:188; LEU-B:287; PRO-B:203; VAL-B:252
A46rep_Hexamer.pdb	A46rep	B	219	4	1	1	2	0	0	0	0	8	0	16.753	B	192	same_chain	no	ALA-B:182; ASN-B:215; ASN-B:218; ASP-B:220; LYS-B:179; MET-B:216; PRO-B:184; TRP-B:174
A46rep_Hexamer.pdb	A46rep	B	341	2	0	0	4	0	0	0	0	6	0	16.176	B	138	same_chain	no	GLY-B:321; MET-B:343; SER-B:340; THR-B:322; TYR-B:298; VAL-B:342
A46rep_Hexamer.pdb	A46rep	B	353	8	0	0	1	0	0	0	0	9	0	11.565	B	192	same_chain	no	ALA-B:349; ALA-B:354; ASN-B:352; ILE-B:350; LEU-B:287; LEU-B:293; MET-B:288; PHE-B:347; PRO-B:289
A46rep_Hexamer.pdb	A46rep	C	138	3	1	1	2	0	0	0	0	7	0	12.483	C	353	same_chain	no	ALA-C:31; ARG-C:137; GLN-C:139; GLU-C:134; ILE-C:280; LEU-C:279; TYR-C:257
A46rep_Hexamer.pdb	A46rep	C	192	5	1	0	0	0	0	0	0	6	0	11.551	C	353	same_chain	no	ASP-C:193; ILE-C:191; LEU-C:188; LEU-C:287; PRO-C:203; VAL-C:252
A46rep_Hexamer.pdb	A46rep	C	219	4	1	1	2	0	0	0	0	8	0	16.753	C	192	same_chain	no	ALA-C:182; ASN-C:215; ASN-C:218; ASP-C:220; LYS-C:179; MET-C:216; PRO-C:184; TRP-C:174
A46rep_Hexamer.pdb	A46rep	C	341	2	0	0	4	0	0	0	0	6	0	16.159	C	138	same_chain	no	GLY-C:321; MET-C:343; SER-C:340; THR-C:322; TYR-C:298; VAL-C:342
A46rep_Hexamer.pdb	A46rep	C	353	8	0	0	1	0	0	0	0	9	0	11.551	C	192	same_chain	no	ALA-C:349; ALA-C:354; ASN-C:352; ILE-C:350; LEU-C:287; LEU-C:293; MET-C:288; PHE-C:347; PRO-C:289
A46rep_Hexamer.pdb	A46rep	D	138	3	1	1	2	0	0	0	0	7	0	12.489	D	353	same_chain	no	ALA-D:31; ARG-D:137; GLN-D:139; GLU-D:134; ILE-D:280; LEU-D:279; TYR-D:257
A46rep_Hexamer.pdb	A46rep	D	192	5	1	0	0	0	0	0	0	6	0	11.568	D	353	same_chain	no	ASP-D:193; ILE-D:191; LEU-D:188; LEU-D:287; PRO-D:203; VAL-D:252
A46rep_Hexamer.pdb	A46rep	D	219	4	1	1	2	0	0	0	0	8	0	16.728	D	192	same_chain	no	ALA-D:182; ASN-D:215; ASN-D:218; ASP-D:220; LYS-D:179; MET-D:216; PRO-D:184; TRP-D:174
A46rep_Hexamer.pdb	A46rep	D	341	2	0	0	4	0	0	0	0	6	0	16.166	D	138	same_chain	no	GLY-D:321; MET-D:343; SER-D:340; THR-D:322; TYR-D:298; VAL-D:342
A46rep_Hexamer.pdb	A46rep	D	353	8	0	0	1	0	0	0	0	9	0	11.568	D	192	same_chain	no	ALA-D:349; ALA-D:354; ASN-D:352; ILE-D:350; LEU-D:287; LEU-D:293; MET-D:288; PHE-D:347; PRO-D:289
A46rep_Hexamer.pdb	A46rep	E	138	3	1	1	2	0	0	0	0	7	0	12.504	E	353	same_chain	no	ALA-E:31; ARG-E:137; GLN-E:139; GLU-E:134; ILE-E:280; LEU-E:279; TYR-E:257
A46rep_Hexamer.pdb	A46rep	E	192	5	1	0	0	0	0	0	0	6	0	11.554	E	353	same_chain	no	ASP-E:193; ILE-E:191; LEU-E:188; LEU-E:287; PRO-E:203; VAL-E:252
A46rep_Hexamer.pdb	A46rep	E	219	4	1	1	2	0	0	0	0	8	0	16.75	E	192	same_chain	no	ALA-E:182; ASN-E:215; ASN-E:218; ASP-E:220; LYS-E:179; MET-E:216; PRO-E:184; TRP-E:174
A46rep_Hexamer.pdb	A46rep	E	341	2	0	0	4	0	0	0	0	6	0	16.154	E	138	same_chain	no	GLY-E:321; MET-E:343; SER-E:340; THR-E:322; TYR-E:298; VAL-E:342
A46rep_Hexamer.pdb	A46rep	E	353	8	0	0	1	0	0	0	0	9	0	11.554	E	192	same_chain	no	ALA-E:349; ALA-E:354; ASN-E:352; ILE-E:350; LEU-E:287; LEU-E:293; MET-E:288; PHE-E:347; PRO-E:289
A46rep_Hexamer.pdb	A46rep	F	138	3	1	1	2	0	0	0	0	7	0	12.505	F	353	same_chain	no	ALA-F:31; ARG-F:137; GLN-F:139; GLU-F:134; ILE-F:280; LEU-F:279; TYR-F:257
A46rep_Hexamer.pdb	A46rep	F	192	5	1	0	0	0	0	0	0	6	0	11.587	F	353	same_chain	no	ASP-F:193; ILE-F:191; LEU-F:188; LEU-F:287; PRO-F:203; VAL-F:252
A46rep_Hexamer.pdb	A46rep	F	219	4	1	1	2	0	0	0	0	8	0	16.776	F	192	same_chain	no	ALA-F:182; ASN-F:215; ASN-F:218; ASP-F:220; LYS-F:179; MET-F:216; PRO-F:184; TRP-F:174
A46rep_Hexamer.pdb	A46rep	F	341	2	0	0	4	0	0	0	0	6	0	16.213	F	138	same_chain	no	GLY-F:321; MET-F:343; SER-F:340; THR-F:322; TYR-F:298; VAL-F:342
A46rep_Hexamer.pdb	A46rep	F	353	8	0	0	1	0	0	0	0	9	0	11.587	F	192	same_chain	no	ALA-F:349; ALA-F:354; ASN-F:352; ILE-F:350; LEU-F:287; LEU-F:293; MET-F:288; PHE-F:347; PRO-F:289
A47rep_Hexamer.pdb	A47rep	A	93	3	1	1	3	0	0	0	0	8	0	25.789	A	341	same_chain	no	ASN-A:258; ASN-A:91; ASP-A:94; ILE-A:259; LEU-A:122; LYS-A:120; PHE-A:92; TYR-A:257
A47rep_Hexamer.pdb	A47rep	A	341	5	0	0	2	0	0	0	0	7	0	25.789	A	93	same_chain	no	GLY-A:340; LEU-A:180; LEU-A:184; LEU-A:342; LEU-A:343; TRP-A:305; TYR-A:271
A47rep_Hexamer.pdb	A47rep	B	93	3	1	1	2	0	0	0	0	7	0	25.732	B	341	same_chain	no	ASN-B:258; ASP-B:94; ILE-B:259; LEU-B:122; LYS-B:120; PHE-B:92; TYR-B:257
A47rep_Hexamer.pdb	A47rep	B	341	5	0	0	2	0	0	0	0	7	0	25.732	B	93	same_chain	no	GLY-B:340; LEU-B:180; LEU-B:184; LEU-B:342; LEU-B:343; TRP-B:305; TYR-B:271
A47rep_Hexamer.pdb	A47rep	C	93	3	1	1	3	0	0	0	0	8	0	25.666	C	341	same_chain	no	ASN-C:258; ASN-C:91; ASP-C:94; ILE-C:259; LEU-C:122; LYS-C:120; PHE-C:92; TYR-C:257
A47rep_Hexamer.pdb	A47rep	C	341	5	0	0	2	0	0	0	0	7	0	25.666	C	93	same_chain	no	GLY-C:340; LEU-C:180; LEU-C:184; LEU-C:342; LEU-C:343; TRP-C:305; TYR-C:271
A47rep_Hexamer.pdb	A47rep	D	93	3	1	1	3	0	0	0	0	8	0	25.754	D	341	same_chain	no	ASN-D:258; ASN-D:91; ASP-D:94; ILE-D:259; LEU-D:122; LYS-D:120; PHE-D:92; TYR-D:257
A47rep_Hexamer.pdb	A47rep	D	341	5	0	0	2	0	0	0	0	7	0	25.754	D	93	same_chain	no	GLY-D:340; LEU-D:180; LEU-D:184; LEU-D:342; LEU-D:343; TRP-D:305; TYR-D:271
A47rep_Hexamer.pdb	A47rep	E	93	3	1	1	3	0	0	0	0	8	0	25.778	E	341	same_chain	no	ASN-E:258; ASN-E:91; ASP-E:94; ILE-E:259; LEU-E:122; LYS-E:120; PHE-E:92; TYR-E:257
A47rep_Hexamer.pdb	A47rep	E	341	5	0	0	2	0	0	0	0	7	0	25.778	E	93	same_chain	no	GLY-E:340; LEU-E:180; LEU-E:184; LEU-E:342; LEU-E:343; TRP-E:305; TYR-E:271
A47rep_Hexamer.pdb	A47rep	F	93	3	1	1	3	0	0	0	0	8	0	25.785	F	341	same_chain	no	ASN-F:258; ASN-F:91; ASP-F:94; ILE-F:259; LEU-F:122; LYS-F:120; PHE-F:92; TYR-F:257
A47rep_Hexamer.pdb	A47rep	F	341	5	0	0	2	0	0	0	0	7	0	25.785	F	93	same_chain	no	GLY-F:340; LEU-F:180; LEU-F:184; LEU-F:342; LEU-F:343; TRP-F:305; TYR-F:271
A59rep_Hexamer.pdb	A59rep	A	135	5	2	1	1	0	0	0	0	9	0	17.556	A	198	same_chain	no	ALA-A:337; ARG-A:28; GLU-A:131; GLU-A:132; MET-A:134; MET-A:292; PHE-A:27; PHE-A:32; THR-A:136
A59rep_Hexamer.pdb	A59rep	A	198	4	0	1	3	0	0	0	0	8	0	9.011	A	201	same_chain	no	ASN-A:197; HIS-A:187; LEU-A:283; LEU-A:284; SER-A:285; SER-A:344; TRP-A:345; VAL-A:190
A59rep_Hexamer.pdb	A59rep	A	201	8	0	0	0	0	0	0	0	8	0	9.011	A	198	same_chain	no	ALA-A:282; ILE-A:202; ILE-A:253; LEU-A:183; LEU-A:251; LEU-A:281; LEU-A:283; MET-A:203
A59rep_Hexamer.pdb	A59rep	B	135	5	2	1	1	0	0	0	0	9	0	17.45	B	198	same_chain	no	ALA-B:337; ARG-B:28; GLU-B:131; GLU-B:132; MET-B:134; MET-B:292; PHE-B:27; PHE-B:32; THR-B:136
A59rep_Hexamer.pdb	A59rep	B	198	4	0	1	3	0	0	0	0	8	0	8.939	B	201	same_chain	no	ASN-B:197; HIS-B:187; LEU-B:283; LEU-B:284; SER-B:285; SER-B:344; TRP-B:345; VAL-B:190
A59rep_Hexamer.pdb	A59rep	B	201	8	0	0	0	0	0	0	0	8	0	8.939	B	198	same_chain	no	ALA-B:282; ILE-B:202; ILE-B:253; LEU-B:183; LEU-B:251; LEU-B:281; LEU-B:283; MET-B:203
A59rep_Hexamer.pdb	A59rep	C	135	5	2	1	1	0	0	0	0	9	0	17.438	C	198	same_chain	no	ALA-C:337; ARG-C:28; GLU-C:131; GLU-C:132; MET-C:134; MET-C:292; PHE-C:27; PHE-C:32; THR-C:136
A59rep_Hexamer.pdb	A59rep	C	198	4	1	1	3	0	0	0	0	9	0	8.857	C	201	same_chain	no	ASN-C:197; ASP-C:199; HIS-C:187; LEU-C:283; LEU-C:284; SER-C:285; SER-C:344; TRP-C:345; VAL-C:190
A59rep_Hexamer.pdb	A59rep	C	201	8	0	0	0	0	0	0	0	8	0	8.857	C	198	same_chain	no	ALA-C:282; ILE-C:202; ILE-C:253; LEU-C:183; LEU-C:251; LEU-C:281; LEU-C:283; MET-C:203
A59rep_Hexamer.pdb	A59rep	D	135	5	2	1	1	0	0	0	0	9	0	17.492	D	198	same_chain	no	ALA-D:337; ARG-D:28; GLU-D:131; GLU-D:132; MET-D:134; MET-D:292; PHE-D:27; PHE-D:32; THR-D:136
A59rep_Hexamer.pdb	A59rep	D	198	4	0	1	3	0	0	0	0	8	0	9.026	D	201	same_chain	no	ASN-D:197; HIS-D:187; LEU-D:283; LEU-D:284; SER-D:285; SER-D:344; TRP-D:345; VAL-D:190
A59rep_Hexamer.pdb	A59rep	D	201	8	0	0	0	0	0	0	0	8	0	9.026	D	198	same_chain	no	ALA-D:282; ILE-D:202; ILE-D:253; LEU-D:183; LEU-D:251; LEU-D:281; LEU-D:283; MET-D:203
A59rep_Hexamer.pdb	A59rep	E	135	5	2	1	1	0	0	0	0	9	0	17.431	E	198	same_chain	no	ALA-E:337; ARG-E:28; GLU-E:131; GLU-E:132; MET-E:134; MET-E:292; PHE-E:27; PHE-E:32; THR-E:136
A59rep_Hexamer.pdb	A59rep	E	198	4	0	1	3	0	0	0	0	8	0	8.935	E	201	same_chain	no	ASN-E:197; HIS-E:187; LEU-E:283; LEU-E:284; SER-E:285; SER-E:344; TRP-E:345; VAL-E:190
A59rep_Hexamer.pdb	A59rep	E	201	8	0	0	0	0	0	0	0	8	0	8.935	E	198	same_chain	no	ALA-E:282; ILE-E:202; ILE-E:253; LEU-E:183; LEU-E:251; LEU-E:281; LEU-E:283; MET-E:203
A59rep_Hexamer.pdb	A59rep	F	135	5	2	1	1	0	0	0	0	9	0	17.468	F	198	same_chain	no	ALA-F:337; ARG-F:28; GLU-F:131; GLU-F:132; MET-F:134; MET-F:292; PHE-F:27; PHE-F:32; THR-F:136
A59rep_Hexamer.pdb	A59rep	F	198	4	0	1	3	0	0	0	0	8	0	8.888	F	201	same_chain	no	ASN-F:197; HIS-F:187; LEU-F:283; LEU-F:284; SER-F:285; SER-F:344; TRP-F:345; VAL-F:190
A59rep_Hexamer.pdb	A59rep	F	201	8	0	0	0	0	0	0	0	8	0	8.888	F	198	same_chain	no	ALA-F:282; ILE-F:202; ILE-F:253; LEU-F:183; LEU-F:251; LEU-F:281; LEU-F:283; MET-F:203
