## Supplemental ZIP for "Recurrent Cysteine Enrichment in Diverse Gut Phage Capsids Suggests Gut-Associated Structural Adaptation": gc_01_summary.tsv

dataset	n	gc_median	gc_mean	gc_sd	gc_min	gc_max	cys_median	cys_mean	cys_sd	cys_min	cys_max
GPD	901	42.336	43.445	9.457	24.78	69.56	0.5076	0.5548	0.4587	0.0	2.381
INPHARED	606	48.248	48.817	12.286	24.83	72.64	0.2116	0.2794	0.3614	0.0	2.132
