## Supplemental ZIP for "Recurrent Cysteine Enrichment in Diverse Gut Phage Capsids Suggests Gut-Associated Structural Adaptation": gc_02_matched.tsv

pair_id	gpd_protein_id	gpd_genome_id	gpd_gc	gpd_cys	inp_protein_id	inp_genome_id	inp_gc	inp_cys	gc_difference
1	uvig_33446_43	uvig_33446	55.782	0.3367	NC_070875_20	NC_070875	55.854	0.59347	0.0722
2	uvig_34550_21	uvig_34550	37.303	0.0	NC_006565_111	NC_006565	37.321	0.19455	0.0178
3	uvig_580726_60	uvig_580726	53.42	0.87209	NC_041911_92	NC_041911	53.404	0.0	0.0158
4	uvig_580915_39	uvig_580915	56.383	0.24038	NC_073458_6	NC_073458	56.403	0.0	0.0198
5	uvig_581287_14	uvig_581287	44.232	1.43678	NC_019456_9	NC_019456	44.246	0.0	0.0137
6	uvig_581325_96	uvig_581325	40.488	0.37594	NC_019487_143	NC_019487	40.487	0.0	0.0007
7	uvig_581936_8	uvig_581936	46.472	0.0	NC_009551_34	NC_009551	46.48	0.7874	0.0077
8	uvig_582036_60	uvig_582036	33.156	0.62112	NC_055040_42	NC_055040	33.143	0.0	0.0129
9	uvig_582522_7	uvig_582522	57.478	0.31847	NC_019930_36	NC_019930	57.742	0.0	0.2639
10	uvig_582523_26	uvig_582523	57.616	0.29674	NC_074659_62	NC_074659	58.135	0.0	0.5188
11	uvig_582843_59	uvig_582843	56.025	0.22523	NC_029033_43	NC_029033	56.017	0.61538	0.0077
12	uvig_583171_23	uvig_583171	55.787	0.88235	NC_022096_85	NC_022096	55.815	0.0	0.0283
13	uvig_583338_48	uvig_583338	52.298	0.22989	NC_013021_89	NC_013021	52.301	0.98039	0.0028
14	uvig_583589_21	uvig_583589	40.164	0.57971	NC_070937_213	NC_070937	40.184	0.70588	0.0198
15	uvig_584086_53	uvig_584086	58.192	1.2012	NC_070760_6	NC_070760	59.158	0.0	0.9662
16	uvig_584256_33	uvig_584256	54.846	0.86455	NC_028834_9	NC_028834	54.853	0.0	0.0072
17	uvig_584257_30	uvig_584257	48.604	0.58651	NC_048735_72	NC_048735	48.568	0.0	0.0358
18	uvig_584614_10	uvig_584614	60.178	1.13636	NC_021471_14	NC_021471	60.297	0.72639	0.119
19	uvig_585731_28	uvig_585731	42.427	0.91185	NC_013597_19	NC_013597	42.443	0.0	0.0156
20	uvig_586026_43	uvig_586026	35.868	0.56497	NC_019931_14	NC_019931	35.941	0.7772	0.0729
21	uvig_586818_20	uvig_586818	40.499	0.52083	NC_031942_20	NC_031942	40.543	0.0	0.0437
22	uvig_58285_41	uvig_58285	56.502	1.01523	NC_073462_62	NC_073462	57.441	0.0	0.9392
23	uvig_58695_13	uvig_58695	51.673	0.59172	NC_047890_36	NC_047890	51.649	0.0	0.0237
24	uvig_61841_2	uvig_61841	40.186	0.0	NC_031941_18	NC_031941	40.187	0.0	0.0015
25	uvig_63128_267	uvig_63128	30.809	0.48193	NC_041884_23	NC_041884	30.764	0.0	0.0448
26	uvig_64061_9	uvig_64061	58.566	0.0	NC_053504_8	NC_053504	59.27	0.25907	0.7042
27	uvig_64063_29	uvig_64063	59.274	0.0	NC_048778_34	NC_048778	59.949	0.17986	0.6753
28	uvig_66938_48	uvig_66938	51.502	0.23529	NC_005857_5	NC_005857	51.485	0.0	0.0166
29	uvig_283618_1	uvig_283618	34.995	0.71685	NC_054979_45	NC_054979	34.987	0.0	0.0085
30	uvig_287691_34	uvig_287691	50.436	0.68027	NC_027397_8	NC_027397	50.505	1.24224	0.0687
31	uvig_287791_36	uvig_287791	66.672	1.26582	NC_048139_7	NC_048139	66.661	0.32154	0.0105
32	uvig_289127_27	uvig_289127	42.754	1.25523	NC_047882_106	NC_047882	42.713	0.21322	0.041
33	uvig_289162_10	uvig_289162	29.164	0.46948	NC_048712_21	NC_048712	29.224	0.27473	0.06
34	uvig_291573_1	uvig_291573	64.038	0.0	NC_070830_13	NC_070830	63.991	0.32468	0.047
35	uvig_292717_24	uvig_292717	38.52	0.0	NC_070848_48	NC_070848	38.477	0.45662	0.0434
36	uvig_293018_36	uvig_293018	32.406	0.78534	NC_048754_125	NC_048754	32.411	0.0	0.005
37	uvig_294857_81	uvig_294857	39.674	0.69324	NC_015785_1	NC_015785	39.717	1.06195	0.0431
38	uvig_294893_1	uvig_294893	34.617	0.0	NC_013643_42	NC_013643	34.607	0.0	0.0099
39	uvig_295340_20	uvig_295340	47.053	0.0	NC_030915_15	NC_030915	47.007	0.23202	0.0462
40	uvig_295483_80	uvig_295483	27.484	1.14286	NC_017978_6	NC_017978	27.478	1.10803	0.0062
41	uvig_295656_24	uvig_295656	29.12	1.09091	NC_029004_37	NC_029004	29.129	0.2445	0.0094
42	uvig_297066_34	uvig_297066	33.664	0.4878	NC_010363_21	NC_010363	33.658	0.0	0.0055
43	uvig_297896_54	uvig_297896	57.25	1.57729	NC_042104_32	NC_042104	57.595	0.0	0.3453
44	uvig_471448_1	uvig_471448	63.715	0.0	NC_049927_7	NC_049927	63.658	0.0	0.0573
45	uvig_471448_59	uvig_471448	63.715	0.0	NC_070775_45	NC_070775	63.652	0.0	0.0635
46	uvig_472502_43	uvig_472502	30.546	0.65789	NC_019508_16	NC_019508	30.528	1.08696	0.0179
47	uvig_475798_17	uvig_475798	59.787	0.48193	NC_054955_28	NC_054955	60.547	0.0	0.7601
48	uvig_477848_33	uvig_477848	52.0	0.90634	NC_074758_11	NC_074758	51.94	0.0	0.0604
49	uvig_161829_13	uvig_161829	42.298	0.19305	NC_041858_17	NC_041858	42.294	0.0	0.0043
50	uvig_162130_7	uvig_162130	42.737	0.2994	NC_028841_7	NC_028841	42.73	0.0	0.007
51	uvig_3010_15	uvig_3010	40.339	0.62241	NC_015274_44	NC_015274	40.337	0.0	0.0017
52	uvig_165043_56	uvig_165043	56.097	0.39293	NC_047911_7	NC_047911	55.906	0.83799	0.1907
53	uvig_166870_168	uvig_166870	35.09	0.83682	NC_009817_47	NC_009817	35.111	0.0	0.0208
54	uvig_169834_35	uvig_169834	57.485	1.2285	NC_048743_20	NC_048743	57.501	0.0	0.0161
55	uvig_230539_62	uvig_230539	57.002	0.3268	NC_023575_7	NC_023575	57.104	0.2994	0.1023
56	uvig_342858_62	uvig_342858	42.89	0.25	NC_028805_20	NC_028805	42.886	0.60241	0.0037
57	uvig_347901_28	uvig_347901	64.641	0.68259	NC_018853_5	NC_018853	64.649	0.0	0.0079
58	uvig_351804_61	uvig_351804	34.502	1.72414	NC_055915_193	NC_055915	34.52	0.18657	0.0183
59	uvig_354703_29	uvig_354703	56.842	0.61728	NC_008206_24	NC_008206	56.852	0.2551	0.0102
60	uvig_356067_8	uvig_356067	37.164	0.79365	NC_071001_69	NC_071001	36.88	0.0	0.2844
61	uvig_358532_43	uvig_358532	50.051	0.24691	NC_070953_8	NC_070953	50.095	1.0	0.0435
62	uvig_364968_34	uvig_364968	48.031	1.20482	NC_029068_8	NC_029068	48.024	0.0	0.0072
63	uvig_364972_44	uvig_364972	56.297	0.0	NC_041908_18	NC_041908	56.422	0.0	0.1253
64	uvig_364974_15	uvig_364974	40.857	0.54054	NC_070936_99	NC_070936	40.862	0.41379	0.0055
65	uvig_397664_15	uvig_397664	35.87	0.0	NC_028871_6	NC_028871	35.872	0.0	0.0021
66	uvig_398175_149	uvig_398175	35.802	0.4878	NC_055899_102	NC_055899	35.803	1.56556	0.0005
67	uvig_398254_61	uvig_398254	42.8	1.09091	NC_024791_16	NC_024791	42.797	0.92879	0.0026
68	uvig_398523_10	uvig_398523	42.962	0.60423	NC_023612_5	NC_023612	43.093	0.0	0.1313
69	uvig_398837_8	uvig_398837	37.211	1.07759	NC_015251_79	NC_015251	37.196	0.53571	0.0153
70	uvig_402289_28	uvig_402289	60.571	0.49505	NC_013055_22	NC_013055	60.68	0.23753	0.1093
71	uvig_402791_63	uvig_402791	35.17	0.0	NC_005355_35	NC_005355	35.141	0.0	0.0294
72	uvig_402804_34	uvig_402804	64.479	0.6689	NC_041892_5	NC_041892	64.424	0.0	0.0554
73	uvig_402820_19	uvig_402820	56.759	0.5848	NC_021560_6	NC_021560	57.164	0.28902	0.4046
74	uvig_539443_18	uvig_539443	62.73	0.35211	NC_023841_2	NC_023841	62.704	0.70922	0.0264
75	uvig_539746_1	uvig_539746	34.935	0.51813	NC_055917_14	NC_055917	34.948	0.0	0.013
76	uvig_539815_50	uvig_539815	61.879	0.0	NC_009542_23	NC_009542	61.745	1.39665	0.1341
77	uvig_541013_7	uvig_541013	49.339	0.0	NC_003356_44	NC_003356	49.351	0.0	0.0116
78	uvig_541680_10	uvig_541680	42.261	0.489	NC_020850_36	NC_020850	42.258	0.30864	0.0032
79	uvig_541798_18	uvig_541798	30.628	0.27701	NC_028958_7	NC_028958	30.689	0.28011	0.0608
80	uvig_542500_47	uvig_542500	32.289	0.26042	NC_040342_7	NC_040342	32.29	0.55351	0.0007
81	uvig_36732_11	uvig_36732	42.994	0.72993	NC_070774_66	NC_070774	42.998	0.0	0.0036
82	uvig_39869_72	uvig_39869	33.572	0.83102	NC_005356_5	NC_005356	33.533	0.0	0.0389
83	uvig_40706_25	uvig_40706	35.199	0.63966	NC_002666_40	NC_002666	35.188	0.0	0.0113
84	uvig_545702_4	uvig_545702	39.187	0.76628	NC_029029_7	NC_029029	39.16	0.0	0.0274
85	uvig_547002_57	uvig_547002	57.32	1.51057	NC_049851_83	NC_049851	58.097	0.55249	0.7772
86	uvig_547555_12	uvig_547555	42.352	0.86207	NC_054985_5	NC_054985	42.353	0.0	0.0011
87	uvig_547628_11	uvig_547628	61.035	0.94518	NC_048782_6	NC_048782	61.022	0.33223	0.0128
88	uvig_550758_79	uvig_550758	38.091	0.0	NC_041976_8	NC_041976	38.097	0.28902	0.0056
89	uvig_553562_40	uvig_553562	36.798	0.19608	NC_018264_32	NC_018264	36.771	0.21277	0.0271
90	uvig_559991_54	uvig_559991	29.108	1.19522	NC_048841_49	NC_048841	29.051	0.0	0.0568
91	uvig_560645_82	uvig_560645	42.336	0.79365	NC_074751_5	NC_074751	42.323	0.22779	0.0135
92	uvig_561668_50	uvig_561668	37.34	0.59172	NC_029094_229	NC_029094	37.364	0.29499	0.0238
93	uvig_562951_31	uvig_562951	42.669	0.5168	NC_048631_6	NC_048631	42.673	0.0	0.0036
94	uvig_568589_16	uvig_568589	28.433	1.08992	NC_003524_6	NC_003524	28.382	0.47506	0.0509
95	uvig_573684_41	uvig_573684	43.346	0.47619	NC_048821_71	NC_048821	43.252	0.27397	0.0942
96	uvig_573879_1	uvig_573879	46.891	0.46729	NC_055841_187	NC_055841	46.936	0.66372	0.0452
97	uvig_574006_1	uvig_574006	43.205	0.3937	NC_007023_225	NC_007023	43.199	0.68182	0.0056
98	uvig_574398_81	uvig_574398	45.701	0.63898	NC_074755_15	NC_074755	45.699	0.45249	0.0015
99	uvig_574509_17	uvig_574509	37.924	0.97087	NC_020874_23	NC_020874	37.941	0.6865	0.017
100	uvig_575546_31	uvig_575546	61.933	0.49751	NC_051721_5	NC_051721	61.969	0.0	0.0355
101	uvig_78211_56	uvig_78211	63.212	0.48309	NC_070837_8	NC_070837	63.124	0.0	0.0876
102	uvig_79854_14	uvig_79854	59.386	0.24155	NC_031230_25	NC_031230	59.749	0.0	0.3627
103	uvig_80527_70	uvig_80527	41.933	0.71942	NC_027638_1	NC_027638	41.94	0.9311	0.0066
104	uvig_81317_7	uvig_81317	29.246	0.87464	NC_048844_44	NC_048844	29.283	0.25641	0.0372
105	uvig_81768_54	uvig_81768	40.93	0.35842	NC_002194_1	NC_002194	40.938	1.23894	0.008
106	uvig_308240_117	uvig_308240	39.282	0.81833	NC_041915_35	NC_041915	39.292	0.28986	0.0101
107	uvig_308828_50	uvig_308828	37.827	0.78534	NC_041998_40	NC_041998	37.837	0.0	0.0105
108	uvig_309599_9	uvig_309599	58.269	1.26263	NC_021557_30	NC_021557	58.272	0.0	0.0032
109	uvig_310658_116	uvig_310658	34.072	0.54054	NC_019915_40	NC_019915	34.067	0.22124	0.0055
110	uvig_310692_11	uvig_310692	40.956	0.6383	NC_021073_137	NC_021073	40.98	0.48662	0.0241
111	uvig_314399_8	uvig_314399	35.335	0.0	NC_029057_137	NC_029057	35.349	0.8982	0.014
112	uvig_315477_64	uvig_315477	34.326	0.0	NC_028955_110	NC_028955	34.321	0.41667	0.0051
113	uvig_315797_4	uvig_315797	52.265	0.0	NC_023610_220	NC_023610	52.341	0.2611	0.0756
114	uvig_316557_7	uvig_316557	55.721	0.0	NC_048112_25	NC_048112	55.82	0.23585	0.0994
115	uvig_318375_8	uvig_318375	36.352	0.5102	NC_028789_14	NC_028789	36.364	0.22272	0.0121
116	uvig_318444_43	uvig_318444	37.228	0.30581	NC_042013_223	NC_042013	37.06	0.2445	0.1676
117	uvig_319149_50	uvig_319149	35.023	2.27848	NC_009817_58	NC_009817	35.111	0.27174	0.0878
118	uvig_319572_60	uvig_319572	61.87	0.0	NC_055839_18	NC_055839	61.758	0.28409	0.1119
119	uvig_319786_47	uvig_319786	51.094	0.0	NC_062757_17	NC_062757	51.063	0.0	0.0312
120	uvig_323018_68	uvig_323018	56.64	0.27248	NC_023706_12	NC_023706	56.658	0.0	0.0181
121	uvig_324982_47	uvig_324982	37.303	0.0	NC_049970_11	NC_049970	37.305	0.0	0.0022
122	uvig_325091_30	uvig_325091	37.256	1.24555	NC_020857_11	NC_020857	37.246	0.28986	0.0103
123	uvig_327196_56	uvig_327196	40.773	1.04167	NC_047834_35	NC_047834	40.761	0.54945	0.0117
124	uvig_364980_54	uvig_364980	43.722	0.59701	NC_023605_8	NC_023605	43.697	0.48662	0.0248
125	uvig_365542_75	uvig_365542	56.507	1.17371	NC_062763_11	NC_062763	56.711	0.0	0.2041
126	uvig_365774_65	uvig_365774	41.7	0.75949	NC_024121_182	NC_024121	41.698	0.4902	0.0017
127	uvig_365775_10	uvig_365775	56.722	0.25641	NC_013599_34	NC_013599	56.757	0.73529	0.0348
128	uvig_366042_11	uvig_366042	29.526	1.5625	NC_048665_4	NC_048665	29.54	0.47393	0.0137
129	uvig_366289_93	uvig_366289	43.494	0.94787	NC_048123_15	NC_048123	43.516	0.89286	0.0217
130	uvig_366787_22	uvig_366787	35.256	0.0	NC_028666_34	NC_028666	35.289	0.0	0.033
131	uvig_366842_34	uvig_366842	36.0	0.94937	NC_007065_6	NC_007065	35.958	0.0	0.0424
132	uvig_366913_3	uvig_366913	36.124	0.54745	NC_049812_39	NC_049812	36.135	0.0	0.0113
133	uvig_367098_52	uvig_367098	53.527	1.06007	NC_041994_120	NC_041994	53.526	0.1355	0.0007
134	uvig_367544_26	uvig_367544	44.446	0.5	NC_027641_1	NC_027641	44.464	1.30354	0.018
135	uvig_368054_1	uvig_368054	29.175	0.7874	NC_029006_37	NC_029006	29.188	0.5305	0.013
136	uvig_368124_28	uvig_368124	28.868	0.2611	NC_062746_16	NC_062746	28.876	0.17668	0.0078
137	uvig_368128_64	uvig_368128	58.047	0.53763	NC_011103_5	NC_011103	58.952	0.0	0.9047
138	uvig_368349_74	uvig_368349	59.857	0.62305	NC_042139_9	NC_042139	60.008	0.0	0.1509
139	uvig_368386_1	uvig_368386	48.056	0.56818	NC_023566_6	NC_023566	47.922	0.0	0.1337
140	uvig_368718_84	uvig_368718	28.911	0.5814	NC_023550_18	NC_023550	28.899	0.0	0.0118
141	uvig_369083_22	uvig_369083	37.682	0.59701	NC_004820_56	NC_004820	37.689	0.26738	0.0067
142	uvig_370723_17	uvig_370723	50.922	0.25974	NC_009816_23	NC_009816	50.919	0.27701	0.0032
143	uvig_371050_27	uvig_371050	57.183	0.31949	NC_042091_16	NC_042091	57.36	0.66667	0.1768
144	uvig_372761_1	uvig_372761	41.878	0.74906	NC_019455_33	NC_019455	41.872	0.32573	0.0056
145	uvig_373685_29	uvig_373685	43.815	0.0	NC_070624_13	NC_070624	43.843	0.0	0.0285
146	uvig_374303_51	uvig_374303	41.171	0.0	NC_019549_11	NC_019549	41.196	0.29155	0.0246
147	uvig_374304_35	uvig_374304	52.073	2.31959	NC_048767_9	NC_048767	52.356	0.32154	0.2831
148	uvig_375513_18	uvig_375513	24.778	0.45872	NC_005964_12	NC_005964	24.826	0.31056	0.0483
149	uvig_595324_40	uvig_595324	47.013	0.75	NC_050154_51	NC_050154	47.01	0.92081	0.0028
150	uvig_596189_21	uvig_596189	43.683	1.01781	NC_023863_92	NC_023863	43.679	0.0	0.0042
151	uvig_596190_44	uvig_596190	60.334	0.73529	NC_005091_56	NC_005091	60.639	0.57803	0.3048
152	uvig_596570_16	uvig_596570	51.032	0.75377	NC_029047_11	NC_029047	50.967	0.33898	0.0653
153	uvig_596572_51	uvig_596572	45.791	0.71429	NC_048864_73	NC_048864	45.845	0.30769	0.0539
154	uvig_478211_44	uvig_478211	46.141	1.02041	NC_002643_1	NC_002643	46.104	0.18762	0.0374
155	uvig_527867_2	uvig_527867	37.49	0.3003	NC_047760_23	NC_047760	37.491	0.13717	0.001
156	uvig_528183_26	uvig_528183	54.971	1.50602	NC_070868_68	NC_070868	54.855	0.0	0.1159
157	uvig_529200_8	uvig_529200	40.272	0.82873	NC_031098_7	NC_031098	40.256	0.0	0.0158
158	uvig_530392_53	uvig_530392	51.139	0.2809	NC_027120_6	NC_027120	51.038	0.0	0.1008
159	uvig_532998_17	uvig_532998	58.836	0.49628	NC_054961_16	NC_054961	59.692	0.95923	0.856
160	uvig_575794_12	uvig_575794	35.674	0.0	NC_048772_100	NC_048772	35.644	0.91185	0.03
161	uvig_576205_22	uvig_576205	27.172	1.10701	NC_041872_13	NC_041872	27.218	0.41237	0.0464
162	uvig_576599_37	uvig_576599	63.416	0.31447	NC_042032_35	NC_042032	63.424	0.0	0.008
163	uvig_576679_31	uvig_576679	34.54	0.25575	NC_031051_5	NC_031051	34.54	0.23753	0.0002
164	uvig_576706_16	uvig_576706	48.887	0.37175	NC_061450_142	NC_061450	48.857	0.26954	0.0295
165	uvig_577297_28	uvig_577297	57.253	0.0	NC_041958_75	NC_041958	57.295	0.0	0.0424
166	uvig_577300_9	uvig_577300	28.124	0.46189	NC_008265_13	NC_008265	28.129	0.24752	0.0053
167	uvig_577732_12	uvig_577732	69.555	0.18519	NC_013420_68	NC_013420	69.472	0.0	0.083
168	uvig_577824_20	uvig_577824	35.022	0.0	NC_073049_5	NC_073049	35.062	0.0	0.0398
169	uvig_577827_51	uvig_577827	50.942	0.0	NC_027981_7	NC_027981	50.878	0.88235	0.0643
170	uvig_577899_49	uvig_577899	36.62	0.0	NC_027633_1	NC_027633	36.537	0.33003	0.0828
171	uvig_578207_18	uvig_578207	34.665	0.33003	NC_004821_39	NC_004821	34.724	0.0	0.059
172	uvig_578348_16	uvig_578348	52.304	0.89552	NC_073092_5	NC_073092	52.338	0.0	0.0339
173	uvig_578464_19	uvig_578464	26.045	1.3624	NC_042112_100	NC_042112	26.042	1.875	0.0028
174	uvig_578830_67	uvig_578830	51.257	0.0	NC_070914_19	NC_070914	51.255	0.72993	0.002
175	uvig_579412_52	uvig_579412	53.186	0.50891	NC_017971_64	NC_017971	53.202	0.62893	0.0158
176	uvig_579597_16	uvig_579597	52.71	0.26455	NC_048824_11	NC_048824	52.689	0.0	0.0205
177	uvig_579598_73	uvig_579598	47.664	0.25641	NC_022775_36	NC_022775	47.702	0.0	0.0381
178	uvig_579803_10	uvig_579803	40.717	1.18577	NC_027639_1	NC_027639	40.609	1.08303	0.1077
179	uvig_579953_48	uvig_579953	62.459	0.88757	NC_047840_36	NC_047840	62.435	0.2994	0.0243
180	uvig_591864_8	uvig_591864	56.456	0.34072	NC_021322_18	NC_021322	56.46	0.0	0.0044
181	uvig_592713_42	uvig_592713	53.371	0.5618	NC_042351_18	NC_042351	53.381	0.28986	0.0098
182	uvig_592891_27	uvig_592891	57.835	0.0	NC_016164_5	NC_016164	58.75	0.23923	0.9148
183	uvig_593230_13	uvig_593230	58.514	0.60423	NC_041950_17	NC_041950	59.461	0.0	0.9474
184	uvig_593243_22	uvig_593243	52.833	0.26525	NC_027648_1	NC_027648	52.773	0.59172	0.0596
185	uvig_593253_59	uvig_593253	51.663	0.0	NC_048106_172	NC_048106	51.623	0.0	0.0404
186	uvig_593461_4	uvig_593461	57.644	0.50633	NC_021063_8	NC_021063	58.637	0.0	0.9932
187	uvig_593566_24	uvig_593566	54.21	0.2445	NC_070951_108	NC_070951	54.162	0.24272	0.0482
188	uvig_593831_26	uvig_593831	48.17	0.0	NC_019447_17	NC_019447	48.182	0.0	0.0118
189	uvig_594152_2	uvig_594152	50.537	0.68027	NC_031077_11	NC_031077	50.587	0.0	0.0497
190	uvig_594355_16	uvig_594355	37.067	0.72289	NC_011801_4	NC_011801	37.042	0.4878	0.0248
191	uvig_594511_8	uvig_594511	50.382	0.90909	NC_021328_13	NC_021328	50.363	0.0	0.0195
192	uvig_594657_125	uvig_594657	30.412	0.48193	NC_055914_27	NC_055914	30.487	0.45249	0.0755
193	uvig_69467_42	uvig_69467	31.367	0.0	NC_021804_11	NC_021804	31.332	0.0	0.0353
194	uvig_70023_147	uvig_70023	28.989	0.58309	NC_001942_9	NC_001942	29.033	0.65147	0.0445
195	uvig_70430_47	uvig_70430	55.712	1.53374	NC_047914_47	NC_047914	55.799	1.11111	0.0869
196	uvig_71241_7	uvig_71241	36.092	0.47281	NC_054986_13	NC_054986	36.274	0.0	0.182
197	uvig_71800_42	uvig_71800	44.464	0.0	NC_023734_27	NC_023734	44.467	0.0	0.0035
198	uvig_72703_41	uvig_72703	52.547	0.36232	NC_049429_25	NC_049429	52.458	0.57307	0.0891
199	uvig_73447_27	uvig_73447	44.673	0.30303	NC_048630_22	NC_048630	44.665	0.0	0.0077
200	uvig_235832_45	uvig_235832	37.965	1.5873	NC_031117_6	NC_031117	37.948	0.29499	0.0169
201	uvig_236081_38	uvig_236081	38.723	0.5305	NC_071013_11	NC_071013	38.72	0.369	0.0035
202	uvig_238755_47	uvig_238755	39.764	1.36054	NC_048862_8	NC_048862	39.727	0.2457	0.0371
203	uvig_238781_191	uvig_238781	29.856	0.20747	NC_041845_23	NC_041845	29.823	0.0	0.0325
204	uvig_239791_72	uvig_239791	50.842	0.63898	NC_004775_8	NC_004775	50.834	0.59701	0.0077
205	uvig_241326_11	uvig_241326	42.952	0.0	NC_055736_37	NC_055736	43.12	0.0	0.1681
206	uvig_241818_10	uvig_241818	38.383	0.52632	NC_048847_6	NC_048847	38.387	0.55402	0.0042
207	uvig_243530_50	uvig_243530	39.981	0.3125	NC_055910_38	NC_055910	39.999	0.21053	0.0175
208	uvig_244421_51	uvig_244421	48.77	0.2907	NC_041910_33	NC_041910	48.777	0.0	0.0067
209	uvig_244847_54	uvig_244847	54.605	0.29674	NC_073079_9	NC_073079	54.604	0.0	0.0012
210	uvig_246827_7	uvig_246827	50.205	0.31746	NC_019522_44	NC_019522	50.204	0.0	0.0007
211	uvig_246969_12	uvig_246969	37.059	0.5291	NC_027332_43	NC_027332	37.036	0.0	0.0232
212	uvig_84973_10	uvig_84973	46.617	0.71942	NC_018269_7	NC_018269	46.603	0.22883	0.0137
213	uvig_85015_7	uvig_85015	40.014	0.28902	NC_029016_31	NC_029016	40.019	0.0	0.005
214	uvig_85829_10	uvig_85829	37.334	0.78534	NC_024206_37	NC_024206	37.359	0.0	0.0252
215	uvig_85927_47	uvig_85927	39.8	1.53374	NC_027637_1	NC_027637	39.798	0.56711	0.0019
216	uvig_88647_1	uvig_88647	27.705	0.0	NC_043027_3	NC_043027	27.71	0.18832	0.0047
217	uvig_154988_88	uvig_154988	35.709	0.71174	NC_055025_7	NC_055025	35.695	0.0	0.0145
218	uvig_155669_66	uvig_155669	36.262	0.625	NC_015254_9	NC_015254	36.377	0.0	0.115
219	uvig_155797_39	uvig_155797	33.867	0.65574	NC_070845_99	NC_070845	33.893	0.32051	0.0257
220	uvig_156159_9	uvig_156159	43.363	0.8547	NC_048125_45	NC_048125	43.166	0.50125	0.1971
221	uvig_159431_1	uvig_159431	37.219	0.0	NC_026013_6	NC_026013	37.063	1.55807	0.1556
222	uvig_159431_59	uvig_159431	37.219	0.0	NC_048080_30	NC_048080	37.207	0.27397	0.0117
223	uvig_160242_22	uvig_160242	39.355	0.2551	NC_006936_18	NC_006936	39.355	0.0	0.0001
224	uvig_195806_37	uvig_195806	49.533	0.63291	NC_003907_62	NC_003907	49.52	0.62112	0.0133
225	uvig_195808_51	uvig_195808	49.14	0.0	NC_044940_53	NC_044940	49.126	0.60606	0.0145
226	uvig_196545_33	uvig_196545	34.319	0.66445	NC_022914_6	NC_022914	34.267	0.0	0.0516
227	uvig_196864_43	uvig_196864	63.508	0.3413	NC_074750_36	NC_074750	63.523	0.0	0.0155
228	uvig_198403_74	uvig_198403	58.232	1.67598	NC_047738_34	NC_047738	59.177	0.0	0.9453
229	uvig_198743_53	uvig_198743	34.013	0.76142	NC_020483_30	NC_020483	34.046	0.30581	0.0332
230	uvig_199151_45	uvig_199151	61.885	0.0	NC_025427_8	NC_025427	61.9	0.28249	0.0146
231	uvig_203160_33	uvig_203160	45.984	0.2994	NC_027643_1	NC_027643	45.982	0.42283	0.002
232	uvig_203463_4	uvig_203463	57.633	0.0	NC_074661_67	NC_074661	58.527	0.0	0.8942
233	uvig_204567_37	uvig_204567	31.31	0.2611	NC_014457_12	NC_014457	31.256	0.28902	0.0544
234	uvig_204616_51	uvig_204616	30.497	0.22523	NC_048629_19	NC_048629	30.505	0.52083	0.0081
235	uvig_205379_31	uvig_205379	56.509	0.7335	NC_070931_7	NC_070931	56.615	0.31153	0.1061
236	uvig_206033_54	uvig_206033	36.59	0.2907	NC_024384_30	NC_024384	36.554	0.0	0.0364
237	uvig_207768_19	uvig_207768	68.976	0.66667	NC_042050_15	NC_042050	69.025	1.18343	0.0491
238	uvig_208766_44	uvig_208766	38.083	0.0	NC_004588_39	NC_004588	38.083	0.0	0.0
239	uvig_208951_65	uvig_208951	40.502	0.0	NC_070826_11	NC_070826	40.534	0.0	0.0317
240	uvig_377943_32	uvig_377943	41.307	0.28409	NC_024217_129	NC_024217	41.306	0.0	0.0008
241	uvig_379567_4	uvig_379567	37.481	1.36286	NC_009018_34	NC_009018	37.482	0.0	0.0008
242	uvig_380923_26	uvig_380923	34.456	0.71685	NC_018084_22	NC_018084	34.478	1.34771	0.0224
243	uvig_381349_20	uvig_381349	63.731	0.68966	NC_030940_17	NC_030940	63.854	0.0	0.1229
244	uvig_382365_56	uvig_382365	31.527	0.62696	NC_062753_45	NC_062753	31.516	0.47059	0.0107
245	uvig_383745_14	uvig_383745	35.366	0.2445	NC_019924_6	NC_019924	35.382	0.66667	0.0159
246	uvig_390082_65	uvig_390082	30.556	0.30769	NC_055887_20	NC_055887	30.545	0.81466	0.0114
247	uvig_390802_20	uvig_390802	47.448	1.01351	NC_005344_5	NC_005344	47.468	0.47281	0.0202
248	uvig_393155_15	uvig_393155	52.434	0.66007	NC_073471_6	NC_073471	52.38	0.0	0.054
249	uvig_393545_18	uvig_393545	59.965	0.31153	NC_071006_29	NC_071006	60.032	0.0	0.0675
250	uvig_393692_64	uvig_393692	45.524	0.0	NC_041918_12	NC_041918	45.547	0.0	0.0228
251	uvig_394664_76	uvig_394664	46.06	0.0	NC_024369_10	NC_024369	46.068	0.0	0.008
252	uvig_395190_50	uvig_395190	50.333	0.23364	NC_015721_16	NC_015721	50.349	0.0	0.0159
253	uvig_396057_7	uvig_396057	48.313	1.16959	NC_028930_7	NC_028930	48.315	0.31646	0.0016
254	uvig_396312_35	uvig_396312	30.536	0.0	NC_029119_41	NC_029119	30.534	0.4878	0.0019
255	uvig_396512_30	uvig_396512	32.043	0.71685	NC_020481_10	NC_020481	31.967	1.05634	0.0758
256	uvig_424436_19	uvig_424436	37.574	0.0	NC_048830_32	NC_048830	37.582	0.55556	0.0077
257	uvig_425355_31	uvig_425355	49.652	1.44509	NC_071008_6	NC_071008	49.661	0.29155	0.0092
258	uvig_425740_67	uvig_425740	52.045	0.625	NC_028950_120	NC_028950	52.057	0.39578	0.0119
259	uvig_425872_43	uvig_425872	38.05	0.22124	NC_019515_98	NC_019515	38.043	0.56338	0.0072
260	uvig_426318_1	uvig_426318	45.187	0.5848	NC_041880_116	NC_041880	45.149	0.54645	0.0379
261	uvig_426623_67	uvig_426623	61.244	0.63694	NC_020840_51	NC_020840	61.22	0.0	0.0236
262	uvig_426756_16	uvig_426756	54.493	0.85227	NC_005886_23	NC_005886	54.453	0.0	0.0404
263	uvig_427167_19	uvig_427167	38.26	0.0	NC_048651_49	NC_048651	38.273	0.0	0.0127
264	uvig_428011_17	uvig_428011	38.564	0.42463	NC_042114_11	NC_042114	38.544	0.0	0.0199
265	uvig_428353_50	uvig_428353	42.111	0.0	NC_008193_19	NC_008193	42.105	0.87464	0.0064
266	uvig_250117_34	uvig_250117	66.297	0.35587	NC_048101_10	NC_048101	66.31	0.0	0.0132
267	uvig_250667_13	uvig_250667	44.289	0.0	NC_019525_46	NC_019525	44.294	1.16618	0.0048
268	uvig_10984_21	uvig_10984	41.463	0.31447	NC_016564_69	NC_016564	41.45	0.63091	0.0135
269	uvig_12064_88	uvig_12064	47.835	0.58309	NC_028696_6	NC_028696	47.828	0.23202	0.0073
270	uvig_15001_26	uvig_15001	49.683	1.31234	NC_049948_7	NC_049948	49.689	0.5848	0.0058
271	uvig_283189_53	uvig_283189	38.312	1.06667	NC_030476_4	NC_030476	38.31	0.17241	0.0018
272	uvig_298833_1	uvig_298833	35.391	0.77519	NC_017975_165	NC_017975	35.395	0.14245	0.004
273	uvig_301834_13	uvig_301834	35.664	0.76336	NC_048628_9	NC_048628	35.663	0.0	0.0006
274	uvig_302171_66	uvig_302171	57.202	0.35273	NC_053011_15	NC_053011	57.244	0.5618	0.0418
275	uvig_302685_8	uvig_302685	42.399	0.78947	NC_021558_3	NC_021558	42.4	0.0	0.0009
276	uvig_302813_15	uvig_302813	64.299	0.53619	NC_054147_5	NC_054147	64.303	0.41667	0.0042
277	uvig_303534_9	uvig_303534	37.755	0.76923	NC_013644_36	NC_013644	37.777	0.0	0.0224
278	uvig_304363_3	uvig_304363	42.524	0.94937	NC_004735_147	NC_004735	42.494	0.1912	0.0301
279	uvig_304628_35	uvig_304628	43.495	0.0	NC_047903_34	NC_047903	43.531	0.69606	0.0357
280	uvig_306625_8	uvig_306625	49.382	0.0	NC_049919_58	NC_049919	49.391	0.49505	0.0089
281	uvig_306772_23	uvig_306772	66.929	1.02389	NC_047974_6	NC_047974	66.981	0.32895	0.0524
282	uvig_307745_53	uvig_307745	55.776	0.24814	NC_047909_39	NC_047909	55.796	0.86705	0.0199
283	uvig_331046_45	uvig_331046	32.445	0.0	NC_016163_132	NC_016163	32.474	0.3861	0.0287
284	uvig_331758_11	uvig_331758	49.496	1.49254	NC_053010_17	NC_053010	49.47	0.28011	0.0262
285	uvig_335294_5	uvig_335294	37.885	0.72993	NC_040328_6	NC_040328	37.91	0.54845	0.0254
286	uvig_339586_15	uvig_339586	36.834	0.90634	NC_004629_148	NC_004629	36.833	0.53548	0.0008
287	uvig_17247_13	uvig_17247	34.787	1.25628	NC_019490_23	NC_019490	34.74	0.0	0.0468
288	uvig_18177_4	uvig_18177	34.056	0.77121	NC_028671_8	NC_028671	34.058	0.0	0.0016
289	uvig_18860_47	uvig_18860	34.783	1.03448	NC_055884_94	NC_055884	34.776	0.39526	0.007
290	uvig_19890_26	uvig_19890	26.301	1.06007	NC_029048_16	NC_029048	26.415	0.29762	0.1143
291	uvig_20692_23	uvig_20692	29.821	0.78125	NC_049340_299	NC_049340	29.744	0.16234	0.0774
292	uvig_21086_33	uvig_21086	42.382	0.0	NC_027634_1	NC_027634	42.373	0.19569	0.0095
293	uvig_340348_48	uvig_340348	33.529	0.72464	NC_004617_45	NC_004617	33.472	0.48193	0.0568
294	uvig_340914_23	uvig_340914	42.772	0.0	NC_027640_1	NC_027640	42.797	1.45191	0.0245
295	uvig_341508_60	uvig_341508	44.631	0.73892	NC_005893_7	NC_005893	44.592	0.25381	0.0388
296	uvig_28394_52	uvig_28394	56.289	0.28249	NC_009447_7	NC_009447	56.294	0.0	0.0051
297	uvig_29167_18	uvig_29167	38.681	0.47847	NC_055037_35	NC_055037	38.678	0.0	0.0027
298	uvig_403987_47	uvig_403987	60.076	0.45351	NC_048685_17	NC_048685	60.095	0.31153	0.0187
299	uvig_407523_27	uvig_407523	65.221	0.81744	NC_054714_91	NC_054714	65.209	0.0	0.0116
300	uvig_407622_11	uvig_407622	48.161	1.01266	NC_073690_69	NC_073690	48.157	0.28329	0.0037
301	uvig_407681_1	uvig_407681	54.558	0.3937	NC_048687_5	NC_048687	54.548	0.0	0.0097
302	uvig_407681_49	uvig_407681	54.558	0.53476	NC_053015_74	NC_053015	54.535	0.5698	0.0226
303	uvig_408137_57	uvig_408137	59.348	0.0	NC_047912_25	NC_047912	59.894	0.0	0.5464
304	uvig_417218_58	uvig_417218	65.74	0.46512	NC_047756_26	NC_047756	65.751	0.0	0.0109
305	uvig_417232_34	uvig_417232	56.871	0.7177	NC_073477_6	NC_073477	56.996	0.20619	0.1246
306	uvig_419037_10	uvig_419037	38.294	0.5848	NC_048191_106	NC_048191	38.28	0.5698	0.0142
307	uvig_419152_99	uvig_419152	34.419	0.0	NC_071040_225	NC_071040	34.419	0.0	0.0
308	uvig_419639_11	uvig_419639	39.511	0.27855	NC_011646_26	NC_011646	39.52	0.81967	0.0089
309	uvig_420980_53	uvig_420980	49.787	0.59347	NC_002167_5	NC_002167	49.786	0.25974	0.0009
310	uvig_420987_27	uvig_420987	44.889	0.25773	NC_007807_10	NC_007807	44.893	0.7177	0.0043
311	uvig_421730_32	uvig_421730	36.847	0.83799	NC_028929_6	NC_028929	36.861	0.0	0.0136
312	uvig_421737_57	uvig_421737	57.898	0.0	NC_070919_26	NC_070919	58.134	0.56818	0.2361
313	uvig_483498_13	uvig_483498	59.386	0.3413	NC_048740_10	NC_048740	59.826	0.17953	0.44
314	uvig_485170_4	uvig_485170	37.149	1.32013	NC_048192_5	NC_048192	36.882	0.25316	0.2669
315	uvig_485884_3	uvig_485884	54.367	0.48465	NC_041955_6	NC_041955	54.383	0.0	0.0157
316	uvig_490264_21	uvig_490264	52.592	0.0	NC_021342_13	NC_021342	52.57	0.56497	0.0216
317	uvig_504277_42	uvig_504277	49.953	1.21951	NC_021563_48	NC_021563	49.913	0.0	0.0396
318	uvig_505014_1	uvig_505014	54.017	1.33929	NC_048751_32	NC_048751	53.989	1.21951	0.0282
319	uvig_505014_53	uvig_505014	54.017	1.39535	NC_047857_38	NC_047857	53.998	0.88235	0.0192
320	uvig_512546_41	uvig_512546	43.431	0.95465	NC_024358_32	NC_024358	43.437	0.29155	0.0061
321	uvig_514888_30	uvig_514888	57.506	0.6734	NC_009804_80	NC_009804	57.759	0.0	0.2527
322	uvig_150620_153	uvig_150620	31.529	0.4717	NC_055737_102	NC_055737	31.507	0.48077	0.0215
323	uvig_150753_3	uvig_150753	47.799	0.69606	NC_048671_41	NC_048671	47.816	0.0	0.0168
324	uvig_152342_89	uvig_152342	28.082	1.21581	NC_021325_9	NC_021325	28.076	0.99668	0.0059
325	uvig_152350_30	uvig_152350	38.959	0.5848	NC_030946_17	NC_030946	38.952	0.0	0.0069
326	uvig_152818_36	uvig_152818	41.813	0.0	NC_009760_25	NC_009760	41.795	0.0	0.0177
327	uvig_153368_71	uvig_153368	37.073	0.0	NC_048753_57	NC_048753	36.933	0.19724	0.1404
328	uvig_154414_25	uvig_154414	40.204	0.27855	NC_048757_30	NC_048757	40.235	0.30303	0.0312
329	uvig_211743_62	uvig_211743	37.551	0.0	NC_052663_118	NC_052663	37.556	0.3003	0.005
330	uvig_214483_12	uvig_214483	29.79	1.05263	NC_021806_94	NC_021806	29.605	0.39448	0.1847
331	uvig_214880_10	uvig_214880	55.991	0.40568	NC_054466_51	NC_054466	55.987	0.57143	0.0039
332	uvig_219923_26	uvig_219923	61.418	0.60423	NC_047757_13	NC_047757	61.403	0.0	0.0153
333	uvig_221011_11	uvig_221011	35.698	0.51282	NC_002668_43	NC_002668	35.679	0.0	0.0191
334	uvig_251093_58	uvig_251093	45.404	0.29674	NC_041879_19	NC_041879	45.414	0.0	0.01
335	uvig_252454_49	uvig_252454	44.423	0.0	NC_008376_20	NC_008376	44.379	0.0	0.0439
336	uvig_252807_8	uvig_252807	50.701	0.66445	NC_047775_28	NC_047775	50.795	0.57143	0.0941
337	uvig_253000_47	uvig_253000	51.348	0.84986	NC_048022_16	NC_048022	51.3	0.34364	0.0483
338	uvig_253348_158	uvig_253348	25.371	0.88496	NC_055035_19	NC_055035	24.95	0.51948	0.421
339	uvig_255986_29	uvig_255986	53.612	1.32626	NC_073467_8	NC_073467	53.631	0.0	0.019
340	uvig_256343_9	uvig_256343	40.776	0.47733	NC_009814_6	NC_009814	40.818	0.0	0.0425
341	uvig_256765_50	uvig_256765	56.493	0.82418	NC_071018_32	NC_071018	56.5	0.2924	0.0066
342	uvig_257158_15	uvig_257158	36.479	0.8316	NC_040375_3	NC_040375	36.509	1.53846	0.0302
343	uvig_257292_27	uvig_257292	59.499	0.8	NC_092586_42	NC_092586	59.736	0.62305	0.2368
344	uvig_257422_76	uvig_257422	42.552	0.57803	NC_070979_8	NC_070979	42.531	0.28011	0.0211
345	uvig_258120_7	uvig_258120	52.367	0.17575	NC_019519_113	NC_019519	52.377	2.1322	0.0101
346	uvig_258606_6	uvig_258606	29.392	1.45455	NC_024355_25	NC_024355	29.296	0.0	0.0959
347	uvig_259133_3	uvig_259133	35.843	0.21368	NC_047839_180	NC_047839	35.844	0.28902	0.0014
348	uvig_260429_60	uvig_260429	49.499	0.49505	NC_009643_8	NC_009643	49.502	0.0	0.0031
349	uvig_261249_11	uvig_261249	41.101	0.92308	NC_028956_8	NC_028956	41.094	0.0	0.007
350	uvig_262146_36	uvig_262146	51.18	1.89274	NC_048103_47	NC_048103	50.968	0.30488	0.2117
351	uvig_262689_77	uvig_262689	31.411	0.0	NC_019521_148	NC_019521	31.313	0.34188	0.098
352	uvig_263745_46	uvig_263745	59.306	1.10193	NC_042353_23	NC_042353	59.445	0.0	0.1391
353	uvig_265644_21	uvig_265644	42.962	0.82645	NC_004305_32	NC_004305	43.061	0.0	0.0986
354	uvig_268048_18	uvig_268048	35.39	1.48883	NC_062754_41	NC_062754	35.391	0.59701	0.0006
355	uvig_271142_17	uvig_271142	33.901	0.70671	NC_029078_40	NC_029078	33.951	0.0	0.0505
356	uvig_273610_14	uvig_273610	40.496	0.27027	NC_031917_9	NC_031917	40.597	0.0	0.1008
357	uvig_277457_1	uvig_277457	34.677	0.0	NC_024329_39	NC_024329	34.699	1.0274	0.0218
358	uvig_279206_12	uvig_279206	43.944	0.60423	NC_070950_36	NC_070950	43.947	0.41209	0.0033
359	uvig_280617_3	uvig_280617	27.928	1.06101	NC_048738_9	NC_048738	27.943	1.36612	0.0151
360	uvig_280983_272	uvig_280983	35.477	0.0	NC_023599_10	NC_023599	35.482	0.0	0.0048
361	uvig_281156_94	uvig_281156	37.411	0.27548	NC_012530_107	NC_012530	37.398	0.0	0.0128
362	uvig_44948_11	uvig_44948	36.828	0.0	NC_040374_3	NC_040374	36.771	0.79872	0.0574
363	uvig_45748_53	uvig_45748	60.168	0.58997	NC_041964_71	NC_041964	60.349	0.53191	0.1813
364	uvig_47554_3	uvig_47554	39.962	0.50761	NC_031056_184	NC_031056	39.947	0.0	0.015
365	uvig_48131_65	uvig_48131	50.712	0.0	NC_049436_59	NC_049436	50.771	0.0	0.0591
366	uvig_48742_32	uvig_48742	45.33	0.2611	NC_031036_5	NC_031036	45.326	0.0	0.0038
367	uvig_48887_21	uvig_48887	28.759	1.0	NC_009231_7	NC_009231	28.726	0.33445	0.0332
368	uvig_50748_10	uvig_50748	45.721	0.6993	NC_042020_14	NC_042020	45.749	0.0	0.0283
369	uvig_51654_74	uvig_51654	47.581	0.27855	NC_055826_29	NC_055826	47.498	0.2681	0.0828
370	uvig_52250_23	uvig_52250	44.081	0.41841	NC_020841_47	NC_020841	44.056	0.0	0.0254
371	uvig_52988_47	uvig_52988	35.598	1.12613	NC_020843_138	NC_020843	35.529	0.59347	0.0688
372	uvig_54540_2	uvig_54540	50.59	0.5848	NC_047824_18	NC_047824	50.64	1.15274	0.0497
373	uvig_56017_18	uvig_56017	42.178	0.0	NC_000867_10	NC_000867	42.167	0.74349	0.0111
374	uvig_56513_98	uvig_56513	31.095	0.818	NC_021799_85	NC_021799	31.239	0.0	0.1442
375	uvig_58186_70	uvig_58186	41.274	0.26178	NC_020883_65	NC_020883	41.285	0.0	0.0111
376	uvig_124832_16	uvig_124832	52.861	0.0	NC_048193_10	NC_048193	52.844	0.92879	0.0168
377	uvig_127059_1	uvig_127059	30.598	1.2987	NC_026665_7	NC_026665	30.659	0.93458	0.0612
378	uvig_127684_6	uvig_127684	50.821	0.4717	NC_016766_22	NC_016766	50.828	0.0	0.0073
379	uvig_128679_48	uvig_128679	42.869	0.29412	NC_015159_34	NC_015159	42.858	0.0	0.0111
380	uvig_128682_175	uvig_128682	37.147	0.0	NC_025470_104	NC_025470	36.888	0.58997	0.2589
381	uvig_129288_71	uvig_129288	36.253	1.78042	NC_048827_165	NC_048827	36.378	0.66372	0.1251
382	uvig_129500_34	uvig_129500	54.98	0.29326	NC_020853_25	NC_020853	54.976	0.54945	0.0044
383	uvig_129842_7	uvig_129842	35.43	0.35336	NC_049961_13	NC_049961	35.409	0.0	0.0211
384	uvig_130890_11	uvig_130890	57.916	1.19048	NC_070767_5	NC_070767	58.036	0.0	0.1198
385	uvig_598210_26	uvig_598210	50.634	0.53333	NC_049945_55	NC_049945	50.678	0.77519	0.0445
386	uvig_598808_40	uvig_598808	56.108	0.9009	NC_009015_105	NC_009015	55.893	0.0	0.2149
387	uvig_42113_28	uvig_42113	51.018	0.25974	NC_025450_33	NC_025450	51.003	0.48662	0.015
388	uvig_42842_19	uvig_42842	28.672	1.51057	NC_049383_140	NC_049383	28.717	0.33898	0.0453
389	uvig_43781_6	uvig_43781	38.027	0.65574	NC_004586_35	NC_004586	38.026	0.0	0.0015
390	uvig_44186_31	uvig_44186	47.628	0.71429	NC_027635_1	NC_027635	47.622	0.91575	0.006
391	uvig_44191_24	uvig_44191	51.78	1.4881	NC_049391_4	NC_049391	51.765	0.85714	0.0145
392	uvig_105452_8	uvig_105452	38.238	0.23202	NC_021800_3	NC_021800	38.256	0.2924	0.0182
393	uvig_105868_14	uvig_105868	29.914	0.58824	NC_023719_28	NC_023719	29.926	0.0	0.0117
394	uvig_106136_31	uvig_106136	36.655	0.0	NC_009810_6	NC_009810	36.684	0.0	0.0291
395	uvig_106277_47	uvig_106277	49.714	0.60241	NC_062756_11	NC_062756	49.713	0.2809	0.0007
396	uvig_107926_23	uvig_107926	41.758	0.0	NC_006557_36	NC_006557	41.74	0.0	0.0175
397	uvig_109677_12	uvig_109677	59.182	0.80808	NC_029066_59	NC_029066	59.834	0.0	0.6524
398	uvig_113401_8	uvig_113401	59.266	0.21978	NC_028662_11	NC_028662	60.062	0.0	0.7959
399	uvig_173854_3	uvig_173854	33.071	1.36612	NC_055907_95	NC_055907	33.003	0.0	0.0679
400	uvig_174748_11	uvig_174748	26.791	0.59172	NC_002515_10	NC_002515	26.792	0.0	0.0015
401	uvig_177525_1	uvig_177525	53.275	1.35135	NC_031264_6	NC_031264	53.32	0.0	0.0454
402	uvig_177525_40	uvig_177525	53.275	0.0	NC_003390_26	NC_003390	53.285	0.0	0.0105
403	uvig_178263_16	uvig_178263	44.492	0.28818	NC_027647_1	NC_027647	44.534	1.18577	0.0424
404	uvig_178408_31	uvig_178408	32.031	0.31153	NC_062748_76	NC_062748	32.002	0.0	0.0287
405	uvig_180430_82	uvig_180430	31.873	0.0	NC_020482_30	NC_020482	31.958	0.94937	0.0851
406	uvig_181383_20	uvig_181383	28.807	0.0	NC_007917_10	NC_007917	28.773	0.64103	0.0344
407	uvig_182364_21	uvig_182364	52.061	0.65502	NC_048016_77	NC_048016	52.115	0.39012	0.0537
408	uvig_182669_24	uvig_182669	38.443	0.73171	NC_055824_13	NC_055824	38.452	0.0	0.0089
409	uvig_182797_20	uvig_182797	42.591	1.2931	NC_049431_23	NC_049431	42.596	0.0	0.005
410	uvig_182956_24	uvig_182956	37.822	1.34228	NC_019912_43	NC_019912	37.788	0.35971	0.0336
411	uvig_182958_43	uvig_182958	58.673	0.58997	NC_055838_6	NC_055838	59.466	0.0	0.7932
412	uvig_183255_1	uvig_183255	38.606	0.0	NC_031245_37	NC_031245	38.608	0.0	0.0019
413	uvig_186447_22	uvig_186447	37.758	1.15607	NC_026609_15	NC_026609	37.763	0.0	0.005
414	uvig_187014_36	uvig_187014	49.105	0.0	NC_020488_10	NC_020488	49.113	0.71599	0.0083
415	uvig_187171_26	uvig_187171	57.913	0.8881	NC_027299_31	NC_027299	58.541	0.0	0.6278
416	uvig_189180_34	uvig_189180	62.542	0.54348	NC_016650_5	NC_016650	62.66	0.3268	0.1182
417	uvig_190105_24	uvig_190105	34.775	0.31546	NC_021539_5	NC_021539	34.751	0.51282	0.0239
418	uvig_192182_54	uvig_192182	36.436	0.84746	NC_024392_105	NC_024392	36.434	0.33223	0.0016
419	uvig_193517_9	uvig_193517	45.956	0.69686	NC_027990_64	NC_027990	45.877	0.34364	0.0785
420	uvig_195135_70	uvig_195135	62.89	0.31546	NC_073594_9	NC_073594	62.891	0.0	0.001
421	uvig_195590_21	uvig_195590	40.161	0.24814	NC_029014_1	NC_029014	40.152	0.5425	0.009
422	uvig_6610_79	uvig_6610	40.568	1.19403	NC_019489_16	NC_019489	40.605	0.0	0.0374
423	uvig_7411_28	uvig_7411	44.712	1.3468	NC_048873_71	NC_048873	44.583	0.29674	0.1292
424	uvig_8017_35	uvig_8017	45.756	1.08696	NC_021070_19	NC_021070	45.755	0.67114	0.0007
425	uvig_9968_10	uvig_9968	61.256	0.0	NC_047906_6	NC_047906	61.203	0.0	0.0529
426	uvig_9968_47	uvig_9968	61.256	0.66007	NC_031234_6	NC_031234	61.214	0.0	0.0423
427	uvig_224058_48	uvig_224058	39.421	0.5848	NC_071085_9	NC_071085	39.434	0.0	0.0133
428	uvig_224168_13	uvig_224168	39.021	0.29412	NC_031082_51	NC_031082	39.018	0.54201	0.003
429	uvig_116511_30	uvig_116511	55.84	0.97324	NC_062759_15	NC_062759	55.85	0.0	0.0098
430	uvig_117088_26	uvig_117088	60.067	0.0	NC_028692_6	NC_028692	60.236	0.0	0.1688
431	uvig_117253_23	uvig_117253	36.612	0.0	NC_018088_68	NC_018088	36.611	0.49751	0.0011
432	uvig_118120_12	uvig_118120	51.804	1.2474	NC_008367_41	NC_008367	51.803	0.29326	0.0013
433	uvig_118754_1	uvig_118754	52.74	0.0	NC_041881_104	NC_041881	52.653	0.46729	0.0872
434	uvig_118754_51	uvig_118754	52.74	1.16279	NC_016158_6	NC_016158	52.451	0.26455	0.2892
435	uvig_118810_48	uvig_118810	46.934	0.0	NC_048848_5	NC_048848	46.944	0.75188	0.0099
436	uvig_123048_71	uvig_123048	39.91	0.47619	NC_003315_20	NC_003315	39.936	0.0	0.0259
437	uvig_123262_4	uvig_123262	41.575	0.66667	NC_022989_8	NC_022989	41.602	0.25316	0.0273
438	uvig_123736_36	uvig_123736	54.729	0.86207	NC_047846_26	NC_047846	54.734	0.6135	0.0048
439	uvig_144716_24	uvig_144716	32.624	1.17647	NC_015937_64	NC_015937	32.625	0.0	0.0014
440	uvig_145328_40	uvig_145328	60.769	0.69686	NC_062762_39	NC_062762	60.793	0.23866	0.0238
441	uvig_145750_11	uvig_145750	31.588	1.54639	NC_021802_76	NC_021802	31.535	0.0	0.0529
442	uvig_146566_48	uvig_146566	45.492	0.33445	NC_011104_6	NC_011104	45.49	0.0	0.002
443	uvig_146698_29	uvig_146698	61.419	1.0453	NC_051641_6	NC_051641	61.425	0.0	0.0055
444	uvig_149538_5	uvig_149538	29.755	0.28986	NC_029073_18	NC_029073	29.635	0.30675	0.1205
445	uvig_149576_126	uvig_149576	36.737	0.55249	NC_048701_14	NC_048701	36.769	0.0	0.0319
446	uvig_150278_74	uvig_150278	36.171	0.27174	NC_009813_8	NC_009813	36.212	0.33223	0.0409
447	uvig_433348_44	uvig_433348	65.228	0.32362	NC_073592_8	NC_073592	65.238	0.0	0.0104
448	uvig_434714_23	uvig_434714	64.57	0.33445	NC_042350_9	NC_042350	64.592	0.0	0.0216
449	uvig_435363_32	uvig_435363	60.302	0.72289	NC_047913_29	NC_047913	60.31	0.68027	0.0075
450	uvig_436149_14	uvig_436149	37.208	0.38168	NC_015251_78	NC_015251	37.196	0.4914	0.0123
451	uvig_436189_12	uvig_436189	55.122	0.86957	NC_070933_49	NC_070933	55.197	0.0	0.0748
452	uvig_436795_41	uvig_436795	62.135	1.40515	NC_049489_12	NC_049489	62.173	0.0	0.0376
453	uvig_438283_39	uvig_438283	43.908	0.0	NC_018270_11	NC_018270	43.919	0.0	0.0106
454	uvig_439515_30	uvig_439515	44.783	1.41643	NC_009552_5	NC_009552	44.786	0.0	0.0032
455	uvig_441323_12	uvig_441323	60.812	0.85837	NC_048166_5	NC_048166	60.825	0.2551	0.0129
456	uvig_442041_20	uvig_442041	56.671	0.64103	NC_029061_37	NC_029061	56.696	0.24814	0.0246
457	uvig_442136_55	uvig_442136	54.625	0.64795	NC_070764_58	NC_070764	54.613	0.35149	0.0119
458	uvig_442508_9	uvig_442508	43.134	0.0	NC_021532_10	NC_021532	43.154	0.32895	0.0197
459	uvig_445289_24	uvig_445289	54.684	1.25	NC_047860_35	NC_047860	54.653	0.0	0.031
460	uvig_448276_23	uvig_448276	32.103	0.33445	NC_003438_5	NC_003438	32.052	0.36166	0.0514
461	uvig_453319_2	uvig_453319	39.028	0.0	NC_029030_6	NC_029030	39.028	0.0	0.0002
462	uvig_457080_185	uvig_457080	35.504	0.27027	NC_028749_22	NC_028749	35.504	0.0	0.0002
463	uvig_460427_14	uvig_460427	59.619	0.0	NC_021335_13	NC_021335	59.64	0.0	0.0207
464	uvig_461270_43	uvig_461270	56.287	0.0	NC_011373_3	NC_011373	56.264	0.14993	0.0231
465	uvig_589200_47	uvig_589200	44.84	1.8018	NC_009737_20	NC_009737	44.85	0.0	0.0095
466	uvig_589452_31	uvig_589452	57.738	1.26582	NC_060137_15	NC_060137	58.735	0.0	0.9968
467	uvig_589454_19	uvig_589454	42.833	0.0	NC_048065_36	NC_048065	42.811	0.61538	0.0222
468	uvig_589989_61	uvig_589989	43.039	0.46729	NC_021864_58	NC_021864	43.088	0.2849	0.0492
469	uvig_590131_8	uvig_590131	50.005	0.57637	NC_019708_5	NC_019708	50.015	0.24631	0.0096
470	uvig_590189_3	uvig_590189	56.449	0.61602	NC_073468_81	NC_073468	56.485	0.0	0.0361
471	uvig_590296_3	uvig_590296	56.877	0.60241	NC_021330_104	NC_021330	56.958	0.21739	0.0809
472	uvig_590670_42	uvig_590670	50.54	1.32013	NC_029074_7	NC_029074	50.694	0.25253	0.1542
473	uvig_590673_23	uvig_590673	50.732	0.0	NC_054464_8	NC_054464	50.803	0.5814	0.0711
474	uvig_590674_40	uvig_590674	52.057	1.15274	NC_048650_138	NC_048650	52.316	0.29412	0.2585
475	uvig_591182_117	uvig_591182	39.482	0.58309	NC_047941_34	NC_047941	39.458	0.0	0.0242
476	uvig_591535_18	uvig_591535	56.224	1.28866	NC_009799_6	NC_009799	56.162	0.0	0.0618
477	uvig_96203_4	uvig_96203	39.006	0.25189	NC_014661_185	NC_014661	39.006	0.93023	0.0001
478	uvig_97976_25	uvig_97976	38.239	0.88692	NC_004585_37	NC_004585	38.255	0.0	0.0158
479	uvig_98041_89	uvig_98041	28.674	0.0	NC_029022_45	NC_029022	28.692	0.60241	0.0178
480	uvig_103535_11	uvig_103535	38.089	0.80214	NC_071060_6	NC_071060	38.096	0.0	0.0073
481	uvig_103898_18	uvig_103898	26.053	1.43266	NC_042112_151	NC_042112	26.042	0.43011	0.0108
482	uvig_131869_26	uvig_131869	58.113	0.50761	NC_010342_5	NC_010342	58.978	0.15267	0.8652
483	uvig_133452_93	uvig_133452	34.782	0.27855	NC_018284_6	NC_018284	34.755	0.0	0.0266
484	uvig_134652_128	uvig_134652	32.926	0.25575	NC_049857_155	NC_049857	32.967	0.0	0.041
485	uvig_134728_47	uvig_134728	34.168	0.34014	NC_020490_49	NC_020490	34.171	0.0	0.0025
486	uvig_136567_87	uvig_136567	36.453	0.60852	NC_021795_46	NC_021795	36.476	0.0	0.0232
487	uvig_139079_11	uvig_139079	34.687	1.67785	NC_005354_38	NC_005354	34.697	0.0	0.0097
488	uvig_139080_57	uvig_139080	40.68	0.0	NC_028926_6	NC_028926	40.667	0.625	0.0125
489	uvig_140115_4	uvig_140115	46.032	0.0	NC_029002_93	NC_029002	46.032	0.6865	0.0004
490	uvig_140204_17	uvig_140204	60.436	0.31348	NC_009235_6	NC_009235	60.449	0.0	0.0131
491	uvig_141304_116	uvig_141304	41.761	0.63694	NC_047983_18	NC_047983	41.738	0.2849	0.0229
492	uvig_141825_54	uvig_141825	41.371	0.6135	NC_015253_66	NC_015253	41.424	0.0	0.0535
493	uvig_142841_23	uvig_142841	57.371	0.96618	NC_041912_38	NC_041912	57.833	0.30211	0.4623
494	uvig_463813_34	uvig_463813	42.483	0.0	NC_042062_44	NC_042062	42.475	0.0	0.0076
495	uvig_467430_164	uvig_467430	34.149	0.85227	NC_070727_45	NC_070727	34.166	0.0	0.0172
496	uvig_31268_11	uvig_31268	42.235	0.21645	NC_031908_42	NC_031908	42.237	0.0	0.0023
497	uvig_31654_39	uvig_31654	46.06	0.47281	NC_023569_68	NC_023569	46.048	0.24155	0.0125
498	uvig_31742_48	uvig_31742	40.946	1.00604	NC_019516_76	NC_019516	40.942	0.30581	0.0042
