## Supplemental ZIP for "Recurrent Cysteine Enrichment in Diverse Gut Phage Capsids Suggests Gut-Associated Structural Adaptation": gc_03_stratified.tsv

gc_band	band_lower	band_upper	band_width	n_gpd	n_inphared	gpd_median_cys	gpd_ci_lower	gpd_ci_upper	inphared_median_cys	inphared_ci_lower	inphared_ci_upper	ratio	ratio_ci_lower	ratio_ci_upper	p_value
20-30	20	30	10	65	32	0.59172	0.46189	0.77821	0.3225	0.24752	0.45258	1.8348	1.2436	2.5979	7.0917e-03
30-40	30	40	10	298	155	0.48487	0.35589	0.5462	0.19724	0.0	0.28902	2.4583	1.5324	3.7094	5.9820e-10
40-50	40	50	10	296	132	0.49876	0.38028	0.56818	0.25349	0.0	0.28822	1.9676	1.5828	2.7847	2.4509e-07
50-60	50	60	10	198	131	0.52112	0.3855	0.61602	0.17986	0.0	0.26455	2.8974	1.6546	4.1088	1.7699e-09
60-70	60	70	10	44	148	0.51685	0.35399	0.66337	0.0	0.0	0.2381	NA_inphared_median_zero	1.6145	9.1209	5.3118e-09
