## Supplemental ZIP for "Recurrent Cysteine Enrichment in Diverse Gut Phage Capsids Suggests Gut-Associated Structural Adaptation": hexamer_cysteine_accessibility.csv

cluster	res_num	secondary_structure	acc_absolute	rsa_percent	pLDDT	conserved? (>90%)
A11	171	-	20	14.3	87.9	Yes
A11	269	B	13	9.3	79.2	Yes
A11	437	E	57	40.7	75.8	Yes
A11	480	-	0	0	85.2	Yes
A22	76	G	19	13.6	84.8	No	70%
A22	114	-	0	0	85.1	Yes
A22	507	E	0	0	91.4	Yes
A24	124	E	0	0	90.8	No	80%
A24	158	-	0	0	90	Yes
A24	289	S	13	9.3	82	No	4%
A24	325	E	0	0	86.9	Yes
A24	347	-	14	10	49.9	No
A25	292	E	2	1.4	88	Yes
A25	296	E	3	2.1	84.3	Yes
A2	155	-	0	0	89.8	No	5%
A2	240	H	11	7.9	79.8	No	2%
A2	282	H	0	0	88.4	Yes
A2	489	E	2	1.4	92.6	Yes
A32	67	S	120	85.7	57.6	Yes
A32	95	-	23	16.4	76.8	Yes
A32	174	S	0	0	91.7	Yes
A32	307	E	0	0	93.1	Yes
A40	144	S	9	6.4	89.9	Yes
A40	200	G	8	5.7	62.6	No
A40	289	E	0	0	95.9	Yes
A40	373	E	1	0.7	87.5	Yes
A43	42	S	52	37.1	76.7	No	25%
A43	137	H	0	0	94.1	No	57%
A43	146	E	1	0.7	87.8	Yes
A43	195	H	0	0	94.9	Yes
A43	294	S	11	7.9	90.9	Yes
A43	348	S	1	0.7	86.1	No	60%
A46	138	H	4	2.9	91	No	88%
A46	192	H	0	0	89	Yes
A46	219	-	1	0.7	87.1	No	26.92%
A46	341	E	0	0	85.4	No	26.92%
A46	353	-	1	0.7	88.9	Yes
A47	93	P	8	5.7	73.9	Yes
A47	341	E	0	0	93.6	Yes
A59	135	H	0	0	92	No	71%
A59	198	-	2	1.4	86.8	Yes
A59	201	E	0	0	93.6	Yes
