## Supplemental ZIP for "Recurrent Cysteine Enrichment in Diverse Gut Phage Capsids Suggests Gut-Associated Structural Adaptation": hexamer_residue_rsa_summary.tsv

residue	n_sites	median_rsa	mean_rsa	pct_buried_under_10	p_vs_cysteine
C	48	0.77	7.376	83.33	NA
S	299	27.46	32.904	26.76	1.9981e-12
A	453	20.35	29.437	38.63	2.9011e-09
V	319	5.73	15.682	61.44	4.7405e-05
T	399	30.59	33.921	24.31	3.6692e-15
M	175	7.76	20.195	56.57	1.8451e-05
L	421	5.65	14.923	59.86	4.9450e-05
I	311	5.77	14.557	59.81	1.1463e-04
