## Supplemental ZIP for "Recurrent Cysteine Enrichment in Diverse Gut Phage Capsids Suggests Gut-Associated Structural Adaptation": hotspot_control_comparison.csv

amino_acid	name	total_residues	structs_with_residue	n_hotspots	top1_clusters	top3_avg_clusters	hotspot_details
A	A	10278	290	59	186	172.3	1:186:186;2:180:180;3:151:151;4:139:139;5:136:136;6:135:135;7:132:132;8:130:130;9:128:128;10:90:90;11:89:89;12:88:88;13:85:85;14:81:81;15:81:81;16:79:79;17:76:76;18:76:76;19:73:73;20:73:73;21:70:70;22:68:68;23:66:66;24:64:64;25:63:63;26:60:60;27:59:59;28:56:56;29:56:56;30:52:52;31:42:42;32:41:41;33:39:39;34:39:39;35:37:37;36:34:34;37:33:33;38:32:32;39:32:32;40:30:30;41:28:28;42:28:28;43:22:22;44:…
C	Cysteine	1137	290	12	75	69	1:75:75;2:67:67;3:65:65;4:46:46;5:42:42;6:40:40;7:40:40;8:37:37;9:29:29;10:23:23;11:21:21;12:15:15
D	D	7110	290	48	151	149	1:151:151;2:151:151;3:145:145;4:127:127;5:127:127;6:119:119;7:119:119;8:115:115;9:111:111;10:98:98;11:92:92;12:87:87;13:82:82;14:76:76;15:69:69;16:67:67;17:67:67;18:66:66;19:60:60;20:59:59;21:55:55;22:53:53;23:53:53;24:51:51;25:49:49;26:48:48;27:47:47;28:36:36;29:30:30;30:27:27;31:24:24;32:23:23;33:22:22;34:22:22;35:22:22;36:22:22;37:21:21;38:21:21;39:19:19;40:19:19;41:18:18;42:18:18;43:18:18;44:…
E	E	6793	290	42	162	129.7	1:162:162;2:114:114;3:113:113;4:111:111;5:109:109;6:101:101;7:100:100;8:85:85;9:83:83;10:82:82;11:82:82;12:77:77;13:77:77;14:76:76;15:69:69;16:69:69;17:62:62;18:61:61;19:58:58;20:57:57;21:55:55;22:47:47;23:47:47;24:46:46;25:40:40;26:37:37;27:37:37;28:36:36;29:30:30;30:30:30;31:28:28;32:27:27;33:26:26;34:26:26;35:25:25;36:21:21;37:20:20;38:19:19;39:19:19;40:18:18;41:16:16;42:16:16
F	F	4305	290	36	124	111.7	1:124:124;2:107:107;3:104:104;4:102:102;5:102:102;6:93:93;7:91:91;8:91:91;9:84:84;10:82:82;11:82:82;12:80:80;13:80:80;14:79:79;15:64:64;16:63:63;17:48:48;18:42:42;19:41:41;20:35:35;21:33:33;22:33:33;23:32:32;24:31:31;25:31:31;26:30:30;27:30:30;28:24:24;29:22:22;30:20:20;31:20:20;32:19:19;33:18:18;34:17:17;35:16:16;36:15:15
G	G	7779	290	55	160	152.7	1:160:160;2:152:152;3:146:146;4:143:143;5:136:136;6:128:128;7:126:126;8:109:109;9:107:107;10:105:105;11:102:102;12:92:92;13:86:86;14:86:86;15:84:84;16:71:71;17:70:70;18:64:64;19:62:62;20:60:60;21:59:59;22:51:51;23:50:50;24:44:44;25:42:42;26:42:42;27:36:36;28:34:34;29:34:34;30:33:33;31:33:33;32:30:30;33:28:28;34:28:28;35:27:27;36:27:27;37:25:25;38:25:25;39:22:22;40:22:22;41:22:22;42:21:21;43:21:21…
H	H	1146	283	15	40	36.3	1:40:40;2:35:35;3:34:34;4:33:33;5:29:29;6:26:26;7:26:26;8:25:25;9:23:23;10:22:22;11:17:17;12:17:17;13:17:17;14:17:17;15:16:16
I	I	6715	290	42	166	163.3	1:166:166;2:163:163;3:161:161;4:153:153;5:152:152;6:149:149;7:144:144;8:140:140;9:130:130;10:126:126;11:119:119;12:113:113;13:110:110;14:101:101;15:100:100;16:92:92;17:67:67;18:55:55;19:52:52;20:44:44;21:44:44;22:41:41;23:41:41;24:40:40;25:30:30;26:30:30;27:28:28;28:25:25;29:25:25;30:25:25;31:24:24;32:23:23;33:20:20;34:20:20;35:20:20;36:19:19;37:19:19;38:18:18;39:16:16;40:16:16;41:15:15;42:15:15
K	K	7181	290	42	144	137	1:144:144;2:134:134;3:133:133;4:122:122;5:108:108;6:102:102;7:95:95;8:95:95;9:94:94;10:85:85;11:82:82;12:77:77;13:74:74;14:70:70;15:65:65;16:64:64;17:62:62;18:62:62;19:60:60;20:58:58;21:56:56;22:54:54;23:49:49;24:48:48;25:42:42;26:39:39;27:36:36;28:34:34;29:32:32;30:28:28;31:27:27;32:25:25;33:24:24;34:22:22;35:21:21;36:20:20;37:19:19;38:18:18;39:16:16;40:16:16;41:15:15;42:15:15
L	Leucine	8150	290	46	202	187.3	1:202:202;2:183:183;3:177:177;4:172:172;5:136:136;6:136:136;7:131:131;8:130:130;9:122:122;10:120:120;11:118:118;12:116:116;13:114:114;14:112:112;15:112:112;16:96:96;17:92:92;18:75:75;19:68:68;20:68:68;21:62:62;22:48:48;23:46:46;24:46:46;25:44:44;26:40:40;27:37:37;28:36:36;29:33:33;30:29:29;31:28:28;32:28:28;33:27:27;34:25:25;35:23:23;36:22:22;37:22:22;38:22:22;39:19:19;40:19:19;41:19:19;42:18:18;…
M	Methionine	3207	290	27	100	94.7	1:100:100;2:96:96;3:88:88;4:70:70;5:60:60;6:58:58;7:54:54;8:53:53;9:52:52;10:47:47;11:46:46;12:45:45;13:43:43;14:43:43;15:42:42;16:41:41;17:38:38;18:34:34;19:32:32;20:24:24;21:22:22;22:21:21;23:19:19;24:18:18;25:18:18;26:17:17;27:15:15
N	N	5968	290	44	102	96	1:102:102;2:96:96;3:90:90;4:90:90;5:89:89;6:83:83;7:83:83;8:82:82;9:80:80;10:77:77;11:72:72;12:72:72;13:72:72;14:70:70;15:69:69;16:69:69;17:68:68;18:64:64;19:63:63;20:63:63;21:58:58;22:51:51;23:49:49;24:41:41;25:41:41;26:39:39;27:34:34;28:33:33;29:29:29;30:28:28;31:27:27;32:27:27;33:22:22;34:20:20;35:20:20;36:19:19;37:19:19;38:18:18;39:17:17;40:17:17;41:17:17;42:17:17;43:16:16;44:15:15
P	P	3826	290	34	120	110.3	1:120:120;2:106:106;3:105:105;4:97:97;5:95:95;6:86:86;7:84:84;8:78:78;9:77:77;10:77:77;11:68:68;12:67:67;13:50:50;14:45:45;15:44:44;16:43:43;17:42:42;18:36:36;19:32:32;20:26:26;21:26:26;22:25:25;23:25:25;24:24:24;25:23:23;26:18:18;27:18:18;28:17:17;29:17:17;30:17:17;31:17:17;32:16:16;33:15:15;34:15:15
Q	Q	3871	290	34	100	89	1:100:100;2:84:84;3:83:83;4:80:80;5:73:73;6:68:68;7:61:61;8:61:61;9:59:59;10:56:56;11:56:56;12:56:56;13:54:54;14:45:45;15:44:44;16:39:39;17:38:38;18:34:34;19:33:33;20:29:29;21:28:28;22:22:22;23:21:21;24:21:21;25:21:21;26:19:19;27:19:19;28:18:18;29:17:17;30:17:17;31:17:17;32:17:17;33:16:16;34:16:16
R	R	4463	290	33	126	106.3	1:126:126;2:101:101;3:92:92;4:91:91;5:86:86;6:83:83;7:79:79;8:71:71;9:64:64;10:64:64;11:63:63;12:62:62;13:57:57;14:56:56;15:53:53;16:52:52;17:50:50;18:48:48;19:44:44;20:44:44;21:41:41;22:41:41;23:41:41;24:38:38;25:37:37;26:33:33;27:31:31;28:29:29;29:28:28;30:21:21;31:21:21;32:18:18;33:15:15
S	S	6183	290	47	116	110.3	1:116:116;2:112:112;3:103:103;4:99:99;5:91:91;6:91:91;7:89:89;8:83:83;9:82:82;10:81:81;11:76:76;12:72:72;13:66:66;14:66:66;15:63:63;16:62:62;17:60:60;18:57:57;19:55:55;20:53:53;21:53:53;22:51:51;23:48:48;24:40:40;25:39:39;26:37:37;27:31:31;28:30:30;29:29:29;30:29:29;31:27:27;32:26:26;33:25:25;34:24:24;35:21:21;36:21:21;37:20:20;38:20:20;39:19:19;40:19:19;41:19:19;42:18:18;43:16:16;44:16:16;45:16:…
T	T	8477	290	52	162	139.3	1:162:162;2:129:129;3:127:127;4:125:125;5:123:123;6:118:118;7:113:113;8:111:111;9:98:98;10:87:87;11:86:86;12:85:85;13:83:83;14:79:79;15:76:76;16:72:72;17:71:71;18:71:71;19:69:69;20:68:68;21:67:67;22:66:66;23:60:60;24:51:51;25:44:44;26:40:40;27:35:35;28:35:35;29:34:34;30:33:33;31:32:32;32:31:31;33:30:30;34:30:30;35:29:29;36:28:28;37:28:28;38:27:27;39:27:27;40:25:25;41:25:25;42:24:24;43:22:22;44:20…
V	V	7734	290	45	193	174.3	1:193:193;2:178:178;3:152:152;4:149:149;5:145:145;6:144:144;7:135:135;8:134:134;9:128:128;10:127:127;11:121:121;12:106:106;13:104:104;14:95:95;15:84:84;16:84:84;17:77:77;18:74:74;19:71:71;20:59:59;21:59:59;22:55:55;23:54:54;24:49:49;25:40:40;26:40:40;27:40:40;28:39:39;29:37:37;30:36:36;31:32:32;32:31:31;33:28:28;34:25:25;35:22:22;36:22:22;37:20:20;38:20:20;39:20:20;40:16:16;41:15:15;42:15:15;43:1…
W	Tryptophan	1097	273	19	38	37.7	1:38:38;2:38:38;3:37:37;4:33:33;5:33:33;6:31:31;7:31:31;8:25:25;9:24:24;10:22:22;11:21:21;12:20:20;13:20:20;14:19:19;15:17:17;16:17:17;17:16:16;18:16:16;19:15:15
Y	Y	4115	290	30	121	115.7	1:121:121;2:114:114;3:112:112;4:110:110;5:101:101;6:84:84;7:82:82;8:72:72;9:69:69;10:68:68;11:68:68;12:63:63;13:61:61;14:58:58;15:56:56;16:55:55;17:54:54;18:50:50;19:44:44;20:36:36;21:33:33;22:30:30;23:29:29;24:27:27;25:27:27;26:23:23;27:18:18;28:17:17;29:15:15;30:15:15
