## Supplemental ZIP for "Recurrent Cysteine Enrichment in Diverse Gut Phage Capsids Suggests Gut-Associated Structural Adaptation": norm_03_summary.tsv

level	dataset	n	median	mean
whole_proteome	GPD	901	1.35226	1.32809
whole_proteome	INPHARED	606	0.9183	0.92886
major_capsid	GPD	901	0.50761	0.55476
major_capsid	INPHARED	606	0.21165	0.27938
normalized	GPD	901	0.35622	0.42012
normalized	INPHARED	606	0.21135	0.27682
