## Supplemental ZIP for "Recurrent Cysteine Enrichment in Diverse Gut Phage Capsids Suggests Gut-Associated Structural Adaptation": propka_cysteine_pka.csv

cluster	res_num	chain	pKa
A24	347	A	99.99
A24	347	B	99.99
A24	347	C	99.99
A24	347	D	99.99
A24	347	E	99.99
A24	347	F	99.99
A13	182	A	15.68
A13	182	B	15.68
A13	182	C	15.67
A13	182	F	15.65
A13	182	D	15.64
A13	182	E	15.59
A43	137	B	14.33
A43	137	F	14.32
A43	137	A	14.3
A43	137	C	14.3
A43	137	D	14.29
A43	137	E	14.29
A46	138	A	14.03
A46	138	D	14.03
A46	138	C	14.01
A13	313	A	13.98
A46	138	E	13.98
A46	138	F	13.97
A13	313	D	13.94
A46	138	B	13.94
A13	313	C	13.92
A13	313	B	13.89
A13	313	E	13.85
A59	135	E	13.84
A13	313	F	13.83
A59	135	D	13.83
A59	135	F	13.83
A59	135	A	13.79
A59	135	C	13.79
A59	135	B	13.78
A2	240	E	13.58
A2	240	B	13.54
A2	240	F	13.52
A2	240	C	13.5
A2	240	A	13.49
A2	240	D	13.46
A40	289	B	13.21
A40	289	A	13.19
A40	289	C	13.19
A40	289	D	13.18
A40	289	E	13.16
A40	289	F	13.15
A59	201	C	13.08
A59	201	D	13.06
A59	201	A	13.05
A59	201	B	13.04
A59	201	E	13.04
A59	201	F	13.04
A24	325	A	13.03
A24	325	E	13.03
A24	325	B	13.02
A24	325	C	13.02
A24	325	F	13.02
A24	325	D	13
A25	292	E	12.97
A25	292	A	12.96
A25	292	B	12.95
A25	292	C	12.94
A25	292	D	12.93
A25	292	F	12.92
A46	341	E	12.77
A46	341	A	12.76
A46	341	D	12.76
A46	341	C	12.74
A24	124	A	12.73
A46	353	D	12.73
A46	353	B	12.72
A46	353	C	12.72
A46	341	F	12.72
A46	353	F	12.72
A24	124	B	12.71
A46	353	A	12.71
A46	353	E	12.71
A24	124	C	12.7
A24	124	D	12.7
A40	144	A	12.7
A40	144	B	12.7
A46	341	B	12.7
A24	124	E	12.69
A47	341	A	12.69
A47	341	D	12.69
A24	124	F	12.68
A32	307	D	12.68
A32	307	F	12.68
A40	144	C	12.68
A47	341	B	12.68
A32	307	B	12.67
A32	307	C	12.67
A32	307	E	12.67
A40	144	D	12.67
A47	341	C	12.67
A40	144	E	12.66
A59	198	D	12.66
A22	507	A	12.65
A22	507	B	12.65
A32	307	A	12.65
A47	341	E	12.65
A59	198	A	12.65
A59	198	C	12.65
A40	144	F	12.64
A59	198	B	12.64
A59	198	E	12.64
A22	507	C	12.63
A22	507	D	12.63
A22	507	E	12.63
A59	198	F	12.62
A22	507	F	12.61
A47	341	F	12.61
A43	195	B	12.58
A43	195	A	12.57
A43	195	C	12.57
A43	195	F	12.55
A43	195	D	12.53
A43	195	E	12.52
A22	114	F	12.48
A40	373	B	12.48
A40	373	C	12.47
A40	373	D	12.46
A40	373	F	12.45
A40	373	A	12.44
A40	373	E	12.43
A22	114	D	12.4
A2	282	A	12.39
A22	114	B	12.37
A2	282	C	12.37
A2	282	F	12.37
A46	192	D	12.37
A46	192	E	12.36
A2	282	B	12.34
A46	192	C	12.34
A22	114	A	12.33
A22	114	C	12.33
A22	114	E	12.33
A46	192	B	12.33
A2	282	D	12.31
A46	192	F	12.28
A24	289	E	12.23
A24	289	B	12.2
A24	289	F	12.19
A25	296	E	12.19
A25	296	B	12.16
A25	296	C	12.16
A25	296	D	12.16
A25	296	A	12.15
A11	480	F	12.14
A25	296	F	12.13
A11	480	B	12.11
A11	480	C	12.11
A11	480	E	12.1
A11	480	D	12.09
A2	155	B	12.09
A11	480	A	12.07
A2	282	E	12.05
A2	155	F	12.03
A2	155	D	12.01
A43	146	F	12.01
A24	289	D	12
A43	146	A	12
A43	146	C	12
A43	146	B	11.99
A43	146	D	11.97
A2	155	E	11.96
A43	146	E	11.96
A2	155	A	11.95
A32	174	C	11.95
A32	174	B	11.9
A32	174	F	11.89
A32	174	D	11.88
A32	174	E	11.88
A2	155	C	11.86
A32	174	A	11.86
A24	289	A	11.83
A43	294	F	11.79
A24	289	C	11.76
A43	294	E	11.76
A43	294	C	11.75
A43	294	D	11.75
A43	294	B	11.74
A43	294	A	11.73
A46	192	A	11.6
A46	219	C	11.57
A46	219	B	11.56
A46	219	E	11.56
A46	219	A	11.55
A46	219	D	11.55
A47	93	D	11.55
A46	219	F	11.53
A47	93	B	11.53
A47	93	C	11.51
A47	93	E	11.49
A47	93	A	11.48
A24	158	B	11.43
A24	158	A	11.41
A24	158	C	11.39
A24	158	E	11.39
A13	90	E	11.38
A13	90	B	11.37
A24	158	F	11.37
A24	158	D	11.36
A47	93	F	11.3
A2	489	E	11.2
A13	90	A	11.18
A13	90	F	11.17
A2	489	F	11.17
A2	489	B	11.15
A2	489	C	11.14
A2	489	A	11.13
A2	489	D	11.13
A13	90	D	11.09
A11	269	B	10.95
A22	76	C	10.94
A11	269	D	10.91
A22	76	E	10.91
A22	76	D	10.9
A22	76	A	10.89
A22	76	B	10.89
A22	76	F	10.89
A40	200	C	10.83
A40	200	B	10.82
A13	90	C	10.81
A40	200	D	10.81
A11	269	A	10.8
A40	200	E	10.79
A11	269	E	10.78
A40	200	F	10.77
A11	269	C	10.76
A40	200	A	10.73
A11	269	F	10.71
A43	348	B	9.86
A43	348	C	9.85
A43	348	A	9.81
A43	348	D	9.81
A43	348	E	9.79
A43	348	F	9.79
A43	42	C	9.68
A43	42	B	9.65
A43	42	D	9.65
A43	42	A	9.64
A11	437	C	9.63
A43	42	F	9.63
A43	42	E	9.62
A11	437	A	9.58
A11	437	B	9.56
A11	437	E	9.55
A11	171	B	9.54
A11	437	D	9.52
A11	437	F	9.52
A11	171	A	9.5
A11	171	F	9.49
A13	186	B	9.49
A13	186	A	9.47
A13	186	C	9.47
A13	186	F	9.47
A13	186	E	9.45
A11	171	D	9.44
A13	186	D	9.44
A11	171	E	9.42
A11	171	C	9.4
A32	95	F	9.36
A32	95	A	9.35
A32	95	D	9.33
A32	95	C	9.32
A32	95	E	9.32
A32	95	B	9.31
A32	67	B	9.1
A32	67	C	9.1
A32	67	D	9.1
A32	67	E	9.1
A32	67	A	9.09
A32	67	F	9.09
A13	62	F	8.56
A13	62	E	8.55
A13	62	C	8.4
A13	62	B	8.31
A13	62	A	8.2
A13	313	A	3.6
A13	313	B	3.6
A13	313	C	3.6
A13	313	D	3.6
A13	313	E	3.6
A13	313	F	3.6
A11	171	B	0.07
A11	171	A	0.06
A11	171	F	0.06
A11	171	D	0.03
