## Supplemental ZIP for "Recurrent Cysteine Enrichment in Diverse Gut Phage Capsids Suggests Gut-Associated Structural Adaptation": usalign_cysteine_hotspots_detailed.csv

hotspot_rank	hotspot_column	hotspot_rmsd	hotspot_max_dist	hotspot_quality	usalign_idx	uvig_id	cluster	cys_alignment_col	cys_original_residue	offset_from_hotspot
1	4404	5.5	21.14	MODERATE	0	uvig_10193_40	G93	4407	285	-3
1	4404	5.5	21.14	MODERATE	7	uvig_116511_30	A75	4401	298	3
1	4404	5.5	21.14	MODERATE	9	uvig_123736_36	C41	4407	205	-3
1	4404	5.5	21.14	MODERATE	11	uvig_127372_6	I56	4405	160	-1
1	4404	5.5	21.14	MODERATE	12	uvig_127373_57	I57	4406	298	-2
1	4404	5.5	21.14	MODERATE	15	uvig_133749_15	B72	4407	183	-3
1	4404	5.5	21.14	MODERATE	19	uvig_139079_11	B89	4407	170	-3
1	4404	5.5	21.14	MODERATE	26	uvig_148594_246	A24	4407	325	-3
1	4404	5.5	21.14	MODERATE	27	uvig_15001_26	C27	4404	274	0
1	4404	5.5	21.14	MODERATE	31	uvig_156159_9	A59	4405	201	-1
1	4404	5.5	21.14	MODERATE	36	uvig_173983_28	A55	4406	269	-2
1	4404	5.5	21.14	MODERATE	42	uvig_184733_47	I7	4407	273	-3
1	4404	5.5	21.14	MODERATE	43	uvig_186447_22	B29	4405	215	-1
1	4404	5.5	21.14	MODERATE	45	uvig_18860_47	H12	4407	139	-3
1	4404	5.5	21.14	MODERATE	49	uvig_198743_53	C15	4404	282	0
1	4404	5.5	21.14	MODERATE	57	uvig_223702_24	C85	4404	282	0
1	4404	5.5	21.14	MODERATE	58	uvig_227167_45	I67	4407	280	-3
1	4404	5.5	21.14	MODERATE	60	uvig_235832_45	G83	4404	274	0
1	4404	5.5	21.14	MODERATE	63	uvig_250834_38	G92	4401	274	3
1	4404	5.5	21.14	MODERATE	66	uvig_254790_64	I35	4407	289	-3
1	4404	5.5	21.14	MODERATE	78	uvig_268048_18	E94	4407	275	-3
1	4404	5.5	21.14	MODERATE	79	uvig_273324_2	D58	4407	281	-3
1	4404	5.5	21.14	MODERATE	81	uvig_280553_25	I45	4404	276	0
1	4404	5.5	21.14	MODERATE	86	uvig_287791_36	G26	4407	184	-3
1	4404	5.5	21.14	MODERATE	87	uvig_289127_27	G27	4407	364	-3
1	4404	5.5	21.14	MODERATE	92	uvig_296138_35	C63	4405	211	-1
1	4404	5.5	21.14	MODERATE	104	uvig_309599_9	H43	4404	272	0
1	4404	5.5	21.14	MODERATE	111	uvig_327084_1	H55	4407	137	-3
1	4404	5.5	21.14	MODERATE	114	uvig_33091_1	G5	4407	139	-3
1	4404	5.5	21.14	MODERATE	142	uvig_368049_56	D44	4407	208	-3
1	4404	5.5	21.14	MODERATE	144	uvig_375571_67	H77	4407	194	-3
1	4404	5.5	21.14	MODERATE	146	uvig_379567_4	D78	4401	516	3
1	4404	5.5	21.14	MODERATE	149	uvig_396057_7	F56	4407	285	-3
1	4404	5.5	21.14	MODERATE	159	uvig_41351_22	F16	4407	249	-3
1	4404	5.5	21.14	MODERATE	161	uvig_419000_18	A74	4401	270	3
1	4404	5.5	21.14	MODERATE	165	uvig_423747_2	E56	4407	285	-3
1	4404	5.5	21.14	MODERATE	168	uvig_426756_16	B88	4407	234	-3
1	4404	5.5	21.14	MODERATE	170	uvig_434116_50	F68	4407	372	-3
1	4404	5.5	21.14	MODERATE	172	uvig_435918_73	D83	4406	216	-2
1	4404	5.5	21.14	MODERATE	175	uvig_439515_30	C18	4407	209	-3
1	4404	5.5	21.14	MODERATE	176	uvig_441323_12	D86	4407	348	-3
1	4404	5.5	21.14	MODERATE	177	uvig_44191_24	H85	4405	201	-1
1	4404	5.5	21.14	MODERATE	183	uvig_452103_15	D92	4407	219	-3
1	4404	5.5	21.14	MODERATE	190	uvig_474892_1	G52	4405	10	-1
1	4404	5.5	21.14	MODERATE	191	uvig_474892_59	G53	4405	227	-1
1	4404	5.5	21.14	MODERATE	193	uvig_478211_44	G56	4404	282	0
1	4404	5.5	21.14	MODERATE	194	uvig_485170_4	H32	4401	502	3
1	4404	5.5	21.14	MODERATE	195	uvig_485884_3	A22	4407	507	-3
1	4404	5.5	21.14	MODERATE	197	uvig_50342_47	I50	4407	205	-3
1	4404	5.5	21.14	MODERATE	198	uvig_504277_42	H34	4405	193	-1
1	4404	5.5	21.14	MODERATE	203	uvig_528183_26	E24	4407	280	-3
1	4404	5.5	21.14	MODERATE	207	uvig_541800_27	I92	4405	101	-1
1	4404	5.5	21.14	MODERATE	208	uvig_542383_24	B53	4406	236	-2
1	4404	5.5	21.14	MODERATE	211	uvig_547002_57	I97	4407	278	-3
1	4404	5.5	21.14	MODERATE	212	uvig_547555_12	A68	4407	207	-3
1	4404	5.5	21.14	MODERATE	223	uvig_578348_16	G73	4407	282	-3
1	4404	5.5	21.14	MODERATE	224	uvig_578464_19	E27	4407	259	-3
1	4404	5.5	21.14	MODERATE	225	uvig_579803_10	G77	4405	147	-1
1	4404	5.5	21.14	MODERATE	229	uvig_581935_40	G11	4407	282	-3
1	4404	5.5	21.14	MODERATE	231	uvig_58285_41	A40	4406	289	-2
1	4404	5.5	21.14	MODERATE	235	uvig_584086_53	E12	4407	279	-3
1	4404	5.5	21.14	MODERATE	237	uvig_584256_33	D14	4401	287	3
1	4404	5.5	21.14	MODERATE	241	uvig_584614_10	G18	4405	209	-1
1	4404	5.5	21.14	MODERATE	246	uvig_589311_68	A52	4401	267	3
1	4404	5.5	21.14	MODERATE	258	uvig_594511_8	A17	4407	199	-3
1	4404	5.5	21.14	MODERATE	266	uvig_598209_40	H83	4405	217	-1
1	4404	5.5	21.14	MODERATE	269	uvig_6610_79	I9	4407	197	-3
1	4404	5.5	21.14	MODERATE	271	uvig_70430_47	G82	4401	266	3
1	4404	5.5	21.14	MODERATE	275	uvig_77501_32	H38	4406	367	-2
1	4404	5.5	21.14	MODERATE	281	uvig_83294_36	C93	4406	217	-2
1	4404	5.5	21.14	MODERATE	284	uvig_85619_27	B32	4407	267	-3
1	4404	5.5	21.14	MODERATE	286	uvig_85927_47	C14	4407	274	-3
1	4404	5.5	21.14	MODERATE	287	uvig_86530_52	F26	4407	191	-3
1	4404	5.5	21.14	MODERATE	288	uvig_97976_25	E2	4407	320	-3
1	4404	5.5	21.14	MODERATE	289	uvig_98812_54	B71	4407	290	-3
2	5259	7.07	21.65	MODERATE	2	uvig_103898_18	F89	5261	338	-2
2	5259	7.07	21.65	MODERATE	7	uvig_116511_30	A75	5258	393	1
2	5259	7.07	21.65	MODERATE	10	uvig_126463_53	B51	5257	373	2
2	5259	7.07	21.65	MODERATE	12	uvig_127373_57	I57	5256	400	3
2	5259	7.07	21.65	MODERATE	20	uvig_142841_23	B90	5258	401	1
2	5259	7.07	21.65	MODERATE	21	uvig_144492_24	A96	5258	313	1
2	5259	7.07	21.65	MODERATE	25	uvig_148519_43	A87	5262	327	-3
2	5259	7.07	21.65	MODERATE	29	uvig_150753_3	I24	5259	415	0
2	5259	7.07	21.65	MODERATE	34	uvig_17247_13	H10	5262	381	-3
2	5259	7.07	21.65	MODERATE	36	uvig_173983_28	A55	5256	366	3
2	5259	7.07	21.65	MODERATE	40	uvig_182797_20	I2	5257	199	2
2	5259	7.07	21.65	MODERATE	42	uvig_184733_47	I7	5256	385	3
2	5259	7.07	21.65	MODERATE	46	uvig_189180_34	B47	5256	431	3
2	5259	7.07	21.65	MODERATE	53	uvig_205379_31	C96	5257	391	2
2	5259	7.07	21.65	MODERATE	71	uvig_257292_27	D57	5256	357	3
2	5259	7.07	21.65	MODERATE	73	uvig_261249_11	I39	5262	313	-3
2	5259	7.07	21.65	MODERATE	84	uvig_283189_53	C75	5257	353	2
2	5259	7.07	21.65	MODERATE	85	uvig_283269_38	G98	5256	335	3
2	5259	7.07	21.65	MODERATE	87	uvig_289127_27	G27	5258	462	1
2	5259	7.07	21.65	MODERATE	89	uvig_294430_26	E20	5262	269	-3
2	5259	7.07	21.65	MODERATE	91	uvig_295656_24	G40	5258	259	1
2	5259	7.07	21.65	MODERATE	96	uvig_3010_15	C11	5261	351	-2
2	5259	7.07	21.65	MODERATE	99	uvig_302685_8	E43	5257	347	2
2	5259	7.07	21.65	MODERATE	101	uvig_306772_23	D32	5258	276	1
2	5259	7.07	21.65	MODERATE	103	uvig_308828_50	C76	5260	368	-1
2	5259	7.07	21.65	MODERATE	107	uvig_31742_48	E7	5257	469	2
2	5259	7.07	21.65	MODERATE	111	uvig_327084_1	H55	5257	234	2
2	5259	7.07	21.65	MODERATE	113	uvig_33087_31	B57	5258	344	1
2	5259	7.07	21.65	MODERATE	115	uvig_331730_45	H7	5261	297	-2
2	5259	7.07	21.65	MODERATE	116	uvig_331758_11	H8	5257	387	2
2	5259	7.07	21.65	MODERATE	117	uvig_335294_5	A23	5258	394	1
2	5259	7.07	21.65	MODERATE	119	uvig_340348_48	H15	5256	394	3
2	5259	7.07	21.65	MODERATE	121	uvig_341508_60	B96	5260	391	-1
2	5259	7.07	21.65	MODERATE	125	uvig_348985_78	I71	5256	364	3
2	5259	7.07	21.65	MODERATE	129	uvig_364968_34	I76	5256	400	3
2	5259	7.07	21.65	MODERATE	136	uvig_366126_8	A65	5257	456	2
2	5259	7.07	21.65	MODERATE	142	uvig_368049_56	D44	5259	306	0
2	5259	7.07	21.65	MODERATE	156	uvig_40706_25	A88	5261	395	-2
2	5259	7.07	21.65	MODERATE	165	uvig_423747_2	E56	5260	385	-1
2	5259	7.07	21.65	MODERATE	166	uvig_425355_31	F60	5258	329	1
2	5259	7.07	21.65	MODERATE	169	uvig_42842_19	D48	5256	315	3
2	5259	7.07	21.65	MODERATE	174	uvig_436795_41	F70	5256	398	3
2	5259	7.07	21.65	MODERATE	175	uvig_439515_30	C18	5259	340	0
2	5259	7.07	21.65	MODERATE	177	uvig_44191_24	H85	5260	324	-1
2	5259	7.07	21.65	MODERATE	178	uvig_442136_55	D87	5257	406	2
2	5259	7.07	21.65	MODERATE	186	uvig_467430_164	G1	5258	338	1
2	5259	7.07	21.65	MODERATE	196	uvig_48887_21	I49	5261	384	-2
2	5259	7.07	21.65	MODERATE	200	uvig_505014_53	H36	5256	194	3
2	5259	7.07	21.65	MODERATE	201	uvig_512546_41	E57	5260	347	-1
2	5259	7.07	21.65	MODERATE	208	uvig_542383_24	B53	5258	343	1
2	5259	7.07	21.65	MODERATE	212	uvig_547555_12	A68	5258	330	1
2	5259	7.07	21.65	MODERATE	221	uvig_576205_22	D19	5258	251	1
2	5259	7.07	21.65	MODERATE	227	uvig_580726_60	E10	5256	327	3
2	5259	7.07	21.65	MODERATE	230	uvig_582134_43	E11	5259	259	0
2	5259	7.07	21.65	MODERATE	232	uvig_582987_15	G14	5261	318	-2
2	5259	7.07	21.65	MODERATE	233	uvig_583171_23	C60	5259	323	0
2	5259	7.07	21.65	MODERATE	234	uvig_584050_137	A9	5259	502	0
2	5259	7.07	21.65	MODERATE	236	uvig_584217_56	E13	5257	484	2
2	5259	7.07	21.65	MODERATE	239	uvig_584605_42	G17	5258	408	1
2	5259	7.07	21.65	MODERATE	251	uvig_590674_40	E1	5262	316	-3
2	5259	7.07	21.65	MODERATE	255	uvig_593238_3	E30	5260	401	-1
2	5259	7.07	21.65	MODERATE	260	uvig_595105_25	E35	5256	401	3
2	5259	7.07	21.65	MODERATE	262	uvig_595939_26	H80	5261	365	-2
2	5259	7.07	21.65	MODERATE	265	uvig_597081_29	D47	5259	370	0
2	5259	7.07	21.65	MODERATE	272	uvig_70919_4	D27	5261	336	-2
2	5259	7.07	21.65	MODERATE	273	uvig_7411_28	D53	5256	275	3
2	5259	7.07	21.65	MODERATE	278	uvig_80221_46	C30	5258	402	1
3	5110	7.16	23.52	MODERATE	5	uvig_10831_14	E41	5111	224	-1
3	5110	7.16	23.52	MODERATE	6	uvig_109677_12	C3	5109	284	1
3	5110	7.16	23.52	MODERATE	8	uvig_118120_12	C86	5112	295	-2
3	5110	7.16	23.52	MODERATE	9	uvig_123736_36	C41	5109	278	1
3	5110	7.16	23.52	MODERATE	11	uvig_127372_6	I56	5109	218	1
3	5110	7.16	23.52	MODERATE	17	uvig_136567_87	A78	5112	434	-2
3	5110	7.16	23.52	MODERATE	23	uvig_145750_11	I20	5112	315	-2
3	5110	7.16	23.52	MODERATE	25	uvig_148519_43	A87	5112	271	-2
3	5110	7.16	23.52	MODERATE	34	uvig_17247_13	H10	5107	338	3
3	5110	7.16	23.52	MODERATE	38	uvig_182364_21	I1	5112	296	-2
3	5110	7.16	23.52	MODERATE	41	uvig_182956_24	I3	5109	240	1
3	5110	7.16	23.52	MODERATE	44	uvig_187171_26	E82	5110	398	0
3	5110	7.16	23.52	MODERATE	45	uvig_18860_47	H12	5109	199	1
3	5110	7.16	23.52	MODERATE	56	uvig_215438_13	B5	5107	224	3
3	5110	7.16	23.52	MODERATE	57	uvig_223702_24	C85	5113	341	-3
3	5110	7.16	23.52	MODERATE	61	uvig_238755_47	A79	5107	263	3
3	5110	7.16	23.52	MODERATE	64	uvig_253000_47	I32	5113	270	-3
3	5110	7.16	23.52	MODERATE	73	uvig_261249_11	I39	5112	254	-2
3	5110	7.16	23.52	MODERATE	80	uvig_279351_33	A27	5109	217	1
3	5110	7.16	23.52	MODERATE	89	uvig_294430_26	E20	5110	228	0
3	5110	7.16	23.52	MODERATE	91	uvig_295656_24	G40	5109	220	1
3	5110	7.16	23.52	MODERATE	96	uvig_3010_15	C11	5113	313	-3
3	5110	7.16	23.52	MODERATE	97	uvig_301479_13	D30	5111	260	-1
3	5110	7.16	23.52	MODERATE	105	uvig_310692_11	C77	5109	326	1
3	5110	7.16	23.52	MODERATE	111	uvig_327084_1	H55	5108	192	2
3	5110	7.16	23.52	MODERATE	120	uvig_341423_37	H16	5107	317	3
3	5110	7.16	23.52	MODERATE	122	uvig_341698_35	A32	5112	307	-2
3	5110	7.16	23.52	MODERATE	124	uvig_348036_1	I70	5112	215	-2
3	5110	7.16	23.52	MODERATE	125	uvig_348985_78	I71	5113	311	-3
3	5110	7.16	23.52	MODERATE	136	uvig_366126_8	A65	5108	414	2
3	5110	7.16	23.52	MODERATE	137	uvig_366252_69	B45	5113	297	-3
3	5110	7.16	23.52	MODERATE	138	uvig_366289_93	H65	5111	259	-1
3	5110	7.16	23.52	MODERATE	139	uvig_366842_34	E69	5107	262	3
3	5110	7.16	23.52	MODERATE	143	uvig_374304_35	D46	5110	312	0
3	5110	7.16	23.52	MODERATE	148	uvig_390802_20	F50	5109	239	1
3	5110	7.16	23.52	MODERATE	150	uvig_398254_61	I81	5111	221	-1
3	5110	7.16	23.52	MODERATE	153	uvig_398837_8	I84	5109	319	1
3	5110	7.16	23.52	MODERATE	154	uvig_402289_28	I85	5110	554	0
3	5110	7.16	23.52	MODERATE	160	uvig_417232_34	H25	5108	359	2
3	5110	7.16	23.52	MODERATE	161	uvig_419000_18	A74	5108	330	2
3	5110	7.16	23.52	MODERATE	164	uvig_421730_32	B97	5113	286	-3
3	5110	7.16	23.52	MODERATE	166	uvig_425355_31	F60	5108	287	2
3	5110	7.16	23.52	MODERATE	179	uvig_445289_24	D89	5112	266	-2
3	5110	7.16	23.52	MODERATE	181	uvig_447663_17	B7	5110	303	0
3	5110	7.16	23.52	MODERATE	196	uvig_48887_21	I49	5113	346	-3
3	5110	7.16	23.52	MODERATE	201	uvig_512546_41	E57	5111	310	-1
3	5110	7.16	23.52	MODERATE	207	uvig_541800_27	I92	5112	178	-2
3	5110	7.16	23.52	MODERATE	213	uvig_547628_11	A89	5110	470	0
3	5110	7.16	23.52	MODERATE	215	uvig_549778_20	D69	5110	285	0
3	5110	7.16	23.52	MODERATE	230	uvig_582134_43	E11	5108	220	2
3	5110	7.16	23.52	MODERATE	233	uvig_583171_23	C60	5107	277	3
3	5110	7.16	23.52	MODERATE	236	uvig_584217_56	E13	5111	445	-1
3	5110	7.16	23.52	MODERATE	240	uvig_584606_30	A92	5111	231	-1
3	5110	7.16	23.52	MODERATE	241	uvig_584614_10	G18	5108	366	2
3	5110	7.16	23.52	MODERATE	243	uvig_585731_28	B37	5107	271	3
3	5110	7.16	23.52	MODERATE	247	uvig_589452_31	D6	5108	260	2
3	5110	7.16	23.52	MODERATE	250	uvig_590670_42	F82	5109	248	1
3	5110	7.16	23.52	MODERATE	251	uvig_590674_40	E1	5111	277	-1
3	5110	7.16	23.52	MODERATE	253	uvig_591535_18	F85	5108	332	2
3	5110	7.16	23.52	MODERATE	258	uvig_594511_8	A17	5113	269	-3
3	5110	7.16	23.52	MODERATE	266	uvig_598209_40	H83	5109	285	1
3	5110	7.16	23.52	MODERATE	269	uvig_6610_79	I9	5110	265	0
3	5110	7.16	23.52	MODERATE	272	uvig_70919_4	D27	5112	298	-2
3	5110	7.16	23.52	MODERATE	273	uvig_7411_28	D53	5109	231	1
3	5110	7.16	23.52	MODERATE	289	uvig_98812_54	B71	5111	337	-1
4	3542	5.32	15.78	MODERATE	2	uvig_103898_18	F89	3544	176	-2
4	3542	5.32	15.78	MODERATE	3	uvig_104328_20	F90	3540	226	2
4	3542	5.32	15.78	MODERATE	9	uvig_123736_36	C41	3544	133	-2
4	3542	5.32	15.78	MODERATE	15	uvig_133749_15	B72	3544	126	-2
4	3542	5.32	15.78	MODERATE	19	uvig_139079_11	B89	3542	118	0
4	3542	5.32	15.78	MODERATE	24	uvig_146698_29	A97	3540	116	2
4	3542	5.32	15.78	MODERATE	31	uvig_156159_9	A59	3544	135	-2
4	3542	5.32	15.78	MODERATE	35	uvig_173854_3	A46	3545	138	-3
4	3542	5.32	15.78	MODERATE	41	uvig_182956_24	I3	3544	117	-2
4	3542	5.32	15.78	MODERATE	43	uvig_186447_22	B29	3542	153	0
4	3542	5.32	15.78	MODERATE	48	uvig_198403_74	A43	3544	137	-2
4	3542	5.32	15.78	MODERATE	50	uvig_19890_26	E48	3541	166	1
4	3542	5.32	15.78	MODERATE	64	uvig_253000_47	I32	3543	149	-1
4	3542	5.32	15.78	MODERATE	71	uvig_257292_27	D57	3545	216	-3
4	3542	5.32	15.78	MODERATE	76	uvig_26480_54	I88	3545	146	-3
4	3542	5.32	15.78	MODERATE	80	uvig_279351_33	A27	3544	122	-2
4	3542	5.32	15.78	MODERATE	82	uvig_280617_3	I46	3543	157	-1
4	3542	5.32	15.78	MODERATE	84	uvig_283189_53	C75	3542	137	0
4	3542	5.32	15.78	MODERATE	85	uvig_283269_38	G98	3544	133	-2
4	3542	5.32	15.78	MODERATE	86	uvig_287791_36	G26	3544	128	-2
4	3542	5.32	15.78	MODERATE	95	uvig_298906_28	C28	3540	152	2
4	3542	5.32	15.78	MODERATE	117	uvig_335294_5	A23	3539	245	3
4	3542	5.32	15.78	MODERATE	131	uvig_365454_33	H59	3545	137	-3
4	3542	5.32	15.78	MODERATE	138	uvig_366289_93	H65	3544	137	-2
4	3542	5.32	15.78	MODERATE	139	uvig_366842_34	E69	3540	130	2
4	3542	5.32	15.78	MODERATE	143	uvig_374304_35	D46	3544	142	-2
4	3542	5.32	15.78	MODERATE	146	uvig_379567_4	D78	3544	418	-2
4	3542	5.32	15.78	MODERATE	151	uvig_398540_10	I83	3545	220	-3
4	3542	5.32	15.78	MODERATE	152	uvig_39869_72	F15	3544	195	-2
4	3542	5.32	15.78	MODERATE	156	uvig_40706_25	A88	3544	130	-2
4	3542	5.32	15.78	MODERATE	163	uvig_420546_12	E52	3544	168	-2
4	3542	5.32	15.78	MODERATE	177	uvig_44191_24	H85	3545	136	-3
4	3542	5.32	15.78	MODERATE	179	uvig_445289_24	D89	3544	122	-2
4	3542	5.32	15.78	MODERATE	180	uvig_446546_11	F74	3545	181	-3
4	3542	5.32	15.78	MODERATE	182	uvig_451612_9	F75	3541	414	1
4	3542	5.32	15.78	MODERATE	183	uvig_452103_15	D92	3540	144	2
4	3542	5.32	15.78	MODERATE	184	uvig_45805_12	E96	3543	173	-1
4	3542	5.32	15.78	MODERATE	186	uvig_467430_164	G1	3544	185	-2
4	3542	5.32	15.78	MODERATE	209	uvig_544773_50	C12	3541	299	1
4	3542	5.32	15.78	MODERATE	215	uvig_549778_20	D69	3544	135	-2
4	3542	5.32	15.78	MODERATE	220	uvig_574509_17	J8	3542	120	0
4	3542	5.32	15.78	MODERATE	225	uvig_579803_10	G77	3542	71	0
4	3542	5.32	15.78	MODERATE	240	uvig_584606_30	A92	3544	118	-2
4	3542	5.32	15.78	MODERATE	268	uvig_63823_71	G22	3540	134	2
4	3542	5.32	15.78	MODERATE	269	uvig_6610_79	I9	3545	136	-3
4	3542	5.32	15.78	MODERATE	283	uvig_84973_10	F23	3544	166	-2
5	5284	6.31	22.51	MODERATE	1	uvig_103535_11	B35	5286	371	-2
5	5284	6.31	22.51	MODERATE	6	uvig_109677_12	C3	5283	330	1
5	5284	6.31	22.51	MODERATE	13	uvig_129288_71	C46	5282	314	2
5	5284	6.31	22.51	MODERATE	15	uvig_133749_15	B72	5284	302	0
5	5284	6.31	22.51	MODERATE	16	uvig_135583_13	A13	5285	313	-1
5	5284	6.31	22.51	MODERATE	19	uvig_139079_11	B89	5283	291	1
5	5284	6.31	22.51	MODERATE	23	uvig_145750_11	I20	5282	359	2
5	5284	6.31	22.51	MODERATE	35	uvig_173854_3	A46	5282	353	2
5	5284	6.31	22.51	MODERATE	38	uvig_182364_21	I1	5283	361	1
5	5284	6.31	22.51	MODERATE	45	uvig_18860_47	H12	5283	249	1
5	5284	6.31	22.51	MODERATE	47	uvig_192182_54	I8	5283	349	1
5	5284	6.31	22.51	MODERATE	56	uvig_215438_13	B5	5282	273	2
5	5284	6.31	22.51	MODERATE	67	uvig_255240_19	B49	5283	288	1
5	5284	6.31	22.51	MODERATE	71	uvig_257292_27	D57	5283	368	1
5	5284	6.31	22.51	MODERATE	72	uvig_258606_6	B66	5282	266	2
5	5284	6.31	22.51	MODERATE	89	uvig_294430_26	E20	5287	279	-3
5	5284	6.31	22.51	MODERATE	94	uvig_298179_69	G43	5283	201	1
5	5284	6.31	22.51	MODERATE	104	uvig_309599_9	H43	5285	386	-1
5	5284	6.31	22.51	MODERATE	106	uvig_314277_15	D39	5284	543	0
5	5284	6.31	22.51	MODERATE	121	uvig_341508_60	B96	5282	397	2
5	5284	6.31	22.51	MODERATE	130	uvig_364973_43	I78	5281	384	3
5	5284	6.31	22.51	MODERATE	135	uvig_366042_11	E68	5284	292	0
5	5284	6.31	22.51	MODERATE	142	uvig_368049_56	D44	5284	315	0
5	5284	6.31	22.51	MODERATE	156	uvig_40706_25	A88	5282	400	2
5	5284	6.31	22.51	MODERATE	157	uvig_407523_27	C29	5283	355	1
5	5284	6.31	22.51	MODERATE	164	uvig_421730_32	B97	5284	350	0
5	5284	6.31	22.51	MODERATE	168	uvig_426756_16	B88	5281	331	3
5	5284	6.31	22.51	MODERATE	181	uvig_447663_17	B7	5284	374	0
5	5284	6.31	22.51	MODERATE	184	uvig_45805_12	E96	5282	328	2
5	5284	6.31	22.51	MODERATE	218	uvig_56513_98	A11	5282	480	2
5	5284	6.31	22.51	MODERATE	222	uvig_577961_23	D21	5283	334	1
5	5284	6.31	22.51	MODERATE	232	uvig_582987_15	G14	5285	326	-1
5	5284	6.31	22.51	MODERATE	243	uvig_585731_28	B37	5287	324	-3
5	5284	6.31	22.51	MODERATE	250	uvig_590670_42	F82	5282	296	2
5	5284	6.31	22.51	MODERATE	252	uvig_590998_44	F83	5282	277	2
5	5284	6.31	22.51	MODERATE	255	uvig_593238_3	E30	5282	407	2
5	5284	6.31	22.51	MODERATE	259	uvig_594624_71	E33	5283	349	1
5	5284	6.31	22.51	MODERATE	264	uvig_596570_16	H82	5287	298	-3
5	5284	6.31	22.51	MODERATE	269	uvig_6610_79	I9	5285	331	-1
5	5284	6.31	22.51	MODERATE	272	uvig_70919_4	D27	5283	342	1
5	5284	6.31	22.51	MODERATE	274	uvig_76515_7	E59	5282	369	2
5	5284	6.31	22.51	MODERATE	281	uvig_83294_36	C93	5282	319	2
6	4570	4.46	14.32	TIGHT	0	uvig_10193_40	G93	4569	326	1
6	4570	4.46	14.32	TIGHT	7	uvig_116511_30	A75	4573	348	-3
6	4570	4.46	14.32	TIGHT	13	uvig_129288_71	C46	4569	218	1
6	4570	4.46	14.32	TIGHT	15	uvig_133749_15	B72	4573	228	-3
6	4570	4.46	14.32	TIGHT	22	uvig_144716_24	I18	4569	327	1
6	4570	4.46	14.32	TIGHT	32	uvig_157996_19	B85	4567	315	3
6	4570	4.46	14.32	TIGHT	42	uvig_184733_47	I7	4569	321	1
6	4570	4.46	14.32	TIGHT	56	uvig_215438_13	B5	4569	212	1
6	4570	4.46	14.32	TIGHT	57	uvig_223702_24	C85	4568	319	2
6	4570	4.46	14.32	TIGHT	58	uvig_227167_45	I67	4572	324	-2
6	4570	4.46	14.32	TIGHT	66	uvig_254790_64	I35	4573	328	-3
6	4570	4.46	14.32	TIGHT	68	uvig_255986_29	E90	4567	296	3
6	4570	4.46	14.32	TIGHT	110	uvig_325091_30	H54	4569	488	1
6	4570	4.46	14.32	TIGHT	112	uvig_327196_56	E67	4569	207	1
6	4570	4.46	14.32	TIGHT	123	uvig_345040_220	B70	4568	314	2
6	4570	4.46	14.32	TIGHT	127	uvig_351804_61	F5	4569	337	1
6	4570	4.46	14.32	TIGHT	131	uvig_365454_33	H59	4572	260	-2
6	4570	4.46	14.32	TIGHT	134	uvig_365774_65	H62	4573	333	-3
6	4570	4.46	14.32	TIGHT	138	uvig_366289_93	H65	4569	231	1
6	4570	4.46	14.32	TIGHT	142	uvig_368049_56	D44	4573	258	-3
6	4570	4.46	14.32	TIGHT	160	uvig_417232_34	H25	4573	345	-3
6	4570	4.46	14.32	TIGHT	161	uvig_419000_18	A74	4573	316	-3
6	4570	4.46	14.32	TIGHT	171	uvig_435363_32	F69	4569	350	1
6	4570	4.46	14.32	TIGHT	174	uvig_436795_41	F70	4573	350	-3
6	4570	4.46	14.32	TIGHT	189	uvig_474126_16	B60	4573	206	-3
6	4570	4.46	14.32	TIGHT	192	uvig_477848_33	A38	4569	248	1
6	4570	4.46	14.32	TIGHT	193	uvig_478211_44	G56	4568	320	2
6	4570	4.46	14.32	TIGHT	207	uvig_541800_27	I92	4569	144	1
6	4570	4.46	14.32	TIGHT	211	uvig_547002_57	I97	4569	320	1
6	4570	4.46	14.32	TIGHT	219	uvig_568589_16	F21	4568	295	2
6	4570	4.46	14.32	TIGHT	221	uvig_576205_22	D19	4568	204	2
6	4570	4.46	14.32	TIGHT	238	uvig_584604_8	G16	4569	320	1
6	4570	4.46	14.32	TIGHT	242	uvig_584615_20	G19	4567	274	3
6	4570	4.46	14.32	TIGHT	243	uvig_585731_28	B37	4569	241	1
6	4570	4.46	14.32	TIGHT	245	uvig_589200_47	C54	4572	324	-2
6	4570	4.46	14.32	TIGHT	249	uvig_590419_53	D99	4568	335	2
6	4570	4.46	14.32	TIGHT	263	uvig_596189_21	H81	4571	312	-1
6	4570	4.46	14.32	TIGHT	279	uvig_80527_70	B98	4572	483	-2
6	4570	4.46	14.32	TIGHT	284	uvig_85619_27	B32	4573	305	-3
6	4570	4.46	14.32	TIGHT	286	uvig_85927_47	C14	4569	315	1
7	5132	7.65	26.84	MODERATE	6	uvig_109677_12	C3	5132	294	0
7	5132	7.65	26.84	MODERATE	8	uvig_118120_12	C86	5132	302	0
7	5132	7.65	26.84	MODERATE	10	uvig_126463_53	B51	5130	316	2
7	5132	7.65	26.84	MODERATE	13	uvig_129288_71	C46	5134	261	-2
7	5132	7.65	26.84	MODERATE	19	uvig_139079_11	B89	5129	245	3
7	5132	7.65	26.84	MODERATE	28	uvig_150620_153	D54	5134	538	-2
7	5132	7.65	26.84	MODERATE	34	uvig_17247_13	H10	5132	350	0
7	5132	7.65	26.84	MODERATE	37	uvig_18177_4	H11	5133	348	-1
7	5132	7.65	26.84	MODERATE	38	uvig_182364_21	I1	5135	307	-3
7	5132	7.65	26.84	MODERATE	48	uvig_198403_74	A43	5129	294	3
7	5132	7.65	26.84	MODERATE	59	uvig_227520_43	A82	5129	317	3
7	5132	7.65	26.84	MODERATE	61	uvig_238755_47	A79	5131	274	1
7	5132	7.65	26.84	MODERATE	67	uvig_255240_19	B49	5132	246	0
7	5132	7.65	26.84	MODERATE	76	uvig_26480_54	I88	5131	293	1
7	5132	7.65	26.84	MODERATE	83	uvig_281842_19	E40	5132	262	0
7	5132	7.65	26.84	MODERATE	94	uvig_298179_69	G43	5132	159	0
7	5132	7.65	26.84	MODERATE	98	uvig_301834_13	D31	5133	352	-1
7	5132	7.65	26.84	MODERATE	104	uvig_309599_9	H43	5129	333	3
7	5132	7.65	26.84	MODERATE	110	uvig_325091_30	H54	5130	505	2
7	5132	7.65	26.84	MODERATE	128	uvig_356067_8	I74	5133	336	-1
7	5132	7.65	26.84	MODERATE	135	uvig_366042_11	E68	5135	251	-3
7	5132	7.65	26.84	MODERATE	140	uvig_366913_3	H67	5134	444	-2
7	5132	7.65	26.84	MODERATE	143	uvig_374304_35	D46	5134	323	-2
7	5132	7.65	26.84	MODERATE	144	uvig_375571_67	H77	5130	257	2
7	5132	7.65	26.84	MODERATE	146	uvig_379567_4	D78	5135	568	-3
7	5132	7.65	26.84	MODERATE	158	uvig_407622_11	H21	5134	355	-2
7	5132	7.65	26.84	MODERATE	167	uvig_426690_13	F63	5132	291	0
7	5132	7.65	26.84	MODERATE	170	uvig_434116_50	F68	5133	435	-1
7	5132	7.65	26.84	MODERATE	178	uvig_442136_55	D87	5135	378	-3
7	5132	7.65	26.84	MODERATE	179	uvig_445289_24	D89	5130	275	2
7	5132	7.65	26.84	MODERATE	206	uvig_53627_39	A67	5133	349	-1
7	5132	7.65	26.84	MODERATE	214	uvig_547919_47	F17	5129	233	3
7	5132	7.65	26.84	MODERATE	215	uvig_549778_20	D69	5129	292	3
7	5132	7.65	26.84	MODERATE	217	uvig_560096_30	J1	5133	358	-1
7	5132	7.65	26.84	MODERATE	230	uvig_582134_43	E11	5129	227	3
7	5132	7.65	26.84	MODERATE	234	uvig_584050_137	A9	5133	455	-1
7	5132	7.65	26.84	MODERATE	240	uvig_584606_30	A92	5130	237	2
7	5132	7.65	26.84	MODERATE	257	uvig_594355_16	E32	5131	329	1
7	5132	7.65	26.84	MODERATE	267	uvig_598808_40	C35	5129	392	3
7	5132	7.65	26.84	MODERATE	274	uvig_76515_7	E59	5133	334	-1
8	3400	8.69	22.74	MODERATE	3	uvig_104328_20	F90	3403	194	-3
8	3400	8.69	22.74	MODERATE	12	uvig_127373_57	I57	3403	208	-3
8	3400	8.69	22.74	MODERATE	22	uvig_144716_24	I18	3397	86	3
8	3400	8.69	22.74	MODERATE	25	uvig_148519_43	A87	3398	90	2
8	3400	8.69	22.74	MODERATE	36	uvig_173983_28	A55	3403	183	-3
8	3400	8.69	22.74	MODERATE	37	uvig_18177_4	H11	3403	136	-3
8	3400	8.69	22.74	MODERATE	39	uvig_182669_24	C84	3403	197	-3
8	3400	8.69	22.74	MODERATE	60	uvig_235832_45	G83	3401	184	-1
8	3400	8.69	22.74	MODERATE	66	uvig_254790_64	I35	3398	174	2
8	3400	8.69	22.74	MODERATE	73	uvig_261249_11	I39	3398	82	2
8	3400	8.69	22.74	MODERATE	74	uvig_262146_36	B67	3397	91	3
8	3400	8.69	22.74	MODERATE	87	uvig_289127_27	G27	3397	248	3
8	3400	8.69	22.74	MODERATE	93	uvig_297896_54	C64	3397	91	3
8	3400	8.69	22.74	MODERATE	95	uvig_298906_28	C28	3403	120	-3
8	3400	8.69	22.74	MODERATE	107	uvig_31742_48	E7	3397	240	3
8	3400	8.69	22.74	MODERATE	119	uvig_340348_48	H15	3403	210	-3
8	3400	8.69	22.74	MODERATE	126	uvig_351455_58	F4	3397	89	3
8	3400	8.69	22.74	MODERATE	127	uvig_351804_61	F5	3397	92	3
8	3400	8.69	22.74	MODERATE	134	uvig_365774_65	H62	3397	89	3
8	3400	8.69	22.74	MODERATE	136	uvig_366126_8	A65	3397	243	3
8	3400	8.69	22.74	MODERATE	144	uvig_375571_67	H77	3397	85	3
8	3400	8.69	22.74	MODERATE	149	uvig_396057_7	F56	3398	90	2
8	3400	8.69	22.74	MODERATE	162	uvig_420098_44	D35	3398	85	2
8	3400	8.69	22.74	MODERATE	185	uvig_461535_62	D96	3401	175	-1
8	3400	8.69	22.74	MODERATE	187	uvig_470274_17	G45	3397	131	3
8	3400	8.69	22.74	MODERATE	188	uvig_470412_44	C65	3403	203	-3
8	3400	8.69	22.74	MODERATE	200	uvig_505014_53	H36	3403	4	-3
8	3400	8.69	22.74	MODERATE	211	uvig_547002_57	I97	3397	87	3
8	3400	8.69	22.74	MODERATE	224	uvig_578464_19	E27	3397	179	3
8	3400	8.69	22.74	MODERATE	236	uvig_584217_56	E13	3397	242	3
8	3400	8.69	22.74	MODERATE	237	uvig_584256_33	D14	3397	89	3
8	3400	8.69	22.74	MODERATE	245	uvig_589200_47	C54	3397	85	3
8	3400	8.69	22.74	MODERATE	255	uvig_593238_3	E30	3403	88	-3
8	3400	8.69	22.74	MODERATE	260	uvig_595105_25	E35	3403	211	-3
8	3400	8.69	22.74	MODERATE	268	uvig_63823_71	G22	3397	98	3
8	3400	8.69	22.74	MODERATE	271	uvig_70430_47	G82	3398	85	2
8	3400	8.69	22.74	MODERATE	286	uvig_85927_47	C14	3397	85	3
9	4238	5.28	15.36	MODERATE	3	uvig_104328_20	F90	4235	267	3
9	4238	5.28	15.36	MODERATE	12	uvig_127373_57	I57	4235	281	3
9	4238	5.28	15.36	MODERATE	16	uvig_135583_13	A13	4237	186	1
9	4238	5.28	15.36	MODERATE	30	uvig_152342_89	I26	4238	199	0
9	4238	5.28	15.36	MODERATE	35	uvig_173854_3	A46	4238	192	0
9	4238	5.28	15.36	MODERATE	48	uvig_198403_74	A43	4238	195	0
9	4238	5.28	15.36	MODERATE	54	uvig_20692_23	H13	4241	252	-3
9	4238	5.28	15.36	MODERATE	60	uvig_235832_45	G83	4235	256	3
9	4238	5.28	15.36	MODERATE	78	uvig_268048_18	E94	4235	250	3
9	4238	5.28	15.36	MODERATE	79	uvig_273324_2	D58	4240	268	-2
9	4238	5.28	15.36	MODERATE	84	uvig_283189_53	C75	4238	201	0
9	4238	5.28	15.36	MODERATE	86	uvig_287791_36	G26	4238	169	0
9	4238	5.28	15.36	MODERATE	89	uvig_294430_26	E20	4237	148	1
9	4238	5.28	15.36	MODERATE	101	uvig_306772_23	D32	4236	155	2
9	4238	5.28	15.36	MODERATE	108	uvig_319149_50	H50	4239	218	-1
9	4238	5.28	15.36	MODERATE	123	uvig_345040_220	B70	4235	257	3
9	4238	5.28	15.36	MODERATE	128	uvig_356067_8	I74	4237	227	1
9	4238	5.28	15.36	MODERATE	130	uvig_364973_43	I78	4235	257	3
9	4238	5.28	15.36	MODERATE	132	uvig_365542_75	H60	4241	271	-3
9	4238	5.28	15.36	MODERATE	143	uvig_374304_35	D46	4238	211	0
9	4238	5.28	15.36	MODERATE	155	uvig_406224_12	H20	4237	183	1
9	4238	5.28	15.36	MODERATE	181	uvig_447663_17	B7	4238	216	0
9	4238	5.28	15.36	MODERATE	194	uvig_485170_4	H32	4235	487	3
9	4238	5.28	15.36	MODERATE	196	uvig_48887_21	I49	4237	220	1
9	4238	5.28	15.36	MODERATE	205	uvig_52988_47	C44	4238	315	0
9	4238	5.28	15.36	MODERATE	206	uvig_53627_39	A67	4237	267	1
9	4238	5.28	15.36	MODERATE	253	uvig_591535_18	F85	4235	268	3
9	4238	5.28	15.36	MODERATE	265	uvig_597081_29	D47	4235	273	3
9	4238	5.28	15.36	MODERATE	270	uvig_66913_81	G23	4238	207	0
10	3722	5.62	14.7	MODERATE	3	uvig_104328_20	F90	3725	245	-3
10	3722	5.62	14.7	MODERATE	4	uvig_104424_66	A2	3725	282	-3
10	3722	5.62	14.7	MODERATE	14	uvig_130890_11	I60	3725	160	-3
10	3722	5.62	14.7	MODERATE	49	uvig_198743_53	C15	3725	249	-3
10	3722	5.62	14.7	MODERATE	64	uvig_253000_47	I32	3725	175	-3
10	3722	5.62	14.7	MODERATE	78	uvig_268048_18	E94	3722	221	0
10	3722	5.62	14.7	MODERATE	82	uvig_280617_3	I46	3725	169	-3
10	3722	5.62	14.7	MODERATE	101	uvig_306772_23	D32	3722	128	0
10	3722	5.62	14.7	MODERATE	106	uvig_314277_15	D39	3722	375	0
10	3722	5.62	14.7	MODERATE	132	uvig_365542_75	H60	3724	205	-2
10	3722	5.62	14.7	MODERATE	138	uvig_366289_93	H65	3722	142	0
10	3722	5.62	14.7	MODERATE	177	uvig_44191_24	H85	3719	152	3
10	3722	5.62	14.7	MODERATE	197	uvig_50342_47	I50	3725	166	-3
10	3722	5.62	14.7	MODERATE	215	uvig_549778_20	D69	3724	162	-2
10	3722	5.62	14.7	MODERATE	219	uvig_568589_16	F21	3722	217	0
10	3722	5.62	14.7	MODERATE	226	uvig_579953_48	D25	3723	154	-1
10	3722	5.62	14.7	MODERATE	228	uvig_581287_14	G9	3725	151	-3
10	3722	5.62	14.7	MODERATE	247	uvig_589452_31	D6	3723	149	-1
10	3722	5.62	14.7	MODERATE	258	uvig_594511_8	A17	3725	151	-3
10	3722	5.62	14.7	MODERATE	261	uvig_595324_40	H79	3723	151	-1
10	3722	5.62	14.7	MODERATE	263	uvig_596189_21	H81	3722	221	0
10	3722	5.62	14.7	MODERATE	266	uvig_598209_40	H83	3722	160	0
10	3722	5.62	14.7	MODERATE	289	uvig_98812_54	B71	3722	225	0
11	2746	4.14	12.4	TIGHT	0	uvig_10193_40	G93	2743	47	3
11	2746	4.14	12.4	TIGHT	32	uvig_157996_19	B85	2743	137	3
11	2746	4.14	12.4	TIGHT	48	uvig_198403_74	A43	2749	42	-3
11	2746	4.14	12.4	TIGHT	56	uvig_215438_13	B5	2749	40	-3
11	2746	4.14	12.4	TIGHT	65	uvig_253348_158	I33	2743	91	3
11	2746	4.14	12.4	TIGHT	68	uvig_255986_29	E90	2743	122	3
11	2746	4.14	12.4	TIGHT	74	uvig_262146_36	B67	2749	52	-3
11	2746	4.14	12.4	TIGHT	78	uvig_268048_18	E94	2743	127	3
11	2746	4.14	12.4	TIGHT	79	uvig_273324_2	D58	2743	52	3
11	2746	4.14	12.4	TIGHT	93	uvig_297896_54	C64	2749	52	-3
11	2746	4.14	12.4	TIGHT	106	uvig_314277_15	D39	2743	160	3
11	2746	4.14	12.4	TIGHT	137	uvig_366252_69	B45	2746	41	0
11	2746	4.14	12.4	TIGHT	174	uvig_436795_41	F70	2743	156	3
11	2746	4.14	12.4	TIGHT	203	uvig_528183_26	E24	2743	45	3
11	2746	4.14	12.4	TIGHT	223	uvig_578348_16	G73	2743	46	3
11	2746	4.14	12.4	TIGHT	228	uvig_581287_14	G9	2746	37	0
11	2746	4.14	12.4	TIGHT	238	uvig_584604_8	G16	2743	46	3
11	2746	4.14	12.4	TIGHT	267	uvig_598808_40	C35	2743	183	3
11	2746	4.14	12.4	TIGHT	271	uvig_70430_47	G82	2743	44	3
11	2746	4.14	12.4	TIGHT	277	uvig_80182_20	H40	2746	37	0
11	2746	4.14	12.4	TIGHT	286	uvig_85927_47	C14	2743	45	3
12	2715	5.37	14.59	MODERATE	14	uvig_130890_11	I60	2718	39	-3
12	2715	5.37	14.59	MODERATE	49	uvig_198743_53	C15	2718	140	-3
12	2715	5.37	14.59	MODERATE	54	uvig_20692_23	H13	2718	125	-3
12	2715	5.37	14.59	MODERATE	59	uvig_227520_43	A82	2712	36	3
12	2715	5.37	14.59	MODERATE	63	uvig_250834_38	G92	2718	128	-3
12	2715	5.37	14.59	MODERATE	102	uvig_308240_117	E60	2718	152	-3
12	2715	5.37	14.59	MODERATE	140	uvig_366913_3	H67	2716	28	-1
12	2715	5.37	14.59	MODERATE	154	uvig_402289_28	I85	2718	335	-3
12	2715	5.37	14.59	MODERATE	173	uvig_436189_12	A69	2715	24	0
12	2715	5.37	14.59	MODERATE	204	uvig_529200_8	C67	2718	64	-3
12	2715	5.37	14.59	MODERATE	236	uvig_584217_56	E13	2718	89	-3
12	2715	5.37	14.59	MODERATE	271	uvig_70430_47	G82	2717	32	-2
12	2715	5.37	14.59	MODERATE	277	uvig_80182_20	H40	2718	23	-3
12	2715	5.37	14.59	MODERATE	278	uvig_80221_46	C30	2718	24	-3
12	2715	5.37	14.59	MODERATE	287	uvig_86530_52	F26	2716	26	-1
